# Animal, fungi, and plant genome sequences harbour different non-canonical splice sites

**DOI:** 10.1101/616565

**Authors:** Katharina Frey, Boas Pucker

## Abstract

Most protein encoding genes in eukaryotes contain introns which are interwoven with exons. After transcription, introns need to be removed in order to generate the final mRNA which can be translated into an amino acid sequence. Precise excision of introns by the spliceosome requires conserved dinucleotides which mark the splice sites. However, there are variations of the highly conserved combination of GT at the 5’ end and AG at the 3’ end of an intron in the genome. GC-AG and AT-AC are two major non-canonical splice site combinations which have been known for years. During the last years, various minor non-canonical splice site combinations were detected with numerous dinucleotide permutations. Here we expand systematic investigations of non-canonical splice site combinations in plants to all eukaryotes by analysing fungal and animal genome sequences. Comparisons of splice site combinations between these three kingdoms revealed several differences such as a substantially increased CT-AC frequency in fungal genome sequences. Canonical GT-AG splice site combinations in antisense transcripts could be one explanation for this observation. In addition, high numbers of GA-AG splice site combinations were observed in *Eurytemora affinis* and *Oikopleura dioica*. A variant in one U1 snRNA isoform might allow the recognition of GA as 5’ splice site. In depth investigation of splice site usage based on RNA-Seq read mappings indicates a generally higher flexibility of the 3’ splice site compared to the 5’ splice site across animals, fungi, and plants.
