## Supplementary Data S4 for "Animal, fungi, and plant genome sequences harbour different non-canonical splice sites": Supplementary_Data_S4.tsv

md5sum file name
4f73ba6e2dd7963bd2fcd3c56dea6d4f Acaromyces_ingoldii.fna
a5ea97c0bdba827240528ee2ed0fdff2 Acaromyces_ingoldii.gff
46cca834e3cd08db098b5241e0efad51 Acremonium_chrysogenum_ATCC_11550.fna
da09a7a9c61ef8e65c1b76cb8eab8144 Acremonium_chrysogenum_ATCC_11550.gff
d6af4d4331cc0c12caaf0656ace8fbc2 Agaricus_bisporus_var_bisporus_H97.fna
59f5c40d987567c5259de187c1e6b5e8 Agaricus_bisporus_var_bisporus_H97.gff
504fb59ac7033f7908741e9f8ed152b8 Allomyces_macrogynus_ATCC_38327.fna
21ef8d6dc348dc44a0094cb8c86ff922 Allomyces_macrogynus_ATCC_38327.gff
6a5389c4619829430d39a0094208f573 Alternaria_alternata.fna
da037fd4c284104f4aaa1bfa983a9a55 Alternaria_alternata.gff
9bfff7ec887893f4f8ec2a09c65519b6 Amorphotheca_resinae_ATCC_22711.fna
96bef6cfb513f08045b754eba3b15aae Amorphotheca_resinae_ATCC_22711.gff
a30c58a38fc75d2ce29d97d335bc62db Amphiamblys_sp_WSBS2006.fna
eb1c452c770dcc6bb928d0124853e61d Amphiamblys_sp_WSBS2006.gff
e683fbb6e7e0508e4dc8396a914c0265 Anncaliia_algerae_PRA339.fna
37e88f264ff87b537d428a0b8415707b Anncaliia_algerae_PRA339.gff
c48a25f117a89310ce2bee497dd259c9 Anthracocystis_flocculosa_PF_1.fna
970a2fed26e8375edf5976eff1bf610c Anthracocystis_flocculosa_PF_1.gff
16dd7e5b51c0d8e8a0c14eba0d2ef8ad Armillaria_gallica.fna
8986eda7a37e78c725086b1e273afb27 Armillaria_gallica.gff
f421a8cf497cec4766227c0f0020e5f9 Arthrobotrys_oligospora_ATCC_24927.fna
090f78423b87cdd4d4ea3a01308b08b4 Arthrobotrys_oligospora_ATCC_24927.gff
d8a220b5e2daef7759bbd042527c0da5 Ascochyta_rabiei.fna
20ec160acd377a2d17e99b78c4e6271d Ascochyta_rabiei.gff
04d2ef9eebe8d2568a44072dc018fcf8 Ascosphaera_apis_ARSEF_7405.fna
0fbf17d7b78843b950abab4dea4ec553 Ascosphaera_apis_ARSEF_7405.gff
01e2b93af7ddaaa266bfe37af2382b94 Aspergillus_aculeatinus_CBS_121060.fna
46ed55ff11b228aac22ee1083a5536df Aspergillus_aculeatinus_CBS_121060.gff
f7827e71752b55631160d26f0f5efb80 Aspergillus_aculeatus_ATCC_16872.fna
59973b0a01c97e06a26ca22b1dde6cca Aspergillus_aculeatus_ATCC_16872.gff
ac7f48da125b0d50596e802d82c271af Aspergillus_brasiliensis_CBS_101740.fna
b4c3f8d7c20f438b6fcf5f3c63dba7c5 Aspergillus_brasiliensis_CBS_101740.gff
5c310da4efd7813da205bcbfba783677 Aspergillus_calidoustus.fna
36ced13ff77cad35885ae2f8f2a95353 Aspergillus_calidoustus.gff
3cc922becbb349ad4f43774915e99b1f Aspergillus_candidus.fna
57d02d8d9bc384531f830d23592a91d3 Aspergillus_candidus.gff
9ca94102ca5073223af8b396d90988f8 Aspergillus_fumigatus_Af293.fna
e9aaffd5be55ccd5f6f888e36594df38 Aspergillus_fumigatus_Af293.gff
d5d28bf57f0aa195a5cc3f6992962722 Aspergillus_japonicus_CBS_114_51.fna
9aac9a6fb0c101b7d9be8d995938e20a Aspergillus_japonicus_CBS_114_51.gff
2a7309e8bb6d57ef91cc3269daa92b10 Aspergillus_niger.fna
17f9583b190739bea14f1016ba854ea3 Aspergillus_niger.gff
6ec2f6b0c217bf5da72d8dc493602a74 Aspergillus_oryzae_RIB40.fna
71e3e1548af1edd31095cfe0bfe76e10 Aspergillus_oryzae_RIB40.gff
62a2da4d1f1ea4f54b2c8c5afc9d39c4 Babjeviella_inositovora_NRRL_Y_12698.fna
f43125e5ff08769a2aba2c0f56d5588d Babjeviella_inositovora_NRRL_Y_12698.gff
e85808dd2eeaacc7e8fd765a1c285a6c Batrachochytrium_salamandrivorans.fna
6584fc4966253b175604674c0ca8e929 Batrachochytrium_salamandrivorans.gff
35f43b65a1ddf4e7ca307ec79d9898dd Beauveria_bassiana_ARSEF_2860.fna
b06aeee2edfd0cfd4ad1a503cd0a5742 Beauveria_bassiana_ARSEF_2860.gff
d38dd8f0ae1a7659b3d889f218ffc334 Bifiguratus_adelaidae.fna
356efa638f510159dad034f381489836 Bifiguratus_adelaidae.gff
8650b8664519d8efad5920a0ca79e109 Bipolaris_oryzae_ATCC_44560.fna
eee632524bc91262272e0b35572ad08f Bipolaris_oryzae_ATCC_44560.gff
a6ea0fba4de6c48504cdbf4aa481cb67 Blastomyces_dermatitidis_ER_3.fna
925a21a82aad9449d0bd0a955fdf9a9f Blastomyces_dermatitidis_ER_3.gff
1448c6892937ab47cbed1fecdc7d0bbb Botryobasidium_botryosum_FD_172_SS1.fna
c7e28e7dcdf10f0ba5e9f99ef40e7fe9 Botryobasidium_botryosum_FD_172_SS1.gff
5dc4d083e437db15ec7f65946c010525 Botrytis_cinerea_B0510.fna
e3fff78f9a2208914fcdfa2143c20a92 Botrytis_cinerea_B0510.gff
d7e07ba36c456ab5dbc3b9c8a3221896 Cadophora_sp_DSE1049.fna
e941a70b95946c5c33f149ac21807933 Cadophora_sp_DSE1049.gff
1b4bf403259ce50dd66d548fbae857c0 Calocera_viscosa_TUFC12733.fna
cc03a4e9865b5415f5aea53b44d3d9f1 Calocera_viscosa_TUFC12733.gff
47ab69536bba208b387f0a735adcab45 Candida_albicans_SC5314.fna
c7c9e6ad71d450103a6b725c576bcfa6 Candida_albicans_SC5314.gff
231200af2fdb9288804e74925aca6c51 Candida_dubliniensis_CD36.fna
74bb90e883f5b34e7fcb72a9cea4f07a Candida_dubliniensis_CD36.gff
9bad3fcd110bc3c177ad6966c88ea9e0 Candida_orthopsilosis_Co_90_125.fna
f050e5c52ba142d7e8a8a2e386438e6a Candida_orthopsilosis_Co_90_125.gff
235af5fba81e2dc7adc527b17e1ca01e Capronia_coronata_CBS_61796.fna
1799d43026d6b3b036d913acd5e335f8 Capronia_coronata_CBS_61796.gff
465c2b99054e571a6b51bbeebd59066f Ceraceosorus_guamensis.fna
3d17bd4466759cc1964df8c63c8f09ec Ceraceosorus_guamensis.gff
eaaa9e90443e3ba4f958475ceb9ed7bd Cercospora_beticola.fna
6467fb8208c46cac943f2ce655ab5b88 Cercospora_beticola.gff
f4e4a8622e891b7a63b70f72b617f25a Colletotrichum_higginsianum_IMI_349063.fna
1638a6844027c403f99e9955edc4ca42 Colletotrichum_higginsianum_IMI_349063.gff
8c1743b55d9708b45bbee52ddd29e337 Cordyceps_militaris_CM01.fna
3d2010f8719c6c74112d8e11a091778f Cordyceps_militaris_CM01.gff
5558de376294f0a62db9ad81a46cd07a Cordyceps_sp_RAO_2017.fna
881fc48aba2e581d88c9db1112ffdb73 Cordyceps_sp_RAO_2017.gff
3741e4f05a2fa1d536098acb24c0136b Cryptococcus_gattii_WM276.fna
70f00630be71eccf4ca1d845e94e4a3b Cryptococcus_gattii_WM276.gff
16565c3dd2ae6c2a75d0d8e8f52faa21 Cryptococcus_neoformans_var_neoformans_JEC21.fna
27f4d2b0ce4d726d0500e0436797f854 Cryptococcus_neoformans_var_neoformans_JEC21.gff
e8b3d7b8881cecae20d2f9b32c0df5e2 Cutaneotrichosporon_oleaginosum.fna
7d810da70aa644bf53e162580299b30b Cutaneotrichosporon_oleaginosum.gff
2496cd17b70d441706635152cdbab7a9 Cyberlindnera_jadinii_NRRL_Y_1542.fna
aded8b2e3822495f7f7a854984db4575 Cyberlindnera_jadinii_NRRL_Y_1542.gff
c02b649f769441acb76d8470ec2520c2 Debaryomyces_hansenii_CBS767.fna
f38806f8f06aa43e0af5cc39a4683a51 Debaryomyces_hansenii_CBS767.gff
9184c1aa6da035bf49ae65dbae79e867 Diplodia_corticola.fna
4b55252206e5388455916ba266d5d100 Diplodia_corticola.gff
2bb95ede4624b31e39024743a38cd14d Diplodia_seriata.fna
9820a4dc7c4cf5fa80789049fd22ed88 Diplodia_seriata.gff
965340da5d890b0350ca6acb61f245ff Drechmeria_coniospora.fna
dc4afe0cab4bd8d4ec89397070b453b9 Drechmeria_coniospora.gff
39481b3d1779c871ad0611cbd58c759c Encephalitozoon_cuniculi_GB_M1.fna
fff78930913d8520a72232559275cc9a Encephalitozoon_cuniculi_GB_M1.gff
c72267ce212695d26ee52a2b2378a802 Encephalitozoon_hellem_ATCC_50504.fna
ed37490aee839bfeab96268647bc7d92 Encephalitozoon_hellem_ATCC_50504.gff
3372833f3e76cf7b3eb6c7da408b0d06 Encephalitozoon_intestinalis_ATCC_50506.fna
0af555d1faf8d8dfb4820fce9d19f26d Encephalitozoon_intestinalis_ATCC_50506.gff
cdfe8414f6fa6053e63916861113279e Encephalitozoon_romaleae_SJ_2008.fna
51ca9d5865f3f33a96ce095f2231e789 Encephalitozoon_romaleae_SJ_2008.gff
3df232cb99997a7d14941462832fcb12 Eremothecium_cymbalariae_DBVPG_7215.fna
8dc1166b748b0e4064f67193ae82175d Eremothecium_cymbalariae_DBVPG_7215.gff
fc84d473ebe17a085383409157c64481 Eremothecium_gossypii_ATCC_10895.fna
f5e5b36a754703d7effd76b1db79c9d7 Eremothecium_gossypii_ATCC_10895.gff
82653e2cfbb2d0ecb220dc7bd7c99257 Erysiphe_necator.fna
5146fde0d09ceba6c412d49ee72323c1 Erysiphe_necator.gff
1e6f433582eeef6c6fc29e911cb20bf4 Exophiala_dermatitidis_NIH_UT8656.fna
90ac292fd5def216c1fed28cfcb7349b Exophiala_dermatitidis_NIH_UT8656.gff
05ba59496538f7e1647d61254281cc63 Exophiala_mesophila.fna
0d51339e28527a6f8c63bec254709937 Exophiala_mesophila.gff
5a65a0b4d04923b1ea25d88bb5886eb6 Exophiala_spinifera.fna
b5aac1f1d25d90635d30d59a9084e5ad Exophiala_spinifera.gff
61ecd6c7dc2c79953ad6532cdf3bb87d Fomitopsis_pinicola_FP_58527_SS1.fna
5e560c661afc788a994197c328694494 Fomitopsis_pinicola_FP_58527_SS1.gff
e4fc57c6b720e2237bfea5e5e83a6d66 Fusarium_fujikuroi_IMI_58289.fna
76e0c885637dd05864db0c4c26d6c0e6 Fusarium_fujikuroi_IMI_58289.gff
b41a33f9bbafbcf188bfb4574bbf964f Fusarium_graminearum_PH_1.fna
b6631c7fd43ffcb63b7b5611386be2a9 Fusarium_graminearum_PH_1.gff
0c9d6d5ece8481ec72b8e9018534a840 Fusarium_oxysporum_f_sp_lycopersici_4287.fna
2d494ae8935f214aa83147ebd30a280b Fusarium_oxysporum_f_sp_lycopersici_4287.gff
141248f58b27e4dfb46816ccc7958b51 Fusarium_pseudograminearum_CS3096.fna
9b8a29a3362a4b995a6ba5079a4feed1 Fusarium_pseudograminearum_CS3096.gff
eb7f9a00547cf23d0f93a2bc703dcb42 Fusarium_venenatum.fna
dbed6e05a9d6b5549b99965bd0d268eb Fusarium_venenatum.gff
d1bac00e9d7c69f19182a532a26edcb7 Fusarium_verticillioides_7600.fna
12c1a0ae1b76fa1e579acc4d3da2da74 Fusarium_verticillioides_7600.gff
04b82258f33df71067f9026f79825ac5 Gaeumannomyces_tritici_R3_111a_1.fna
be07f5b105327b49aebf7d3b7790e779 Gaeumannomyces_tritici_R3_111a_1.gff
6b958d8d961c56abe55337a963c7868c Galerina_marginata_CBS_33988.fna
934c47e8df0ae31ef27fa804a8aa7a38 Galerina_marginata_CBS_33988.gff
ca4727d15e2d8b74fc5588b1bbe64b83 Ganoderma_sinense_ZZ0214_1.fna
18aa37410c2b2ea4dac33f39336f5645 Ganoderma_sinense_ZZ0214_1.gff
7f0b8c2e690cbb3fe6b08dbedf886681 Hanseniaspora_osmophila.fna
d20eadcf2e322e1c401a55c666454ef9 Hanseniaspora_osmophila.gff
983d5a7e2ca5efeb7c21c0640ef69fe2 Hanseniaspora_uvarum.fna
f79f95c86590febc1628ea9ebd0d939a Hanseniaspora_uvarum.gff
d597bc21a64a6f97d4868ea00160e496 Hebeloma_cylindrosporum_h7.fna
d4299e43828d4c49c8b4b311636169d9 Hebeloma_cylindrosporum_h7.gff
dd3031cf4b1243cebc21915841197e04 Heterobasidion_irregulare_TC_32_1.fna
7609559078c05fa11eb09d6312ed0c6d Heterobasidion_irregulare_TC_32_1.gff
4401f3a0857afa67e152486244bf5772 Histoplasma_capsulatum_NAm1.fna
0a7bb4141ce0f9574e12e2d8b24b28ba Histoplasma_capsulatum_NAm1.gff
cb02026bd16bdf7071532e0c1b1ba0ea Jaapia_argillacea_MUCL_33604.fna
ae82014ac298e41d4ea12b686b8757a5 Jaapia_argillacea_MUCL_33604.gff
67a4b6e371db35d689c402c3444d3a08 Jaminaea_rosea.fna
0d642644368b67437f6ab2114fa98433 Jaminaea_rosea.gff
1d674145699435cdebaa6ed7f9e95fab Kalmanozyma_brasiliensis_GHG001.fna
51421881b6b85b1d5430d91d6ff659a6 Kalmanozyma_brasiliensis_GHG001.gff
94bcfe4964fa28b7f9b0e42b1a0da127 Kazachstania_africana_CBS_2517.fna
adb07b9e854c4e15db6eb147806df538 Kazachstania_africana_CBS_2517.gff
4ba5d40397efc1fbd566ceb00dc0dff4 Kazachstania_naganishii_CBS_8797.fna
34d2ad6000b3102871b6cb1c07b20d92 Kazachstania_naganishii_CBS_8797.gff
72a646b1fe4599073a2dbde997276544 Kluyveromyces_lactis.fna
e1f8bb03fa6f9d714878a9c7d502967d Kluyveromyces_lactis.gff
cbab51efaaa174466f8de6330b0f2a02 Kluyveromyces_marxianus_DMKU3_1042.fna
0112e91c04bc50af5d1b266c5f457a1b Kluyveromyces_marxianus_DMKU3_1042.gff
77ccb9de4d460efe69ea03746006e116 Komagataella_pastoris.fna
d7f9dc89dae223b8cd18bd5b97bdf2a8 Komagataella_pastoris.gff
2461182d36b780b24316c606304e04a5 Komagataella_phaffii_GS115.fna
5dd91e57c5e09ee9356d9578d81babf3 Komagataella_phaffii_GS115.gff
d0b269609cf0ceba8074135360d2caa2 Lachancea_thermotolerans_CBS_6340.fna
c7bac6d2f8bf021e5ad087eae378b8d6 Lachancea_thermotolerans_CBS_6340.gff
9a2633ad7f81e9b80fb259b40247ad9d Lodderomyces_elongisporus_NRRL_YB_4239.fna
6b1fb450bc03d7b84c21e94678aefc99 Lodderomyces_elongisporus_NRRL_YB_4239.gff
f7dd06a68e4aabf7b1edf5e5cb8a38a0 Madurella_mycetomatis.fna
f7a339a8b5a0c19d3278b23b67dfada7 Madurella_mycetomatis.gff
6a4640e4e7059dd98db98115bac39e7b Magnaporthe_oryzae_70_15.fna
fa7d7cc1466ff77b099a75178e5bec0f Magnaporthe_oryzae_70_15.gff
d80a0b42d4377f922a02ffde7bf19b42 Malassezia_pachydermatis.fna
f3d0c5c83beb363ad5b85053bf0b7878 Malassezia_pachydermatis.gff
50a46b0939dfe8999eb556efa4e5892b Malassezia_restricta.fna
0dd3b3282d882823de5e75a52bb70ad5 Malassezia_restricta.gff
a7ed87e41367bc7af60b1509feb5c2c0 Melampsora_larici_populina_98AG31.fna
631fee0cb3e9217cf82504289f14df93 Melampsora_larici_populina_98AG31.gff
5a0e872b36ed067ab95d97e0a4d9e432 Metschnikowia_bicuspidata_var_bicuspidata_NRRL_YB_4993.fna
602e2f4ff8c3702fae7e2fc25c66ca8e Metschnikowia_bicuspidata_var_bicuspidata_NRRL_YB_4993.gff
34ead615477203e78933225d32513b28 Meyerozyma_guilliermondii_ATCC_6260.fna
31d999bd0284d1d9c5a9b93a22ff768b Meyerozyma_guilliermondii_ATCC_6260.gff
ccec5f091d3c437b3fe2b3a7f54e8d93 Mycosphaerella_eumusae.fna
99993d473ea1baf3d93c06212b885885 Mycosphaerella_eumusae.gff
6f6a1c18f77fbb9ab8292f8899d3eb41 Naumovozyma_castellii_CBS_4309.fna
83cb42b03a3ebedb46d017854852ecae Naumovozyma_castellii_CBS_4309.gff
be39edaf51c913fd6e35978e92be5db9 Naumovozyma_dairenensis_CBS_421.fna
09591759d56c9f65c6b45dc63d6f3118 Naumovozyma_dairenensis_CBS_421.gff
d7f03a5a59597639d8781dec3d92fabe Nematocida_displodere.fna
101c3851d62f6bd4af4e56da2583f303 Nematocida_displodere.gff
28c7c01cd5f42f8f39bc8ea4f172fa07 Neurospora_crassa_OR74A.fna
422726e1e41561acec79b50b5ba23bda Neurospora_crassa_OR74A.gff
352a057fb39563ec86daaf0a7fb20adb Nosema_bombycis_CQ1.fna
b2a6047ed43e5970fcb8cc2767d3d90c Nosema_bombycis_CQ1.gff
c453f94301e293510acf4f1202096998 Ogataea_parapolymorpha_DL_1.fna
f7ad2abacc66c117c6ff48c43687ad43 Ogataea_parapolymorpha_DL_1.gff
635fcca737d3afa0285682e1a9090f2e Ophiocordyceps_camponoti_rufipedis.fna
cf8fcede4f00dc55a0406a553c4e2738 Ophiocordyceps_camponoti_rufipedis.gff
8d8cd565601803a9268f8f581c43c77c Ophiostoma_piceae_UAMH_11346.fna
d960db910936e2c83463b19757fbe9b7 Ophiostoma_piceae_UAMH_11346.gff
848b9e0ff0c1101773dd1eb1187f7bc9 Paramicrosporidium_saccamoebae.fna
d4ff1c66841ad390682d23e9005cf06c Paramicrosporidium_saccamoebae.gff
6219482b94ddf2312ef7a55b9f440fbc Parastagonospora_nodorum_SN15.fna
565f3e9e2be9b98f10ddcbc85d718baa Parastagonospora_nodorum_SN15.gff
577ca6f70204f4e48a5f6893b7df2e41 Penicillium_chrysogenum.fna
25ea1a7bc5c6cb0f9ace421792e01eed Penicillium_chrysogenum.gff
998215fa5231a29d5aa57ebfa1135564 Pichia_kudriavzevii.fna
5761bbccb4e7fca11423641b0edbee4e Pichia_kudriavzevii.gff
0018ac1c0e2847dc1e11bfa08e1917fe Pichia_membranifaciens_NRRL_Y_2026.fna
134d30849f78d3e161b01ac325835972 Pichia_membranifaciens_NRRL_Y_2026.gff
66db91c9b29e1674178894671f58e581 Pochonia_chlamydosporia_170.fna
4a15a85f98d6922b669f5f3e66a45aca Pochonia_chlamydosporia_170.gff
b56f6116b37c7caf11f236bf771040aa Pyrrhoderma_noxium.fna
b9b17cac029c8a86e994b0669899971c Pyrrhoderma_noxium.gff
662243b9f4214452dabddaa16a8faebc Rhizopogon_vesiculosus.fna
aa3a263b7f7816cd1051dd39ad332af5 Rhizopogon_vesiculosus.gff
b16a40586fe211cef8778cc311f3968b Rhizopogon_vinicolor_AM_OR11_026.fna
3d25304457cb784f48be1cc54622f4c5 Rhizopogon_vinicolor_AM_OR11_026.gff
327faf331c00b031cdeac5a93e17d8e8 Saccharomyces_arboricola_H_6.fna
75624226142b45a115a7c82465f6ce78 Saccharomyces_arboricola_H_6.gff
496ffd6818c62eb443972a0e6c96bf5d Saccharomyces_cerevisiae_S288C.fna
51a08242494509761f7ef1ecae6beedc Saccharomyces_cerevisiae_S288C.gff
91cfbcc499263d098be68af7a2289f00 Saccharomyces_eubayanus.fna
7c7b1408b6ed64860152fdcee02ee348 Saccharomyces_eubayanus.gff
cc7edfaac0517e79ae9ca4f5e84a4039 Saccharomyces_sp_boulardii.fna
0599d56498db64824adacdbfc2ada5eb Saccharomyces_sp_boulardii.gff
50cc54704d4906fdfd350259349f3f12 Saccharomycetaceae_sp_Ashbya_aceri.fna
34effbe7a10b0a4f73153357dbaef733 Saccharomycetaceae_sp_Ashbya_aceri.gff
065dad68a695b4c7059a02e1a623d67c Scheffersomyces_stipitis_CBS_6054.fna
29acf59c90be6840a5d00f482fa80540 Scheffersomyces_stipitis_CBS_6054.gff
4049c4fede87f76f5f9972a27b363e86 Schizosaccharomyces_pombe.fna
a469ffc5a10a7b021a0237783dad474e Schizosaccharomyces_pombe.gff
24ae72e41f1157e0ddc7e250e6096a82 Sugiyamaella_lignohabitans.fna
892c451c9c7e8c17fa53efcdf8cd2597 Sugiyamaella_lignohabitans.gff
4200ec5112e534821eb197363f85443e Tetrapisispora_blattae_CBS_6284.fna
6fdb8bac592288b81ec4b994087012d0 Tetrapisispora_blattae_CBS_6284.gff
8c3bf7a8f3e412a881546d9f5fc9b406 Tetrapisispora_phaffii_CBS_4417.fna
2038500759df46b448d699c23e8011e1 Tetrapisispora_phaffii_CBS_4417.gff
c134f6025504fc80e0d66cb07b016310 Thermothelomyces_thermophila_ATCC_42464.fna
843334a0d176c299ae51590f995a89ed Thermothelomyces_thermophila_ATCC_42464.gff
069c806d58f3156ef38625f59ada06d4 Thielavia_terrestris_NRRL_8126.fna
c02c3209a083a62b0d16d5936c061f1c Thielavia_terrestris_NRRL_8126.gff
c03b056bdc515df39a4f9bf6e8ae06a5 Torulaspora_delbrueckii.fna
e52330de1d85d6084a36f5a88a4a6c1c Torulaspora_delbrueckii.gff
6f6b26ed560a46be3bb3a23c680aa8e5 Ustilago_maydis_521.fna
fa09aad93dce72bb30c39f4f92a8f062 Ustilago_maydis_521.gff
4e6c599a2653c936e41f69f0c63a9dfe Valsa_mali.fna
aced149189d196e424dd18616b2d536a Valsa_mali.gff
4bec4207a2d709228574e73180d77296 Yarrowia_lipolytica_CLIB122.fna
6d671e921a891dd675acd7273827a2e0 Yarrowia_lipolytica_CLIB122.gff
a431ddeb789a3fcc15301fc6415f081c Zancudomyces_culisetae.fna
c0e70bbe8da72083e064e3d82103811e Zancudomyces_culisetae.gff
28144be387a0f825c3490a0d22271121 Zygosaccharomyces_parabailii.fna
a3fc9f21d27ab408a2a50930b1a025a6 Zygosaccharomyces_parabailii.gff
a811148562048d0157152c4a120116c9 Zygosaccharomyces_rouxii.fna
63acd2d2c557b6522ad76b58d2f42b82 Zygosaccharomyces_rouxii.gff
0d4f4ad786b3795dccd858f4d11b7850 Zymoseptoria_tritici_IPO323.fna
9baa0bda759664ec75d0693a7728bbf3 Zymoseptoria_tritici_IPO323.gff
