## Supplementary Data S6 for "Animal, fungi, and plant genome sequences harbour different non-canonical splice sites": Supplementary_Data_S6.tsv

Species	GenomeSize	NumberOfSequences	NumberOfGenes	NumberOfIntrons	IntronsPerGene	GC[%]	CodingProportion	U12_spliceosome_status
Acanthaster_planci	383860178	1766	16468	141874	8.615	41.306	7.937	?
Acanthisitta_chloris	1035876403	53875	15052	120571	8.01	41.625	2.119	U12_detected
Acanthochromis_polyacanthus	991584656	30414	24580	214380	8.722	40.012	4.105	?
Acinonyx_jubatus	2372553907	14383	18593	166307	8.945	41.295	1.291	?
Acromyrmex_echinatior	295944863	4339	11219	63438	5.655	33.65	6.378	U12_detected
Acropora_digitifera	447497157	2421	26060	134977	5.179	39.04	7.81	?
Acyrthosiphon_pisum	541692442	23925	18616	93560	5.026	29.764	4.627	?
Aedes_aegypti	1278732104	2310	14613	47643	3.26	38.177	1.865	?
Agrilus_planipennis	353072773	3613	13358	63444	4.75	34.451	5.891	?
Ailuropoda_melanoleuca	2299509015	81467	19498	169607	8.699	41.601	1.414	U12_detected
Alligator_mississippiensis	2161730208	7094	18942	173970	9.184	44.29	1.514	?
Alligator_sinensis	2270567745	9317	19116	173726	9.088	44.488	1.434	?
Amazona_aestiva	1129535839	3232	16144	136857	8.477	41.705	2.225	?
Amphimedon_queenslandica	166699561	13398	20776	133291	6.416	35.826	17.572	?
Amphiprion_ocellaris	880720895	6405	23512	218039	9.274	39.47	4.692	?
Amyelois_transitella	406468287	7301	14278	87224	6.109	35.722	5.48	?
Anabas_testudineus	569722067	70	23964	226071	9.434	40.402	7.626	?
Anas_platyrhynchos	1105052351	78488	14939	140405	9.399	40.995	2.297	U12_detected
Ancylostoma_caninum	465734117	25335	30198	157970	5.231	42.779	5.04	?
Ancylostoma_ceylanicum	313092710	1736	36687	163514	4.457	43.403	9.725	?
Ancylostoma_duodenale	332875813	69981	27483	106321	3.869	42.582	5.277	?
Anolis_carolinensis	1799143587	6457	19353	161683	8.354	40.319	1.768	?
Anopheles_gambia_str_PEST	265027044	8090	12590	37858	3.007	44.268	7.436	U12_detected
Anopheles_sinensis	220777669	9592	19352	38427	1.986	43.851	9.921	?
Anoplophora_glabripennis	706968555	9867	14815	68008	4.59	32.837	3.185	U12_detected
Anser_cygnoides_domesticus	1119151626	7593	14696	143323	9.753	41.354	2.316	U12_detected
Antrostomus_carolinensis	1119683066	70122	15451	113957	7.375	40.762	1.923	U12_detected
Aotus_nancymaae	2861684817	28922	20453	169949	8.309	40.738	1.174	U12_detected
Apaloderma_vittatum	1070836417	54728	14307	113528	7.935	41.377	1.945	?
Apis_cerana	228331812	2431	10608	58481	5.513	33.279	7.665	U12_detected
Apis_dorsata	230340171	4040	9910	58541	5.907	31.923	7.249	?
Apis_florea	230485475	7946	10863	59696	5.495	33.765	7.756	?
Apis_mellifera	225250884	177	9922	60315	6.079	32.526	8.035	U12_detected
Aplysia_californica	927310431	4332	19961	136482	6.837	40.349	3.393	?
Apostichopus_japonicus	804620767	3278	30221	154055	5.098	37.015	4.435	?
Aptenodytes_forsteri	1254347440	10672	14550	144415	9.925	41.621	2.07	U12_detected
Apteryx_australis_mantelli	1523972539	24720	16251	146824	9.035	41.275	1.759	?
Apteryx_rowi	1228902913	4120	15883	153335	9.654	41.493	2.283	U12_detected
Aquila_chrysaetos_canadensis	1192743076	1142	15637	154718	9.894	41.815	2.365	?
Armadillidium_vulgare	15703284	2096	3094	0	0.0	33.137	15.68	?
Astatotilapia_calliptera	880445564	249	26057	233316	8.954	41.067	5.34	?
Astyanax_mexicanus	1335239194	2415	25117	222937	8.876	37.997	3.312	?
Athalia_rosae	155841210	712	10943	63781	5.828	41.18	12.565	?
Athene_cunicularia	1157069330	445	13841	139055	10.047	40.919	2.165	U12_detected
Atta_cephalotes	317671980	2835	10491	60138	5.732	32.573	5.661	U12_detected
Atta_colombica	291257934	1550	10316	62078	6.018	32.738	6.346	?
Austrofundulus_limnaeus	866963281	29785	23805	194069	8.152	39.231	4.355	?
Bactrocera_dorsalis	414984608	7166	12407	45263	3.648	36.043	5.044	U12_detected
Bactrocera_latifrons	462505359	3306	12746	48474	3.803	36.135	4.734	U12_detected
Bactrocera_oleae	471780370	36198	13198	47435	3.594	34.484	4.583	U12_detected
Balaenoptera_acutorostrata_scammoni	2431687698	10776	18400	169227	9.197	40.942	1.284	?
Balearica_regulorum_gibbericeps	1127622302	53491	15006	118398	7.89	41.206	1.953	?
Bambusicola_thoracicus	1032295167	163748	17763	77347	4.354	41.8	1.762	?
Bemisia_tabaci	615017152	19751	13901	81778	5.883	39.642	3.65	?
Bicyclus_anynana	475399557	10800	14413	88321	6.128	36.465	4.725	?
Biomphalaria_glabrata	916388084	331401	25539	150946	5.91	35.987	3.622	U12_detected
Bison_bison_bison	2828031685	128431	20644	172955	8.378	41.814	1.17	?
Blattella_germanica	2037297555	24818	28676	97778	3.41	34.499	1.313	?
Boleophthalmus_pectinirostris	955752150	16620	21391	205147	9.59	39.492	3.928	?
Bombus_impatiens	246863668	5477	10557	61403	5.816	37.762	7.48	?
Bombus_terrestris	248654244	5609	10581	60742	5.741	37.505	7.367	?
Bombyx_mori	481819406	43463	13850	81019	5.85	37.674	4.163	?
Bos_indicus	2673965444	32	19773	164820	8.336	41.627	1.208	?
Bos_mutus	2645161911	41192	20506	175142	8.541	41.709	1.257	?
Bos_taurus	2715853792	2211	21035	176355	8.384	41.934	1.299	?
Brachionus_plicatilis	108498893	14322	54694	210087	3.841	26.526	31.495	?
Branchiostoma_belcheri	426123519	2308	23855	196323	8.23	41.324	9.806	?
Branchiostoma_floridae	521895125	398	28621	172485	6.027	41.194	7.635	U12_detected
Brugia_malayi	93659149	24286	11359	70031	6.165	30.192	13.571	?
Bubalus_bubalis	2655780776	509	20788	177671	8.547	41.813	1.331	U12_detected
Buceros_rhinoceros_silvestris	1065782791	62257	14401	117347	8.149	42.645	1.996	?
Caenorhabditis_brenneri	190369721	3305	30667	127874	4.17	38.632	19.193	?
Caenorhabditis_elegans	100286401	7	20182	102842	5.096	35.44	24.801	?
Caenorhabditis_latens	117124750	1858	24855	113831	4.58	38.452	24.013	?
Caenorhabditis_nigoni	129488540	155	29167	116960	4.01	37.747	25.712	?
Caenorhabditis_remanei	145442736	3670	31471	125644	3.992	37.974	26.02	?
Calidris_pugnax	1229094286	3753	16523	155689	9.423	42.449	2.352	U12_detected
Callithrix_jacchus	2914958544	14205	20729	170751	8.237	40.851	1.152	U12_detected
Callorhinchus_milii	974498586	21204	17847	157762	8.84	42.341	3.055	?
Callorhinus_ursinus	2706868872	14230	21619	189533	8.767	41.483	1.36	?
Calypte_anna	1105676412	54736	14543	142236	9.78	41.035	2.278	U12_detected
Camelus_bactrianus	1992663268	35455	19158	168852	8.814	41.322	1.588	?
Camelus_dromedarius	2004063690	32573	19292	168731	8.746	41.284	1.567	U12_detected
Camelus_ferus	2009194609	13334	19425	169208	8.711	41.276	1.571	U12_detected
Camponotus_floridanus	284009182	657	12512	69842	5.582	34.31	7.619	U12_detected
Canis_lupus_dingo	2439831507	2444	20248	176036	8.694	41.395	1.426	?
Canis_lupus_familiaris	2410976875	3268	19874	173918	8.751	41.308	1.408	U12_detected
Capitella_teleta	333283208	20803	31977	138238	4.323	40.358	10.25	?
Capra_hircus	2922813246	29907	20593	174635	8.48	43.164	1.19	?
Carassius_auratus	1820635050	6216	53052	458157	8.636	37.482	4.978	U12_detected
Cariama_cristata	1132245425	53474	14999	118093	7.873	41.2	1.934	?
Carlito_syrichta	3453864774	337189	20004	163032	8.15	40.961	0.901	?
Castor_canadensis	2518306565	21157	21700	163157	7.519	39.723	1.308	U12_detected
Cathartes_aura	1152571117	104141	11361	60893	5.36	41.134	1.048	?
Cavia_porcellus	2723219641	3144	19965	171805	8.605	39.948	1.238	?
Cebus_capucinus_imitator	2717703182	7156	20595	171352	8.32	40.712	1.258	?
Centruroides_sculpturatus	925474958	8338	24591	137779	5.603	30.144	3.534	?
Cephus_cinctus	162245578	1976	11581	64457	5.566	40.331	12.378	?
Ceratina_calcarata	199936949	50568	11197	59360	5.301	41.09	9.462	U12_detected
Ceratitis_capitata	436490799	2355	12550	48548	3.868	35.028	5.092	?
Ceratosolen_solmsi_marchali	277059195	2457	9823	57423	5.846	30.361	5.97	?
Ceratotherium_simum_simum	2464367180	3087	19971	171556	8.59	40.895	1.364	?
Cercocebus_atys	2848246356	11433	20614	175690	8.523	40.923	1.222	U12_detected
Cervus_elaphus_hippelaphus	3438623608	11479	19243	105390	5.477	41.502	0.607	?
Chaetura_pelagica	1119188094	19072	14111	140252	9.939	41.394	2.205	?
Charadrius_vociferus	1219859583	15167	14465	142926	9.881	41.871	2.084	?
Chelonia_mydas	2208410377	140023	17747	161412	9.095	43.482	1.355	U12_detected
Chinchilla_lanigera	2390868971	2839	20525	173682	8.462	41.064	1.419	?
Chlamydotis_macqueenii	1086566339	59693	14661	112577	7.679	41.1	1.936	U12_detected
Chlorocebus_sabeus	2789656328	2004	20978	175806	8.38	40.809	1.272	?
Chrysemys_picta_bellii	2365766571	78595	21077	181033	8.589	44.192	1.485	?
Chrysochloris_asiatica	4210110458	20500	19625	167947	8.558	40.013	0.777	?
Cimex_lectularius	510848842	1574	11936	84412	7.072	34.818	3.724	?
Ciona_intestinalis	115227301	1272	13716	118598	8.647	35.674	19.941	?
Clonorchis_sinensis	562768885	2776	14538	74766	5.143	43.95	3.711	?
Clunio_marinus	85491412	23763	21673	62443	2.881	31.801	26.725	?
Clupea_harengus	807711962	6915	23701	212859	8.981	44.089	5.059	?
Colinus_virginianus	1254146751	42369	17165	126158	7.35	42.662	1.984	?
Colius_striatus	1075931597	70188	14900	109472	7.347	40.948	1.889	?
Colobus_angolensis_palliatus	2970124662	13124	20103	171590	8.536	40.803	1.114	U12_detected
Columba_livia	1107989085	14923	15564	148875	9.565	41.472	2.432	?
Condylura_cristata	1769662895	2040	17882	158876	8.885	41.548	1.71	?
Copidosoma_floridanum	553956141	4840	12143	62697	5.163	35.954	3.521	?
Corvus_brachyrhynchos	1091312783	10547	14927	145518	9.749	41.846	2.39	?
Corvus_cornix_cornix	1042281180	113	13622	137502	10.094	41.481	2.349	U12_detected
Coturnix_japonica	927656957	2012	16024	154747	9.657	41.276	3.095	?
Crassostrea_gigas	557735934	7659	28402	186240	6.557	33.425	7.554	?
Crassostrea_virginica	684741128	11	34596	247953	7.167	34.834	8.227	?
Cricetulus_griseus	2399786748	109152	21041	167935	7.981	41.367	1.378	?
Crocodylus_porosus	2049536252	70	14704	148035	10.068	43.9	1.314	U12_detected
Cryptotermes_secundus	1018932804	55483	12810	88522	6.91	41.071	2.152	?
Ctenocephalides_felis	775452550	3733	18878	102515	5.43	29.455	3.565	U12_detected
Cuculus_canorus	1153894225	14930	14727	145264	9.864	41.515	2.235	?
Culex_quinquefasciatus	579042118	3171	18883	51567	2.731	37.419	4.279	U12_detected
Cyanistes_caeruleus	1186980630	29297	16519	147053	8.902	41.183	2.271	U12_detected
Cynoglossus_semilaevis	470199494	29643	21384	203687	9.525	40.812	8.136	?
Cyphomyrmex_costatus	300316566	15379	11882	64019	5.388	34.733	6.806	?
Cyprinodon_variegatus	1035184475	9259	23264	208676	8.97	38.193	3.862	U12_detected
Cyprinus_carpio	1713658011	9378	49264	321513	6.526	36.996	3.623	U12_detected
Danaus_plexippus_plexippus	248577651	5395	15232	77486	5.087	31.604	7.771	?
Danio_rerio	1679203469	1923	32717	275777	8.429	36.598	3.318	U12_detected
Daphnia_magna	129543483	28801	26646	90973	3.414	40.63	21.224	?
Daphnia_pulex	197206209	5186	30595	111208	3.635	40.765	15.262	?
Dasypus_novemcinctus	3631522711	46559	22032	168795	7.661	40.769	0.941	?
Delphinapterus_leucas	2358522448	6972	18524	168549	9.099	41.239	1.377	?
Dendroctonus_ponderosae	252847629	8188	13021	75177	5.774	35.909	7.792	?
Desmodus_rotundus	2063808397	29801	18618	168086	9.028	42.146	1.55	?
Diachasma_alloeum	388752668	3968	12837	49314	3.842	38.45	5.418	?
Diaphorina_citri	485705082	161988	20085	77744	3.871	38.06	4.563	U12_detected
Dictyocaulus_viviparus	160963781	7157	14171	102931	7.263	34.803	8.658	?
Dinoponera_quadriceps	259665865	14123	11048	62029	5.615	43.571	7.267	?
Diploscapter_pachys	157719873	10775	27341	216830	7.931	38.203	21.585	?
Dipodomys_ordii	2236368823	65193	19786	167833	8.482	42.057	1.46	?
Diuraphis_noxia	395073589	5637	12377	69301	5.599	29.013	4.458	?
Dromaius_novaehollandiae	1192254075	2778	15541	151299	9.735	41.569	2.314	U12_detected
Drosophila_ananassae	230993012	13749	14365	42254	2.941	41.965	9.809	?
Drosophila_arizonae	141386800	3178	12476	39277	3.148	40.333	14.564	?
Drosophila_biarmipes	169378599	5523	14230	41869	2.942	41.812	13.38	U12_detected
Drosophila_bipectinata	167263958	5500	14981	41878	2.795	41.611	13.966	U12_detected
Drosophila_busckii	135748557	6	13759	42595	3.096	38.953	16.326	?
Drosophila_elegans	171267669	5429	15407	41940	2.722	40.304	14.04	?
Drosophila_eugracilis	156942009	4946	15375	42416	2.759	40.89	15.152	?
Drosophila_ficusphila	152439475	5754	15062	42496	2.821	41.917	15.326	U12_detected
Drosophila_grimshawi	200467819	17440	14982	41254	2.754	37.977	11.125	U12_detected
Drosophila_hydei	139940643	866	13105	41181	3.142	39.629	15.495	U12_detected
Drosophila_kikkawai	164292578	5141	15096	42116	2.79	41.367	14.405	U12_detected
Drosophila_melanogaster	143726002	1870	13918	41214	2.961	42.006	15.595	U12_detected
Drosophila_miranda	136728780	6	13827	41373	2.992	44.895	16.39	U12_detected
Drosophila_mojavensis	193826310	6841	13425	41981	3.127	39.479	11.147	?
Drosophila_navojoa	115885644	8053	10673	32277	3.024	40.187	14.494	U12_detected
Drosophila_obscura	181868570	1935	16865	44982	2.667	44.397	14.317	?
Drosophila_rhopaloa	197375704	22819	16017	42679	2.665	40.067	11.793	?
Drosophila_sechellia	166592095	14731	16467	41453	2.517	42.089	12.91	?
Drosophila_simulans	124963774	7619	14179	42421	2.992	42.95	17.695	?
Drosophila_suzukii	232923092	8680	16335	46246	2.831	40.699	10.335	?
Drosophila_takahashii	182106768	5733	15410	43577	2.828	39.995	12.981	?
Drosophila_virilis	206026697	13530	13620	42271	3.104	39.985	10.701	U12_detected
Drosophila_willistoni	235516348	14838	13769	41338	3.002	37.246	9.557	?
Drosophila_yakuba	165709965	8123	14824	42999	2.901	42.28	13.783	?
Dufourea_novaeangliae	279505983	4178	9844	58191	5.911	39.488	6.293	U12_detected
Echinococcus_granulosus	110837706	957	11319	63828	5.639	41.77	14.316	?
Echinococcus_multilocularis	114963228	1217	1	0	0.0	42.209	0.0	?
Echinops_telfairi	2947024286	8402	18845	162408	8.618	43.005	1.056	?
Egretta_garzetta	1206501934	11791	14127	140270	9.929	42.245	2.056	U12_detected
Electrophorus_electricus	551880868	8786	22026	206257	9.364	42.557	7.01	?
Elephantulus_edwardii	3843982861	8768	20443	167047	8.171	40.297	0.857	?
Enhydra_lutris_kenyoni	2455276666	6771	19327	172090	8.904	41.56	1.365	U12_detected
Eptesicus_fuscus	2026629342	6789	18366	165053	8.987	42.931	1.536	U12_detected
Equus_asinus	2391051217	2167	20458	172970	8.455	41.276	1.419	?
Equus_caballus	2506966135	4701	21116	179837	8.517	41.5	1.433	?
Equus_przewalskii	2395954271	53097	21351	169421	7.935	41.272	1.377	U12_detected
Erinaceus_europaeus	2715720925	5803	19300	166745	8.64	41.539	1.178	U12_detected
Erythrura_gouldiae	1070785140	18372	18989	141024	7.427	41.903	2.442	?
Esox_lucius	904497253	1019	23798	222703	9.358	42.081	4.755	U12_detected
Eufriesea_mexicana	596278454	187611	10297	60635	5.889	40.916	3.056	U12_detected
Euroglyphus_maynei	43437841	72749	15257	14275	0.936	31.073	25.811	?
Eurypyga_helias	1088019637	62699	14721	109853	7.462	42.327	1.894	?
Eurytemora_affinis	389032277	6171	20716	183202	8.844	32.469	7.508	U12_detected
Exaiptasia_pallida	256132296	4312	22199	140789	6.342	36.218	13.135	?
Falco_cherrug	1174811715	5863	14695	147186	10.016	41.706	2.234	U12_detected
Falco_peregrinus	1171973431	7021	14847	147816	9.956	41.766	2.264	U12_detected
Felis_catus	2521863845	4508	19735	174410	8.838	41.73	1.362	U12_detected
Ficedula_albicollis	1118343587	21428	15387	150439	9.777	44.217	2.435	?
Folsomia_candida	221702752	162	20251	120839	5.967	37.516	13.329	U12_detected
Fopius_arisanus	153631861	1042	10991	44323	4.033	38.602	12.063	U12_detected
Frankliniella_occidentalis	274989634	18479	15678	95417	6.086	51.092	9.239	U12_detected
Fukomys_damarensis	2333892479	74730	19865	170824	8.599	40.339	1.414	?
Fulmarus_glacialis	1141395646	57389	15108	116484	7.71	41.166	1.901	U12_detected
Fundulus_heteroclitus	1021898560	10180	23511	206030	8.763	40.578	3.876	?
Galendromus_occidentalis	151724311	2211	11699	54185	4.632	51.58	11.661	?
Galeopterus_variegatus	3187660572	179514	22821	171129	7.499	40.204	1.061	?
Galleria_mellonella	401085026	21800	13887	69959	5.038	33.056	4.623	U12_detected
Gallus_gallus	1065365425	464	17472	159428	9.125	42.227	2.843	?
Gambusia_affinis	598663367	2943	19445	189636	9.752	38.727	5.797	?
Gavia_stellata	1129694867	61831	14665	112311	7.658	41.119	1.85	U12_detected
Gavialis_gangeticus	2640792433	81	14302	144785	10.123	43.944	0.993	U12_detected
Gekko_japonicus	2490274461	191500	19463	163494	8.4	45.475	1.287	?
Geospiza_fortis	1065292181	27239	14183	143377	10.109	41.602	2.357	?
Gorilla_gorilla_gorilla	3063362794	40711	21378	172979	8.091	40.786	1.117	U12_detected
Habropoda_laboriosa	296954667	27566	10069	59527	5.912	39.279	6.066	U12_detected
Haliaeetus_albicilla	1133549865	50905	14895	117348	7.878	40.895	1.898	?
Haliaeetus_leucocephalus	1178409481	1023	15212	151296	9.946	41.675	2.333	U12_detected
Halyomorpha_halys	998240896	16639	14454	92382	6.391	30.862	2.092	U12_detected
Haplochromis_burtoni	831411547	8001	24002	216499	9.02	40.511	4.974	U12_detected
Harpegnathos_saltator	334536844	857	12654	66858	5.284	44.753	6.23	U12_detected
Helicoverpa_armigera	337087553	998	13823	86451	6.254	36.13	6.497	?
Heliothis_virescens	403154403	8826	15084	80839	5.359	36.701	5.43	?
Helobdella_robusta	235376169	1991	23426	116608	4.978	32.82	11.217	U12_detected
Heterocephalus_glaber	2618204639	4229	19965	169883	8.509	40.214	1.291	U12_detected
Hippocampus_comes	493775940	37377	21175	200345	9.461	43.301	7.549	U12_detected
Hipposideros_armiger	2236581172	7571	18949	162968	8.6	41.113	1.411	?
Hirundo_rustica_rustica	1213743879	364	35006	168192	4.805	43.041	3.867	?
Homo_sapiens	3257319537	594	22927	198107	8.641	41.028	1.204	U12_detected
Hyalella_azteca	550885727	18000	18608	102890	5.529	38.474	5.377	U12_detected
Hydra_vulgaris	852170992	20916	20045	100397	5.009	27.569	2.99	?
Hymenolepis_microstoma	182136974	3643	1	0	0.0	35.956	0.0	?
Hyposmocoma_kahamanoa	731440758	2929	14062	82275	5.851	36.338	2.961	U12_detected
Hypsibius_dujardini	104154999	1421	19946	98362	4.931	45.455	24.255	?
Ictalurus_punctatus	783274721	9341	23000	213405	9.278	39.695	5.165	U12_detected
Ictidomys_tridecemlineatus	2478393770	12483	19924	169044	8.484	39.909	1.351	U12_detected
Ixodes_scapularis	1765382190	369492	20467	68205	3.332	45.216	0.99	?
Jaculus_jaculus	2835250225	10898	18849	166200	8.817	41.872	1.132	?
Kryptolebias_marmoratus	680366784	3073	22424	211028	9.411	40.024	5.916	?
Labrus_bergylta	805480521	13466	24748	222441	8.988	40.891	5.187	?
Lagenorhynchus_obliquidens	2334467171	5422	18409	166362	9.037	41.283	1.381	U12_detected
Larimichthys_crocea	678938134	6014	24779	227805	9.193	41.254	6.404	?
Lasius_niger	236236391	36804	18247	45570	2.497	37.083	8.776	?
Lates_calcarifer	668481366	3808	25329	234884	9.273	40.753	6.716	U12_detected
Latimeria_chalumnae	2860591921	22819	20932	170210	8.132	41.151	1.18	U12_detected
Lepidothrix_coronata	1079577334	4612	15382	149303	9.706	41.739	2.543	?
Lepisosteus_oculatus	945878036	1926	18771	174138	9.277	39.589	3.462	?
Leptinotarsa_decemlineata	641992784	26908	14000	56822	4.059	35.468	3.024	U12_detected
Leptonychotes_weddellii	3156902762	16711	20535	155624	7.578	41.384	0.948	?
Leptosomus_discolor	1136244952	57160	15196	119062	7.835	41.82	1.947	?
Limosa_lapponica_baueri	1034771378	32319	23009	109299	4.75	41.334	2.316	?
Limulus_polyphemus	1828271751	286793	22866	157281	6.878	33.6	1.881	?
Linepithema_humile	219500750	3030	11610	66190	5.701	37.655	9.227	?
Lingula_anatina	406308128	2678	27055	202948	7.501	36.418	10.681	?
Lipotes_vexillifer	2429212129	30713	18877	166337	8.812	41.3	1.319	U12_detected
Loa_loa	91365832	5764	14903	83813	5.624	30.974	16.161	?
Lonchura_striata_domestica	1060169706	3014	15420	148858	9.654	41.586	2.582	U12_detected
Lottia_gigantea	359505668	4469	23827	117322	4.924	33.279	7.533	U12_detected
Loxodonta_africana	3196738102	2352	21081	166913	7.918	40.762	1.081	?
Lucilia_cuprina	378290214	5858	15536	45138	2.905	29.695	6.551	?
Macaca_fascicularis	2946843737	7601	20614	173565	8.42	40.901	1.17	?
Macaca_mulatta	3236224332	284728	21368	174640	8.173	40.953	1.079	?
Macaca_nemestrina	2948703511	9733	21017	175434	8.347	40.98	1.183	?
Manacus_vitellinus	1213150360	15315	16312	148651	9.113	42.05	2.261	?
Mandrillus_leucophaeus	3061992840	12821	20267	172330	8.503	40.73	1.079	U12_detected
Manis_javanica	2547395906	80670	21289	164881	7.745	40.774	1.255	?
Marmota_marmota_marmota	2510587379	14543	20931	166142	7.938	39.796	1.361	?
Mastacembelus_armatus	593082472	126	22233	215180	9.678	40.658	6.938	?
Maylandia_zebra	957485262	1690	25885	235048	9.08	41.161	4.738	U12_detected
Megachile_rotundata	272660569	6266	10788	61566	5.707	36.564	6.925	?
Melanaphis_sacchari	300271876	1347	12320	75823	6.154	26.759	6.419	U12_detected
Meleagris_gallopavo	1128339136	231286	18473	144748	7.836	41.468	2.423	U12_detected
Melipona_quadrifasciata	256302695	2866	14257	80998	5.681	38.878	7.687	?
Melopsittacus_undulatus	1117373619	25212	14243	137623	9.663	41.247	2.227	U12_detected
Meriones_unguiculatus	2523124066	68793	21908	175637	8.017	42.092	1.369	?
Merops_nubicus	1062961556	53499	14559	109519	7.522	41.673	1.908	U12_detected
Mesitornis_unicolor	1087290853	67520	15561	117354	7.542	41.323	2.011	U12_detected
Mesocricetus_auratus	2504925039	21484	20360	161563	7.935	42.013	1.272	U12_detected
Microcebus_murinus	2487409138	7678	20509	174928	8.529	40.983	1.395	?
Microplitis_demolitor	241190213	1794	12144	51679	4.256	30.445	8.441	U12_detected
Microtus_ochrogaster	2287340943	6335	20077	170963	8.515	42.251	1.471	U12_detected
Miniopterus_natalensis	1803099001	1269	18161	165999	9.14	42.063	1.723	?
Mizuhopecten_yessoensis	987588634	82659	24521	174361	7.111	36.517	4.124	?
Monodelphis_domestica	3598443077	5016	20890	173375	8.299	37.823	0.987	U12_detected
Monomorium_pharaonis	257976923	12136	12648	63291	5.004	36.559	7.672	U12_detected
Monopterus_albus	684144148	20622	21343	203501	9.535	40.895	5.545	U12_detected
Mus_caroli	2553128900	3163	20921	171861	8.215	41.697	1.353	?
Mus_musculus	2818974548	239	23584	189768	8.046	41.73	1.373	U12_detected
Mus_pahari	2475012951	2581	20367	171085	8.4	41.89	1.369	?
Musca_domestica	750403944	20487	14888	46344	3.113	35.112	3.138	U12_detected
Mustela_putorius_furo	2410879678	7783	19680	170978	8.688	41.474	1.389	U12_detected
Myotis_brandtii	2107242811	169750	19988	168536	8.432	42.587	1.52	?
Myotis_davidii	2059799708	101769	18851	163585	8.678	42.683	1.478	U12_detected
Myotis_lucifugus	2034575300	11654	19953	162790	8.159	42.502	1.567	?
Mytilus_galloprovincialis	1500149602	1002334	3178	11453	3.604	31.747	0.154	?
Myzus_persicae	347313470	4021	14993	82862	5.527	30.029	6.415	U12_detected
Nannospalax_galili	3061424619	154976	20690	169783	8.206	41.265	1.113	U12_detected
Nanorana_parkeri	2053867363	25188	18945	166349	8.781	42.547	1.554	?
Nasonia_vitripennis	295780872	6098	13400	68134	5.085	41.712	7.139	?
Necator_americanus	244075060	11864	19153	103546	5.406	40.221	6.334	?
Nematostella_vectensis	356613585	10804	24773	106831	4.312	40.635	6.99	U12_detected
Neodiprion_lecontei	239677193	4523	11586	64802	5.593	39.571	8.216	U12_detected
Neolamprologus_brichardi	847910432	9099	22678	200734	8.851	40.443	4.484	?
Neomonachus_schauinslandi	2400934290	7873	18806	167030	8.882	41.408	1.331	?
Neotoma_lepida	2353855022	119373	24320	131745	5.417	41.535	1.15	?
Nephila_clavipes	2439301466	180236	22738	45897	2.019	31.589	0.865	?
Nestor_notabilis	1053559886	42180	14740	121313	8.23	41.091	2.102	U12_detected
Nicrophorus_vespilloides	195273382	4650	12642	54416	4.304	31.853	9.91	U12_detected
Nilaparvata_lugens	1140803929	46559	19806	102553	5.178	34.573	2.319	?
Nipponia_nippon	1223863029	59555	15018	148427	9.883	41.828	2.167	U12_detected
Nomascus_leucogenys	2962060179	17484	20370	171496	8.419	40.758	1.118	U12_detected
Notechis_scutatus	1665525958	52414	19770	161509	8.169	39.723	1.889	?
Nothobranchius_furzeri	1242518059	5897	22194	199553	8.991	42.508	3.123	?
Nothoprocta_perdicaria	965904370	2217	15074	149141	9.894	41.976	2.776	?
Notothenia_coriiceps	636613682	38657	24776	159955	6.456	40.623	5.012	U12_detected
Numida_meleagris	1043264150	2466	16070	152741	9.505	41.731	2.743	U12_detected
Ochotona_princeps	2229840584	10421	18576	164680	8.865	43.346	1.402	U12_detected
Octodon_degus	2995889303	7135	20597	169338	8.221	41.383	1.124	?
Octopus_bimaculoides	2338188782	151674	15842	111048	7.01	36.041	1.048	?
Odobenus_rosmarus_divergens	2400150193	3893	19399	170779	8.803	41.362	1.383	U12_detected
Odocoileus_virginianus_texanus	2380505687	17026	21059	172027	8.169	41.546	1.425	U12_detected
Oesophagostomum_dentatum	443017110	64255	25289	108705	4.299	41.348	3.727	?
Oikopleura_dioica	70471451	1260	17212	70283	4.083	39.77	29.386	?
Onchocerca_flexuosa	67740367	1604	8140	61214	7.52	30.622	14.901	?
Oncorhynchus_kisutch	2369932239	21247	36349	301445	8.293	43.328	2.484	?
Oncorhynchus_mykiss	2178999613	131961	42707	332089	7.776	42.661	3.097	U12_detected
Oncorhynchus_tshawytscha	2425713975	14030	42470	334803	7.883	43.547	2.832	?
Onthophagus_taurus	267079363	5821	14537	51603	3.55	33.085	8.343	U12_detected
Ooceraea_biroi	223876465	139	11927	66095	5.542	41.313	9.224	U12_detected
Operophtera_brumata	638207720	25801	16912	61262	3.622	38.639	2.847	?
Ophiophagus_hannah	1594074654	296399	18445	122072	6.618	39.509	1.453	?
Opisthocomus_hoazin	1203712246	10256	13333	132859	9.965	42.418	1.953	?
Opisthorchis_viverrini	620452578	42216	16356	75111	4.592	43.785	3.429	?
Orbicella_faveolata	485548939	1933	25916	144540	5.577	38.986	7.663	U12_detected
Orchesella_cincta	286766519	9402	20247	92369	4.562	36.808	8.993	?
Orcinus_orca	2372919875	1668	18129	166664	9.193	41.348	1.336	U12_detected
Oreochromis_niloticus	1005681550	2460	29537	248901	8.427	40.734	5.059	?
Ornithorhynchus_anatinus	1995607322	200154	19832	136204	6.868	45.488	1.292	?
Orussus_abietinus	186398216	1789	10045	59024	5.876	44.998	9.622	U12_detected
Orycteropus_afer_afer	4444080527	22509	19498	167083	8.569	40.066	0.735	?
Oryctolagus_cuniculus	2737462810	3241	20305	162731	8.014	43.749	1.196	U12_detected
Oryzias_latipes	734057086	25	22058	211623	9.594	40.844	5.55	?
Oryzias_melastigma	779469774	8603	23157	214468	9.261	39.042	5.231	U12_detected
Otolemur_garnettii	2519724550	7793	19558	166688	8.523	41.114	1.294	?
Ovis_aries	2615516299	5466	20555	172572	8.396	41.902	1.303	?
Pan_paniscus	3286643896	10274	20497	171129	8.349	40.743	1.017	?
Pan_troglodytes	3050398082	4346	21513	179067	8.324	40.708	1.185	?
Pangasianodon_hypophthalmus	715760110	567	21656	203336	9.389	38.707	5.419	U12_detected
Panthera_pardus	2578019207	50377	20305	174459	8.592	41.706	1.342	U12_detected
Panthera_tigris_altaica	2391082183	1479	18496	166632	9.009	41.395	1.287	?
Pantholops_hodgsonii	2696886330	15059	25481	174374	6.843	42.012	1.45	U12_detected
Papilio_machaon	278436446	63187	13858	80290	5.794	33.753	7.354	U12_detected
Papilio_polytes	227021014	3874	12165	75912	6.24	33.959	8.131	?
Papilio_xuthus	243890167	5572	15131	83890	5.544	33.81	9.659	?
Papio_anubis	2959373024	63235	21089	175270	8.311	40.987	1.188	U12_detected
Paralichthys_olivaceus	643911827	9525	23113	203002	8.783	41.637	5.946	U12_detected
Paramormyrops_kingsleyae	799421083	4667	23862	221713	9.291	43.924	5.274	?
Parasteatoda_tepidariorum	1445396121	16533	18602	120209	6.462	29.461	1.907	?
Parus_major	1020310768	1675	15240	148502	9.744	41.367	2.693	?
Patagioenas_fasciata_monilis	1089149042	9784	19528	164990	8.449	41.552	2.553	?
Pediculus_humanus_corporis	110781312	1882	10773	58392	5.42	27.468	15.022	?
Pelecanus_crispus	1160924693	63982	15254	114144	7.483	41.393	1.849	U12_detected
Pelodiscus_sinensis	2202483752	19904	19505	161914	8.301	44.41	1.426	U12_detected
Peromyscus_maniculatus_bairdii	2630541020	30921	21608	176764	8.18	42.336	1.345	?
Phaethon_lepturus	1152958507	66785	15065	118146	7.842	41.508	1.904	?
Phalacrocorax_carbo	1138967842	64312	14394	111300	7.732	41.282	1.807	U12_detected
Phoenicopterus_ruber_ruber	1132184511	76189	12142	71536	5.892	41.914	1.226	?
Physeter_catodon	2517760647	59238	19034	169911	8.927	41.387	1.303	U12_detected
Picoides_pubescens	1167323935	31254	14136	138994	9.833	44.504	2.1	?
Pieris_rapae	245886408	7349	12471	81993	6.575	32.737	8.119	U12_detected
Piliocolobus_tephrosceles	3038007327	47449	24192	179814	7.433	40.601	1.255	?
Plutella_xylostella	393470562	1794	18106	109527	6.049	38.319	6.472	?
Pocillopora_damicornis	234333463	4392	25422	148393	5.837	37.821	14.838	?
Podiceps_cristatus	1134922578	82923	11707	65447	5.59	41.488	1.131	?
Poecilia_formosa	748923461	3985	25338	230440	9.095	39.163	5.88	U12_detected
Poecilia_latipinna	815144743	17988	25059	221706	8.847	39.18	5.225	?
Poecilia_mexicana	801711499	18105	25189	222571	8.836	39.232	5.345	?
Poecilia_reticulata	731622281	2768	22829	212118	9.292	39.302	5.532	?
Pogona_vitticeps	1716675060	13749	18891	173021	9.159	41.808	1.913	?
Pogonomyrmex_barbatus	235645958	4645	11348	61305	5.402	36.497	7.894	U12_detected
Polistes_canadensis	211202212	3836	9876	58797	5.954	32.147	8.386	?
Polistes_dominula	208026220	1483	10179	60289	5.923	30.761	8.766	?
Pomacea_canaliculata	440159624	24	21131	169737	8.033	40.618	7.895	?
Pongo_abelii	3065052215	5261	20562	174863	8.504	40.803	1.122	U12_detected
Priapulus_caudatus	511738253	59587	15088	96045	6.366	45.282	3.962	?
Propithecus_coquereli	2798152141	22539	19378	162939	8.408	41.245	1.143	U12_detected
Protobothrops_mucrosquamatus	1673876332	52280	20001	163559	8.178	39.966	1.866	U12_detected
Pseudomyrmex_gracilis	282776121	6556	11572	64453	5.57	39.097	7.022	U12_detected
Pseudopodoces_humilis	1042997632	5406	15801	155352	9.832	41.69	2.734	?
Pterocles_gutturalis	1069324295	58607	14859	113042	7.608	41.36	1.978	?
Pteropus_alecto	1985975446	65598	18350	167861	9.148	39.738	1.603	?
Pteropus_vampyrus	2198284804	36094	19529	165655	8.483	39.815	1.458	?
Puma_concolor	2432966684	2175	17646	159384	9.032	41.36	1.24	?
Pundamilia_nyererei	830133247	7236	22890	212836	9.298	40.603	4.847	U12_detected
Pygocentrus_nattereri	1285352492	283518	25562	228464	8.938	40.449	3.456	?
Pygoscelis_adeliae	1216617519	19265	13734	137174	9.988	41.509	2.004	U12_detected
Python_bivittatus	1435052152	39113	19793	162989	8.235	39.605	2.195	U12_detected
Rana_catesbeiana	6250353185	1544635	22201	65809	2.964	43.138	0.264	?
Rattus_norvegicus	2870184193	955	22926	179684	7.838	41.928	1.287	?
Rhagoletis_zephyria	1113962544	86670	25597	71216	2.782	36.531	3.154	?
Rhincodon_typus	2931599576	57334	21868	152092	6.955	41.765	1.009	U12_detected
Rhinolophus_sinicus	2073344508	63439	21417	168812	7.882	40.524	1.726	?
Rhinopithecus_bieti	2977074946	105032	21647	170005	7.854	40.944	1.137	?
Rhinopithecus_roxellana	2899552139	135512	21178	173007	8.169	40.866	1.174	U12_detected
Rhopalosiphum_maidis	326445255	220	12068	78382	6.495	27.692	5.913	?
Rousettus_aegyptiacus	1910250568	2490	19412	170656	8.791	40.023	1.747	U12_detected
Saccoglossus_kowalevskii	775840395	54120	20943	136874	6.536	35.856	4.013	U12_detected
Saimiri_boliviensis_boliviensis	2608588537	2686	19736	170572	8.643	40.769	1.264	?
Salmo_salar	2966890203	232155	48772	371019	7.607	43.099	2.565	U12_detected
Salvelinus_alpinus	2169553147	15255	36422	292405	8.028	43.123	2.684	?
Sarcophilus_harrisii	3174693010	35974	20053	162049	8.081	36.044	1.002	U12_detected
Sarcoptes_scabiei	56262437	18860	10644	21718	2.04	33.262	21.715	?
Schistosoma_haematobium	375894156	29834	10837	51840	4.784	34.222	4.115	?
Schistosoma_mansoni	364532842	885	10699	57420	5.367	35.208	4.248	U12_detected
Scleropages_formosus	777359276	4819	22740	220977	9.718	43.811	5.232	U12_detected
Scophthalmus_maximus	524979463	22	21194	197780	9.332	43.339	6.901	?
Seriola_dumerili	677686174	34656	22005	213006	9.68	40.86	5.878	?
Seriola_lalandi_dorsalis	732509836	99598	25789	221878	8.604	40.747	5.811	?
Sinocyclocheilus_anshuiensis	1632718266	85682	42645	381157	8.938	37.28	4.417	U12_detected
Sinocyclocheilus_grahami	1750287761	31277	45899	377196	8.218	37.538	4.157	U12_detected
Sinocyclocheilus_rhinocerous	1655786410	164173	44351	382635	8.627	37.182	4.407	?
Sipha_flava	353179758	1923	13575	75263	5.544	30.041	5.564	?
Solenopsis_invicta	398994629	66904	14815	69427	4.686	36.247	5.616	?
Sorex_araneus	2423158183	12845	19216	165562	8.616	42.897	1.302	U12_detected
Spodoptera_litura	438956275	2975	16169	88806	5.492	36.562	5.749	?
Stegastes_partitus	800491834	5818	22589	213042	9.431	41.662	4.997	U12_detected
Stegodyphus_mimosarum	2738704917	68653	27135	90298	3.328	33.625	0.847	?
Stomoxys_calcitrans	971188624	12042	13982	46016	3.291	38.85	2.4	?
Strongylocentrotus_purpuratus	990915289	31897	27746	182282	6.57	37.325	4.245	U12_detected
Strongyloides_ratti	43150242	135	12445	21327	1.714	21.427	40.594	?
Struthio_camelus_australis	1225041896	6915	14577	142674	9.788	41.048	2.09	U12_detected
Sturnus_vulgaris	1036755994	2361	15233	149053	9.785	41.493	2.633	?
Stylophora_pistillata	400120318	5688	24833	153612	6.186	38.539	9.644	?
Sus_scrofa	2501912388	613	20661	174136	8.428	41.873	1.406	U12_detected
Taeniopygia_guttata	1232135591	37096	16359	145327	8.884	41.42	2.15	?
Takifugu_rubripes	391484715	6835	21329	196592	9.217	45.461	9.253	?
Tauraco_erythrolophus	1155540733	59587	14922	118546	7.944	41.631	1.891	?
Teladorsagia_circumcincta	700607159	81730	25532	107902	4.226	44.783	2.347	?
Temnothorax_curvispinosus	303539295	18692	15668	71990	4.595	39.006	7.949	?
Terrapene_mexicana_triunguis	2571267249	52260	22256	185526	8.336	44.274	1.401	U12_detected
Tetranychus_urticae	90828597	641	11673	33910	2.905	32.249	19.879	?
Thamnophis_sirtalis	1424897867	7930	18565	122681	6.608	39.922	1.788	?
Thelohanellus_kitauei	150348159	5757	15020	31383	2.089	31.231	7.186	?
Theropithecus_gelada	2889630685	15308	20670	174409	8.438	40.963	1.192	U12_detected
Tinamus_guttatus	1047056493	82514	15723	136529	8.683	41.402	2.343	U12_detected
Toxocara_canis	317115901	22857	18596	119044	6.402	39.947	6.782	?
Trachymyrmex_cornetzi	369438293	19761	12625	66837	5.294	35.008	5.685	U12_detected
Trachymyrmex_septentrionalis	291747019	5836	11034	63752	5.778	34.448	6.647	U12_detected
Trachymyrmex_zeteki	267973152	4623	11229	63834	5.685	34.67	7.234	U12_detected
Tribolium_castaneum	165944485	2082	12863	55096	4.283	33.857	12.132	?
Trichechus_manatus_latirostris	3103808406	6323	19095	168008	8.799	40.733	1.054	U12_detected
Trichinella_britovi	51504795	7991	16058	71069	4.426	33.721	30.325	?
Trichinella_nativa	47933238	4443	13545	70316	5.191	33.55	31.26	?
Trichinella_nelsoni	47436005	2969	13229	69494	5.253	33.492	31.158	?
Trichinella_papuae	46844510	2542	11837	63126	5.333	32.699	29.003	?
Trichinella_patagoniensis	49773209	6623	15319	69478	4.535	33.623	29.996	?
Trichinella_pseudospiralis	49152658	6594	12455	63162	5.071	32.569	26.978	?
Trichinella_spiralis	63525422	6863	16380	70156	4.283	33.914	24.634	?
Trichinella_zimbabwensis	50795114	10839	14764	65368	4.428	32.855	27.701	?
Trichogramma_pretiosum	187641947	925	12773	59522	4.66	39.842	11.424	?
Trichomalopsis_sarcophagae	236484274	40891	16074	67568	4.204	41.632	8.691	?
Trichoplax_adhaerens	105631681	1414	11518	85420	7.416	32.744	14.853	?
Trichoplax_sp_H2	94878730	1128	12174	107219	8.807	32.749	20.891	?
Trichoplusia_ni	368211209	1031	15089	90468	5.996	35.634	6.591	U12_detected
Trichuris_suis	63839715	306	9829	51921	5.282	43.31	19.088	?
Tropilaelaps_mercedesae	352534912	33764	14303	51263	3.584	44.234	4.613	?
Tupaia_chinensis	2846580235	50750	21235	177569	8.362	41.728	1.204	?
Tursiops_truncatus	2132516271	2648	17073	138680	8.123	40.848	1.284	?
Tyto_alba	1120143088	62122	13915	109929	7.9	40.21	1.809	U12_detected
Urocitellus_parryii	2520505282	15884	19359	167418	8.648	39.906	1.301	?
Ursus_arctos_horribilis	2328659882	6673	19835	172511	8.697	41.84	1.46	?
Ursus_maritimus	2301379344	23819	19379	169582	8.751	41.643	1.383	U12_detected
Vanessa_tameamea	357124929	1558	12042	79686	6.617	32.558	5.516	?
Varroa_destructor	368942295	1426	10247	58617	5.72	40.919	4.784	?
Varroa_jacobsoni	365585945	4881	10739	58451	5.443	40.937	4.834	U12_detected
Vicugna_pacos	2172207521	276725	19399	168342	8.678	41.401	1.464	?
Vollenhovia_emeryi	287900827	13258	14870	68612	4.614	42.174	8.252	U12_detected
Vulpes_vulpes	2421568072	82424	19353	170258	8.797	41.074	1.364	?
Wasmannia_auropunctata	324120201	77788	13668	67637	4.949	38.662	6.508	?
Xenopus_laevis	2718433805	108033	31469	274153	8.712	38.985	1.965	U12_detected
Xenopus_tropicalis	1440398454	6822	21239	174758	8.228	40.073	2.421	U12_detected
Xiphophorus_maculatus	704321165	102	23225	220790	9.507	38.973	6.051	U12_detected
Zeugodacus_cucurbitae	374820345	5572	12642	48779	3.858	35.153	5.854	?
Zonotrichia_albicollis	1052600561	6018	14377	134468	9.353	41.519	2.317	?
Zootermopsis_nevadensis	485024916	31663	12368	89357	7.225	38.177	4.373	?
