## Supplementary Data S7 for "Animal, fungi, and plant genome sequences harbour different non-canonical splice sites": Supplementary_Data_S7.tsv

Species	GenomeSize	NumberOfSequences	NumberOfGenes	NumberOfIntrons	IntronsPerGene	GC[%]	CodingProportion	U12_spliceosome_status
Acaromyces_ingoldii	19330111	28	8026	15923	1.984	57.443	65.48	?
Acremonium_chrysogenum_ATCC_11550	28590524	541	8901	14512	1.63	55.192	45.911	?
Agaricus_bisporus_var_bisporus_H97	30233745	29	10445	50750	4.859	46.485	44.166	?
Allomyces_macrogynus_ATCC_38327	57060573	101	18774	43785	2.332	61.589	47.465	?
Alternaria_alternata	32990834	79	13466	20802	1.545	51.404	56.03	?
Amorphotheca_resinae_ATCC_22711	28632918	32	9642	18471	1.916	47.614	46.037	?
Amphiamblys_sp_WSBS2006	5620147	1727	3642	0	0.0	50.308	63.695	?
Anncaliia_algerae_PRA339	12163397	431	3598	0	0.0	23.564	23.694	?
Anthracocystis_flocculosa_PF_1	23305380	39	6877	12410	1.805	65.263	54.47	?
Armillaria_gallica	85336812	319	25695	107636	4.189	47.351	30.651	?
Arthrobotrys_oligospora_ATCC_24927	40072829	215	11479	24896	2.169	44.452	42.93	?
Ascochyta_rabiei	34658250	338	10596	18532	1.749	51.599	46.928	?
Ascosphaera_apis_ARSEF_7405	20313079	82	6442	11532	1.79	47.656	50.884	?
Aspergillus_aculeatinus_CBS_121060	36471649	121	12028	25562	2.125	50.364	46.9	?
Aspergillus_aculeatus_ATCC_16872	35424414	660	10843	23783	2.193	50.865	45.8	?
Aspergillus_brasiliensis_CBS_101740	35804080	103	12989	27259	2.099	50.46	50.601	?
Aspergillus_calidoustus	41102685	78	15139	29199	1.929	51.143	50.506	?
Aspergillus_candidus	27317772	268	9639	20459	2.123	51.864	50.928	?
Aspergillus_fumigatus_Af293	29384958	8	9630	18540	1.925	49.798	48.469	?
Aspergillus_japonicus_CBS_114_51	36099954	163	12022	25444	2.116	50.813	47.266	?
Aspergillus_niger	34006671	20	10489	24876	2.372	50.352	47.461	?
Aspergillus_oryzae_RIB40	37912014	12	12074	23098	1.913	48.242	42.974	?
Babjeviella_inositovora_NRRL_Y_12698	15221050	49	6398	1611	0.252	48.128	54.646	?
Batrachochytrium_salamandrivorans	32636440	5358	10135	32796	3.236	41.886	41.851	?
Beauveria_bassiana_ARSEF_2860	33697794	237	10364	17953	1.732	51.508	46.139	?
Bifiguratus_adelaidae	19478880	563	5719	25764	4.505	48.287	48.272	?
Bipolaris_oryzae_ATCC_44560	31362097	619	12002	19724	1.643	50.5	51.241	?
Blastomyces_dermatitidis_ER_3	66608683	27	9755	18918	1.939	37.07	19.2	?
Botryobasidium_botryosum_FD_172_SS1	46674321	334	16502	72885	4.417	52.443	41.352	?
Botrytis_cinerea_B0510	42630066	18	11698	22652	1.936	41.997	40.916	?
Cadophora_sp_DSE1049	70459101	1193	22762	45370	1.993	45.818	39.643	?
Calocera_viscosa_TUFC12733	29097227	214	12357	43093	3.487	56.433	52.613	?
Candida_albicans_SC5314	14282666	8	6030	400	0.066	33.451	62.702	?
Candida_dubliniensis_CD36	14618422	8	5859	373	0.064	33.249	61.06	?
Candida_orthopsilosis_Co_90_125	12659401	8	5678	384	0.068	37.456	66.958	?
Capronia_coronata_CBS_61796	25807613	11	9231	11237	1.217	52.76	54.165	?
Ceraceosorus_guamensis	24148100	251	7822	22015	2.814	56.035	50.75	?
Cercospora_beticola	37057033	252	12271	15181	1.237	52.167	48.377	?
Colletotrichum_higginsianum_IMI_349063	50716103	25	14650	25104	1.714	54.41	40.642	?
Cordyceps_militaris_CM01	32268578	32	9651	19172	1.987	51.418	45.383	?
Cordyceps_sp_RAO_2017	32302071	3398	11255	16797	1.492	60.351	40.425	?
Cryptococcus_gattii_WM276	18374760	14	6561	32982	5.027	47.882	55.588	?
Cryptococcus_neoformans_var_neoformans_JEC21	19051922	14	6632	35814	5.4	48.544	56.429	?
Cutaneotrichosporon_oleaginosum	19835558	180	8320	22128	2.66	60.753	56.996	U12_detected
Cyberlindnera_jadinii_NRRL_Y_1542	13018415	76	6032	1924	0.319	44.503	60.246	?
Debaryomyces_hansenii_CBS767	12181948	8	6268	466	0.074	36.326	74.035	?
Diplodia_corticola	34986079	181	10839	21516	1.985	57.054	49.348	?
Diplodia_seriata	37268684	115	8050	12475	1.55	56.863	32.312	?
Drechmeria_coniospora	32831003	28	8236	13931	1.691	54.983	39.141	?
Encephalitozoon_cuniculi_GB_M1	2497519	11	1996	15	0.008	47.312	86.345	?
Encephalitozoon_hellem_ATCC_50504	2251784	12	1847	35	0.019	43.374	88.106	?
Encephalitozoon_intestinalis_ATCC_50506	2216898	11	1938	29	0.015	41.516	89.699	?
Encephalitozoon_romaleae_SJ_2008	2187595	13	1831	33	0.018	40.352	89.124	?
Eremothecium_cymbalariae_DBVPG_7215	9669424	8	4432	228	0.051	40.316	66.998	?
Eremothecium_gossypii_ATCC_10895	9119312	8	4768	269	0.056	51.704	76.905	?
Erysiphe_necator	52505057	5935	6484	10960	1.69	38.965	17.528	?
Exophiala_dermatitidis_NIH_UT8656	26376767	11	9285	11538	1.243	51.509	53.036	?
Exophiala_mesophila	29273723	9	9181	12728	1.386	50.425	48.092	?
Exophiala_spinifera	32912349	28	12049	16745	1.39	51.699	54.302	?
Fomitopsis_pinicola_FP_58527_SS1	41614358	504	13851	62129	4.486	55.749	40.504	?
Fusarium_fujikuroi_IMI_58289	43832314	12	14810	26685	1.802	47.472	49.243	?
Fusarium_graminearum_PH_1	36458046	19	13313	23768	1.785	48.332	48.946	?
Fusarium_oxysporum_f_sp_lycopersici_4287	61386934	85	20925	33258	1.589	48.396	42.703	?
Fusarium_pseudograminearum_CS3096	36973259	281	12397	23045	1.859	47.774	49.071	?
Fusarium_venenatum	38660186	6	13931	24403	1.752	47.69	50.074	?
Fusarium_verticillioides_7600	41844914	22	15869	26435	1.666	48.684	51.143	?
Gaeumannomyces_tritici_R3_111a_1	43768664	517	14458	23234	1.607	56.791	42.626	?
Galerina_marginata_CBS_33988	59418196	414	21390	88132	4.12	47.974	41.49	?
Ganoderma_sinense_ZZ0214_1	48955697	69	15478	67244	4.344	56.174	41.513	?
Hanseniaspora_osmophila	11458415	17	4657	165	0.035	36.981	67.367	?
Hanseniaspora_uvarum	8807786	18	4061	152	0.037	31.603	72.566	?
Hebeloma_cylindrosporum_h7	38226047	176	15373	62600	4.072	48.374	46.561	?
Heterobasidion_irregulare_TC_32_1	33649967	15	13271	56842	4.283	52.226	44.948	?
Histoplasma_capsulatum_NAm1	33030326	280	9313	23459	2.519	46.133	37.019	?
Jaapia_argillacea_MUCL_33604	45045899	295	16375	71437	4.363	49.766	42.997	?
Jaminaea_rosea	16615586	21	6858	9483	1.383	59.413	66.926	?
Kalmanozyma_brasiliensis_GHG001	17325407	45	5765	3067	0.532	58.107	56.388	?
Kazachstania_africana_CBS_2517	11130140	12	5375	197	0.037	36.295	70.569	?
Kazachstania_naganishii_CBS_8797	10845821	13	5319	154	0.029	45.886	73.496	?
Kluyveromyces_lactis	10729447	7	5076	175	0.034	38.717	68.922	?
Kluyveromyces_marxianus_DMKU3_1042	10966467	9	4930	176	0.036	40.116	67.945	?
Komagataella_pastoris	9597535	11	5035	152	0.03	41.473	77.514	?
Komagataella_phaffii_GS115	9216378	4	5040	575	0.114	41.133	78.269	?
Lachancea_thermotolerans_CBS_6340	10392862	8	5092	284	0.056	47.298	72.322	?
Lodderomyces_elongisporus_NRRL_YB_4239	15547272	28	5799	51	0.009	36.945	57.032	?
Madurella_mycetomatis	36704944	804	10707	19393	1.811	54.862	43.401	?
Magnaporthe_oryzae_70_15	40979121	53	12825	21622	1.686	51.608	41.145	?
Malassezia_pachydermatis	8150648	91	4202	5099	1.213	55.066	78.583	?
Malassezia_restricta	7369627	10	4390	2150	0.49	55.659	87.863	?
Melampsora_larici_populina_98AG31	101129028	462	16373	62844	3.838	41.002	18.174	?
Metschnikowia_bicuspidata_var_bicuspidata_NRRL_YB_4993	16055203	48	5837	1446	0.248	47.853	47.695	?
Meyerozyma_guilliermondii_ATCC_6260	10609954	9	5920	15	0.003	43.763	78.25	?
Mycosphaerella_eumusae	47119461	2626	10939	13992	1.279	47.919	33.359	?
Naumovozyma_castellii_CBS_4309	11219539	10	5589	201	0.036	36.764	74.173	?
Naumovozyma_dairenensis_CBS_421	13527580	11	5546	169	0.03	34.146	63.753	?
Nematocida_displodere	3066400	42	2278	0	0.0	49.235	86.117	?
Neurospora_crassa_OR74A	41102378	21	9729	15631	1.607	48.233	36.219	?
Nosema_bombycis_CQ1	15689776	1607	4468	187	0.042	30.82	21.293	?
Ogataea_parapolymorpha_DL_1	8874589	7	5325	498	0.094	47.86	84.582	?
Ophiocordyceps_camponoti_rufipedis	21899844	2205	7618	13879	1.822	56.108	51.329	?
Ophiostoma_piceae_UAMH_11346	32840360	45	8884	11106	1.25	53.354	45.222	?
Paramicrosporidium_saccamoebae	7191472	222	3766	3247	0.862	47.573	70.067	?
Parastagonospora_nodorum_SN15	37213987	108	15975	24632	1.542	50.434	49.049	?
Penicillium_chrysogenum	32525541	5	11198	21897	1.955	48.948	49.447	?
Pichia_kudriavzevii	11679144	260	5385	1563	0.29	38.494	65.246	?
Pichia_membranifaciens_NRRL_Y_2026	11582150	10	5542	1193	0.215	45.118	69.408	?
Pochonia_chlamydosporia_170	44215803	49	14204	21702	1.528	49.519	44.514	?
Pyrrhoderma_noxium	31607963	13	9820	57481	5.853	41.571	46.73	?
Rhizopogon_vesiculosus	43780879	6643	14191	60699	4.277	47.928	35.712	?
Rhizopogon_vinicolor_AM_OR11_026	36102320	2310	14465	63177	4.368	48.197	43.56	?
Saccharomyces_arboricola_H_6	11619520	35	3659	0	0.0	38.677	47.119	?
Saccharomyces_cerevisiae_S288C	12157105	17	5983	280	0.047	38.148	72.287	?
Saccharomyces_eubayanus	11734173	24	5377	107	0.02	39.843	68.593	?
Saccharomyces_sp_boulardii	12001065	27	5493	441	0.08	38.345	70.375	?
Saccharomycetaceae_sp_Ashbya_aceri	8894523	8	4479	39	0.009	51.191	75.691	?
Scheffersomyces_stipitis_CBS_6054	15441179	8	5818	2403	0.413	41.136	55.733	?
Schizosaccharomyces_pombe	12591251	4	5120	5041	0.985	36.05	56.786	?
Sugiyamaella_lignohabitans	15938258	4	5128	209	0.041	44.923	49.687	?
Tetrapisispora_blattae_CBS_6284	14048593	10	5388	163	0.03	31.741	62.367	?
Tetrapisispora_phaffii_CBS_4417	12115070	17	5252	149	0.028	33.558	66.395	?
Thermothelomyces_thermophila_ATCC_42464	38744216	7	9097	15776	1.734	51.455	33.407	?
Thielavia_terrestris_NRRL_8126	36912256	6	9802	17273	1.762	54.709	36.958	?
Torulaspora_delbrueckii	9220678	8	4970	198	0.04	42.018	78.675	?
Ustilago_maydis_521	19664356	27	6764	2939	0.435	54.032	60.999	?
Valsa_mali	44725953	353	11284	18501	1.64	49.344	37.344	?
Yarrowia_lipolytica_CLIB122	20550897	7	6447	1072	0.166	48.993	45.925	?
Zancudomyces_culisetae	28700372	1954	8068	6226	0.772	35.522	32.728	?
Zygosaccharomyces_parabailii	20864403	18	10099	448	0.044	42.482	71.434	?
Zygosaccharomyces_rouxii	9764635	7	4991	166	0.033	39.133	76.217	?
Zymoseptoria_tritici_IPO323	39686251	21	10963	17362	1.584	52.139	36.307	?
