## Supplementary Data S8 for "Animal, fungi, and plant genome sequences harbour different non-canonical splice sites": Supplementary_Data_S8.tsv

Species name	Minor non-canonical splice site combinations	Major non-canonical splice site combinations	Canonical splice site combinations
Acanthaster_planci	381	1340	139960
Acanthisitta_chloris	640	1649	117750
Acanthochromis_polyacanthus	860	2031	211261
Acinonyx_jubatus	3320	3243	158278
Acromyrmex_echinatior	431	710	62236
Acropora_digitifera	3410	1957	129141
Acyrthosiphon_pisum	377	827	92317
Aedes_aegypti	155	159	47329
Agrilus_planipennis	659	744	61994
Ailuropoda_melanoleuca	837	2050	166214
Alligator_mississippiensis	476	1870	171401
Alligator_sinensis	1021	2290	169844
Amazona_aestiva	5	606	136243
Amphimedon_queenslandica	646	1291	131217
Amphiprion_ocellaris	373	1862	215799
Amyelois_transitella	648	909	85372
Anabas_testudineus	640	1935	223494
Anas_platyrhynchos	1531	2164	135374
Ancylostoma_caninum	109	210	157631
Ancylostoma_ceylanicum	0	1448	162066
Ancylostoma_duodenale	2	1	106318
Anolis_carolinensis	943	1984	158584
Anopheles_gambia_str_PEST	45	83	37726
Anopheles_sinensis	11	12	38404
Anoplophora_glabripennis	311	577	67111
Anser_cygnoides_domesticus	1430	2281	139065
Antrostomus_carolinensis	602	1540	111287
Aotus_nancymaae	1029	1847	166971
Apaloderma_vittatum	707	1697	110605
Apis_cerana	302	531	57562
Apis_dorsata	776	585	56393
Apis_florea	1021	600	58046
Apis_mellifera	281	493	59541
Aplysia_californica	1433	1005	133740
Apostichopus_japonicus	104	335	153615
Aptenodytes_forsteri	908	2276	140934
Apteryx_australis_mantelli	1084	2744	141657
Apteryx_rowi	524	1983	150630
Aquila_chrysaetos_canadensis	506	1868	152258
Armadillidium_vulgare	0	0	0
Astatotilapia_calliptera	602	2097	230616
Astyanax_mexicanus	1237	2091	219601
Athalia_rosae	190	673	62916
Athene_cunicularia	827	1593	136537
Atta_cephalotes	380	747	58981
Atta_colombica	302	662	60800
Austrofundulus_limnaeus	751	1766	191081
Bactrocera_dorsalis	262	367	44272
Bactrocera_latifrons	209	371	47786
Bactrocera_oleae	261	477	46676
Balaenoptera_acutorostrata_scammoni	1294	2381	164428
Balearica_regulorum_gibbericeps	500	1520	116033
Bambusicola_thoracicus	162	19	77158
Bemisia_tabaci	244	415	81103
Bicyclus_anynana	558	765	86933
Biomphalaria_glabrata	1289	1593	148024
Bison_bison_bison	1786	2627	165653
Blattella_germanica	458	644	96641
Boleophthalmus_pectinirostris	1165	2678	200080
Bombus_impatiens	436	581	60005
Bombus_terrestris	207	529	59970
Bombyx_mori	668	699	78982
Bos_indicus	899	1851	161646
Bos_mutus	1243	2848	169504
Bos_taurus	449	1699	174207
Brachionus_plicatilis	3	3	210080
Branchiostoma_belcheri	1363	1982	192893
Branchiostoma_floridae	278	88	172087
Brugia_malayi	0	178	69847
Bubalus_bubalis	448	1699	175524
Buceros_rhinoceros_silvestris	796	1973	112667
Caenorhabditis_brenneri	188	750	126933
Caenorhabditis_elegans	164	649	102029
Caenorhabditis_latens	3	12	113816
Caenorhabditis_nigoni	0	409	116551
Caenorhabditis_remanei	51	1057	124507
Calidris_pugnax	753	1981	152799
Callithrix_jacchus	1580	1943	166254
Callorhinchus_milii	616	1840	154929
Callorhinus_ursinus	583	1934	186967
Calypte_anna	885	2397	138168
Camelus_bactrianus	1175	2370	164554
Camelus_dromedarius	1244	2399	163370
Camelus_ferus	1376	2645	164191
Camponotus_floridanus	281	727	68834
Canis_lupus_dingo	434	1833	173767
Canis_lupus_familiaris	744	1930	171112
Capitella_teleta	162	203	137843
Capra_hircus	395	1801	172438
Carassius_auratus	1338	4799	452019
Cariama_cristata	629	1589	115447
Carlito_syrichta	892	2135	159428
Castor_canadensis	526	1755	160874
Cathartes_aura	285	39	60344
Cavia_porcellus	945	2001	168645
Cebus_capucinus_imitator	1438	1775	167866
Centruroides_sculpturatus	1990	1551	134159
Cephus_cinctus	295	567	63574
Ceratina_calcarata	343	631	58320
Ceratitis_capitata	159	329	48060
Ceratosolen_solmsi_marchali	818	848	55681
Ceratotherium_simum_simum	1180	1933	168159
Cercocebus_atys	1243	1871	172529
Cervus_elaphus_hippelaphus	58	53	105269
Chaetura_pelagica	825	2440	136104
Charadrius_vociferus	852	2362	139140
Chelonia_mydas	1071	3072	156739
Chinchilla_lanigera	567	1806	170553
Chlamydotis_macqueenii	550	1472	110148
Chlorocebus_sabeus	880	1841	172987
Chrysemys_picta_bellii	729	1988	177975
Chrysochloris_asiatica	587	1975	165236
Cimex_lectularius	227	764	83417
Ciona_intestinalis	471	713	117292
Clonorchis_sinensis	79	502	74178
Clunio_marinus	64	50	62328
Clupea_harengus	2258	3465	206935
Colinus_virginianus	3	4	126151
Colius_striatus	484	1460	107185
Colobus_angolensis_palliatus	997	2234	167731
Columba_livia	1385	2162	144366
Condylura_cristata	826	2292	155310
Copidosoma_floridanum	340	1029	61320
Corvus_brachyrhynchos	1825	2126	140438
Corvus_cornix_cornix	715	1713	134753
Coturnix_japonica	585	1472	152630
Crassostrea_gigas	748	2035	183386
Crassostrea_virginica	1015	2632	244305
Cricetulus_griseus	1255	2146	163937
Crocodylus_porosus	716	1652	145522
Cryptotermes_secundus	313	1159	87028
Ctenocephalides_felis	660	1348	100493
Cuculus_canorus	887	2413	141370
Culex_quinquefasciatus	0	26	51541
Cyanistes_caeruleus	725	1755	144371
Cynoglossus_semilaevis	1705	1881	199490
Cyphomyrmex_costatus	318	752	62942
Cyprinodon_variegatus	934	1987	205576
Cyprinus_carpio	7190	5870	308419
Danaus_plexippus_plexippus	58	108	77320
Danio_rerio	1232	2870	271529
Daphnia_magna	0	210	90763
Daphnia_pulex	317	671	110207
Dasypus_novemcinctus	1745	2808	163227
Delphinapterus_leucas	603	1823	166083
Dendroctonus_ponderosae	439	1393	72630
Desmodus_rotundus	728	2131	164748
Diachasma_alloeum	150	390	48763
Diaphorina_citri	5930	3592	68191
Dictyocaulus_viviparus	65	84	102779
Dinoponera_quadriceps	209	643	61154
Diploscapter_pachys	2	1302	215526
Dipodomys_ordii	1003	2273	164251
Diuraphis_noxia	447	633	68028
Dromaius_novaehollandiae	478	1723	148900
Drosophila_ananassae	270	354	41612
Drosophila_arizonae	684	497	38055
Drosophila_biarmipes	131	334	41395
Drosophila_bipectinata	153	292	41423
Drosophila_busckii	260	603	41716
Drosophila_elegans	140	301	41485
Drosophila_eugracilis	148	304	41955
Drosophila_ficusphila	172	309	41994
Drosophila_grimshawi	148	397	40696
Drosophila_hydei	264	565	40288
Drosophila_kikkawai	130	324	41660
Drosophila_melanogaster	33	322	40855
Drosophila_miranda	252	459	40625
Drosophila_mojavensis	641	610	40698
Drosophila_navojoa	735	470	30983
Drosophila_obscura	222	497	44251
Drosophila_rhopaloa	250	335	42007
Drosophila_sechellia	175	298	40902
Drosophila_simulans	401	480	41526
Drosophila_suzukii	648	446	44840
Drosophila_takahashii	131	305	43137
Drosophila_virilis	542	595	41114
Drosophila_willistoni	211	367	40751
Drosophila_yakuba	209	385	42354
Dufourea_novaeangliae	216	639	57321
Echinococcus_granulosus	0	0	63803
Echinococcus_multilocularis	0	0	0
Echinops_telfairi	886	2728	158135
Egretta_garzetta	988	2615	135883
Electrophorus_electricus	1125	3040	201506
Elephantulus_edwardii	778	2338	163555
Enhydra_lutris_kenyoni	462	1871	169693
Eptesicus_fuscus	710	2317	161663
Equus_asinus	847	1944	169611
Equus_caballus	433	1681	177711
Equus_przewalskii	1613	2436	164293
Erinaceus_europaeus	880	2356	163168
Erythrura_gouldiae	36	54	140930
Esox_lucius	1116	2175	219319
Eufriesea_mexicana	271	605	59541
Euroglyphus_maynei	1	0	14274
Eurypyga_helias	546	1508	107398
Eurytemora_affinis	18140	3607	161413
Exaiptasia_pallida	1084	1106	137754
Falco_cherrug	933	2440	142995
Falco_peregrinus	866	2406	143889
Felis_catus	486	1770	172154
Ficedula_albicollis	2942	2684	144734
Folsomia_candida	147	1316	119376
Fopius_arisanus	192	400	43615
Frankliniella_occidentalis	533	1306	93559
Fukomys_damarensis	1293	2320	166343
Fulmarus_glacialis	681	1656	113677
Fundulus_heteroclitus	968	2096	202611
Galendromus_occidentalis	241	1197	52737
Galeopterus_variegatus	1199	2562	166923
Galleria_mellonella	378	733	68700
Gallus_gallus	428	1468	157525
Gambusia_affinis	0	0	189636
Gavia_stellata	692	1564	109515
Gavialis_gangeticus	751	1739	141954
Gekko_japonicus	1012	2552	159643
Geospiza_fortis	1152	2819	138494
Gorilla_gorilla_gorilla	676	1852	170148
Habropoda_laboriosa	556	721	57931
Haliaeetus_albicilla	598	1506	114821
Haliaeetus_leucocephalus	584	1999	148578
Halyomorpha_halys	287	656	91426
Haplochromis_burtoni	543	1900	213491
Harpegnathos_saltator	309	643	65905
Helicoverpa_armigera	826	815	84180
Heliothis_virescens	0	284	80554
Helobdella_robusta	636	302	115649
Heterocephalus_glaber	649	1797	167272
Hippocampus_comes	1533	2601	195981
Hipposideros_armiger	979	1823	159885
Hirundo_rustica_rustica	0	0	168192
Homo_sapiens	260	1707	196138
Hyalella_azteca	602	2070	100207
Hydra_vulgaris	754	990	98183
Hymenolepis_microstoma	0	0	0
Hyposmocoma_kahamanoa	391	743	81120
Hypsibius_dujardini	0	1030	97332
Ictalurus_punctatus	826	2263	210266
Ictidomys_tridecemlineatus	840	1896	165925
Ixodes_scapularis	2	745	67425
Jaculus_jaculus	772	2541	162458
Kryptolebias_marmoratus	390	1985	208536
Labrus_bergylta	824	1830	219784
Lagenorhynchus_obliquidens	667	1785	163891
Larimichthys_crocea	1084	1966	224686
Lasius_niger	0	0	45570
Lates_calcarifer	751	1894	232239
Latimeria_chalumnae	1045	1817	167136
Lepidothrix_coronata	581	1616	147008
Lepisosteus_oculatus	1155	2634	169873
Leptinotarsa_decemlineata	647	414	55725
Leptonychotes_weddellii	777	2176	152343
Leptosomus_discolor	603	1687	116342
Limosa_lapponica_baueri	0	479	108820
Limulus_polyphemus	1000	1728	154426
Linepithema_humile	409	719	64921
Lingula_anatina	698	1838	200293
Lipotes_vexillifer	884	2287	162418
Loa_loa	21	1115	82677
Lonchura_striata_domestica	768	1981	145865
Lottia_gigantea	134	88	117084
Loxodonta_africana	1293	2179	163114
Lucilia_cuprina	290	316	44529
Macaca_fascicularis	649	1632	170895
Macaca_mulatta	523	1645	172441
Macaca_nemestrina	1032	1847	172453
Manacus_vitellinus	703	1890	145917
Mandrillus_leucophaeus	967	2232	168536
Manis_javanica	1573	2954	159458
Marmota_marmota_marmota	946	1907	163083
Mastacembelus_armatus	517	1958	212703
Maylandia_zebra	570	2120	232357
Megachile_rotundata	342	546	60454
Melanaphis_sacchari	445	593	74762
Meleagris_gallopavo	741	1746	142064
Melipona_quadrifasciata	1109	62	79525
Melopsittacus_undulatus	616	1821	134935
Meriones_unguiculatus	441	1820	173232
Merops_nubicus	481	1539	107110
Mesitornis_unicolor	649	1699	114538
Mesocricetus_auratus	784	1702	158380
Microcebus_murinus	703	1922	172264
Microplitis_demolitor	508	371	50755
Microtus_ochrogaster	533	1811	168376
Miniopterus_natalensis	730	2186	162320
Mizuhopecten_yessoensis	663	1208	172428
Monodelphis_domestica	1093	1916	170222
Monomorium_pharaonis	221	639	62382
Monopterus_albus	1283	2386	199324
Mus_caroli	429	1763	169527
Mus_musculus	339	1698	187726
Mus_pahari	449	1891	168616
Musca_domestica	329	324	45606
Mustela_putorius_furo	805	1885	167888
Myotis_brandtii	2068	2713	162517
Myotis_davidii	2462	2901	156876
Myotis_lucifugus	1109	2185	159224
Mytilus_galloprovincialis	16	5	11426
Myzus_persicae	267	685	81902
Nannospalax_galili	723	1823	167068
Nanorana_parkeri	1399	1890	162757
Nasonia_vitripennis	359	648	66700
Necator_americanus	93	32	103417
Nematostella_vectensis	120	152	106527
Neodiprion_lecontei	195	758	63837
Neolamprologus_brichardi	1157	2447	196432
Neomonachus_schauinslandi	503	1866	164537
Neotoma_lepida	16	21	131703
Nephila_clavipes	1	17	45870
Nestor_notabilis	647	1672	118446
Nicrophorus_vespilloides	278	428	53697
Nilaparvata_lugens	1350	1655	98899
Nipponia_nippon	941	2664	144216
Nomascus_leucogenys	1528	2451	166062
Notechis_scutatus	915	2084	158450
Nothobranchius_furzeri	585	1720	197182
Nothoprocta_perdicaria	394	2109	146464
Notothenia_coriiceps	1003	1581	157330
Numida_meleagris	398	1527	150666
Ochotona_princeps	639	2308	161435
Octodon_degus	984	2091	165763
Octopus_bimaculoides	927	921	108904
Odobenus_rosmarus_divergens	625	2075	167959
Odocoileus_virginianus_texanus	674	1873	169456
Oesophagostomum_dentatum	32	65	108593
Oikopleura_dioica	7134	2324	60825
Onchocerca_flexuosa	38	45	61131
Oncorhynchus_kisutch	2676	3382	295231
Oncorhynchus_mykiss	3485	3350	322251
Oncorhynchus_tshawytscha	3138	3448	328007
Onthophagus_taurus	472	263	50859
Ooceraea_biroi	359	755	64981
Operophtera_brumata	0	0	61262
Ophiophagus_hannah	46	28	121985
Opisthocomus_hoazin	1053	2618	128539
Opisthorchis_viverrini	44	51	75013
Orbicella_faveolata	2470	1661	140164
Orchesella_cincta	20	18	92331
Orcinus_orca	738	2053	163793
Oreochromis_niloticus	1004	2279	245618
Ornithorhynchus_anatinus	1800	2396	131538
Orussus_abietinus	123	628	58273
Orycteropus_afer_afer	717	2255	163777
Oryctolagus_cuniculus	1072	1693	159450
Oryzias_latipes	464	2117	209038
Oryzias_melastigma	555	2000	211502
Otolemur_garnettii	766	1790	163684
Ovis_aries	2190	3160	167028
Pan_paniscus	676	1752	168369
Pan_troglodytes	401	1680	176986
Pangasianodon_hypophthalmus	908	2221	200036
Panthera_pardus	876	1921	171406
Panthera_tigris_altaica	2619	2926	159943
Pantholops_hodgsonii	1327	3596	168113
Papilio_machaon	980	797	78488
Papilio_polytes	644	839	73987
Papilio_xuthus	368	633	82780
Papio_anubis	805	1715	172635
Paralichthys_olivaceus	461	1647	200810
Paramormyrops_kingsleyae	776	2667	218083
Parasteatoda_tepidariorum	1046	974	117386
Parus_major	571	1606	146149
Patagioenas_fasciata_monilis	1	1444	163544
Pediculus_humanus_corporis	1	154	58218
Pelecanus_crispus	473	1494	111870
Pelodiscus_sinensis	2001	2853	156561
Peromyscus_maniculatus_bairdii	1083	1925	173450
Phaethon_lepturus	586	1654	115459
Phalacrocorax_carbo	758	1672	108071
Phoenicopterus_ruber_ruber	295	49	70997
Physeter_catodon	748	2040	167074
Picoides_pubescens	1108	2800	134353
Pieris_rapae	281	402	81114
Piliocolobus_tephrosceles	705	1736	177249
Plutella_xylostella	1389	1772	105711
Pocillopora_damicornis	42	53	148293
Podiceps_cristatus	289	41	64922
Poecilia_formosa	1134	2533	226636
Poecilia_latipinna	1026	2378	218212
Poecilia_mexicana	1050	2387	219040
Poecilia_reticulata	956	2422	208445
Pogona_vitticeps	1005	2343	169322
Pogonomyrmex_barbatus	680	701	59712
Polistes_canadensis	338	494	57925
Polistes_dominula	409	444	59405
Pomacea_canaliculata	1112	2580	166045
Pongo_abelii	520	1734	172608
Priapulus_caudatus	1416	2018	92523
Propithecus_coquereli	1004	2023	159536
Protobothrops_mucrosquamatus	711	2414	160264
Pseudomyrmex_gracilis	189	790	63448
Pseudopodoces_humilis	487	1823	152961
Pterocles_gutturalis	567	1548	110533
Pteropus_alecto	995	2116	163963
Pteropus_vampyrus	1633	2351	161170
Puma_concolor	739	2375	155941
Pundamilia_nyererei	652	2056	209926
Pygocentrus_nattereri	516	2404	225395
Pygoscelis_adeliae	851	2188	133494
Python_bivittatus	777	2115	159615
Rana_catesbeiana	45	30	65721
Rattus_norvegicus	1435	1751	176424
Rhagoletis_zephyria	1055	1198	68665
Rhincodon_typus	1176	1724	149188
Rhinolophus_sinicus	566	1723	166305
Rhinopithecus_bieti	1118	1880	166799
Rhinopithecus_roxellana	604	1792	170502
Rhopalosiphum_maidis	234	621	77527
Rousettus_aegyptiacus	626	1861	168169
Saccoglossus_kowalevskii	405	1460	134731
Saimiri_boliviensis_boliviensis	984	1920	166883
Salmo_salar	2036	3360	365362
Salvelinus_alpinus	2913	3080	286139
Sarcophilus_harrisii	826	2053	158337
Sarcoptes_scabiei	1	1	21716
Schistosoma_haematobium	101	98	51623
Schistosoma_mansoni	885	131	56372
Scleropages_formosus	1251	2965	216177
Scophthalmus_maximus	0	1927	195853
Seriola_dumerili	603	1945	210449
Seriola_lalandi_dorsalis	707	1835	219178
Sinocyclocheilus_anshuiensis	3043	5084	372501
Sinocyclocheilus_grahami	3603	5409	367866
Sinocyclocheilus_rhinocerous	3335	5313	373817
Sipha_flava	536	627	74055
Solenopsis_invicta	326	725	68327
Sorex_araneus	747	2843	161532
Spodoptera_litura	407	537	87795
Stegastes_partitus	712	2013	210064
Stegodyphus_mimosarum	1465	555	88277
Stomoxys_calcitrans	214	376	45359
Strongylocentrotus_purpuratus	1827	2070	178232
Strongyloides_ratti	10	133	21181
Struthio_camelus_australis	958	2221	139017
Sturnus_vulgaris	800	1834	146234
Stylophora_pistillata	1134	1539	150694
Sus_scrofa	394	1752	171990
Taeniopygia_guttata	922	2376	141652
Takifugu_rubripes	852	2466	193093
Tauraco_erythrolophus	774	1776	115342
Teladorsagia_circumcincta	35	27	107834
Temnothorax_curvispinosus	355	778	70831
Terrapene_mexicana_triunguis	507	2010	182951
Tetranychus_urticae	278	151	33468
Thamnophis_sirtalis	988	1702	119749
Thelohanellus_kitauei	0	19	31364
Theropithecus_gelada	448	1880	172062
Tinamus_guttatus	1287	2726	131910
Toxocara_canis	357	1442	117230
Trachymyrmex_cornetzi	470	801	65480
Trachymyrmex_septentrionalis	421	713	62431
Trachymyrmex_zeteki	451	728	62584
Tribolium_castaneum	347	413	54291
Trichechus_manatus_latirostris	795	2038	164892
Trichinella_britovi	34	35	70999
Trichinella_nativa	44	32	70240
Trichinella_nelsoni	44	18	69431
Trichinella_papuae	35	51	63040
Trichinella_patagoniensis	39	48	69388
Trichinella_pseudospiralis	31	65	63065
Trichinella_spiralis	12	36	70108
Trichinella_zimbabwensis	40	55	65271
Trichogramma_pretiosum	225	585	58712
Trichomalopsis_sarcophagae	120	42	67387
Trichoplax_adhaerens	6	10	85403
Trichoplax_sp_H2	16	59	107144
Trichoplusia_ni	590	610	89261
Trichuris_suis	47	57	51817
Tropilaelaps_mercedesae	70	92	51095
Tupaia_chinensis	2058	2983	171092
Tursiops_truncatus	1121	1924	135472
Tyto_alba	728	1606	106957
Urocitellus_parryii	494	1727	165048
Ursus_arctos_horribilis	445	1732	170288
Ursus_maritimus	1929	3045	163470
Vanessa_tameamea	605	581	78426
Varroa_destructor	105	810	57693
Varroa_jacobsoni	144	832	57457
Vicugna_pacos	1147	2330	163917
Vollenhovia_emeryi	423	919	67168
Vulpes_vulpes	940	2124	166745
Wasmannia_auropunctata	361	791	66450
Xenopus_laevis	1645	2050	270039
Xenopus_tropicalis	1134	1342	172074
Xiphophorus_maculatus	401	2235	218154
Zeugodacus_cucurbitae	350	372	47968
Zonotrichia_albicollis	503	1467	131801
Zootermopsis_nevadensis	748	1275	87040
