## Supplementary Data S9 for "Animal, fungi, and plant genome sequences harbour different non-canonical splice sites": Supplementary_Data_S9.tsv

Species name	Minor non-canonical splice site combinations	Major non-canonical splice site combinations	Canonical splice site combinations
Acaromyces_ingoldii	54	85	15782
Acremonium_chrysogenum_ATCC_11550	0	1	14511
Agaricus_bisporus_var_bisporus_H97	354	780	49614
Allomyces_macrogynus_ATCC_38327	0	313	43472
Alternaria_alternata	65	228	20508
Amorphotheca_resinae_ATCC_22711	47	305	18119
Amphiamblys_sp_WSBS2006	0	0	0
Anncaliia_algerae_PRA339	0	0	0
Anthracocystis_flocculosa_PF_1	0	21	12389
Armillaria_gallica	447	1855	105325
Arthrobotrys_oligospora_ATCC_24927	0	11	24885
Ascochyta_rabiei	0	82	18450
Ascosphaera_apis_ARSEF_7405	0	0	11532
Aspergillus_aculeatinus_CBS_121060	41	130	25391
Aspergillus_aculeatus_ATCC_16872	52	130	23601
Aspergillus_brasiliensis_CBS_101740	73	205	26979
Aspergillus_calidoustus	0	251	28948
Aspergillus_candidus	73	104	20281
Aspergillus_fumigatus_Af293	15	49	18476
Aspergillus_japonicus_CBS_114_51	49	147	25245
Aspergillus_niger	12	511	24319
Aspergillus_oryzae_RIB40	24	8	23066
Babjeviella_inositovora_NRRL_Y_12698	17	37	1554
Batrachochytrium_salamandrivorans	0	513	32283
Beauveria_bassiana_ARSEF_2860	0	0	17953
Bifiguratus_adelaidae	0	12	25752
Bipolaris_oryzae_ATCC_44560	0	187	19537
Blastomyces_dermatitidis_ER_3	0	107	18811
Botryobasidium_botryosum_FD_172_SS1	389	1934	70555
Botrytis_cinerea_B0510	9	251	22392
Cadophora_sp_DSE1049	121	457	44785
Calocera_viscosa_TUFC12733	156	727	42203
Candida_albicans_SC5314	1	0	399
Candida_dubliniensis_CD36	23	1	349
Candida_orthopsilosis_Co_90_125	1	0	382
Capronia_coronata_CBS_61796	0	0	11237
Ceraceosorus_guamensis	80	125	21801
Cercospora_beticola	57	116	14988
Colletotrichum_higginsianum_IMI_349063	0	21	25083
Cordyceps_militaris_CM01	0	262	18904
Cordyceps_sp_RAO_2017	1	248	16548
Cryptococcus_gattii_WM276	0	704	32278
Cryptococcus_neoformans_var_neoformans_JEC21	37	793	34983
Cutaneotrichosporon_oleaginosum	135	123	21870
Cyberlindnera_jadinii_NRRL_Y_1542	44	29	1843
Debaryomyces_hansenii_CBS767	2	1	463
Diplodia_corticola	0	80	21436
Diplodia_seriata	116	10	12349
Drechmeria_coniospora	0	22	13909
Encephalitozoon_cuniculi_GB_M1	0	0	15
Encephalitozoon_hellem_ATCC_50504	1	0	34
Encephalitozoon_intestinalis_ATCC_50506	0	0	29
Encephalitozoon_romaleae_SJ_2008	0	0	33
Eremothecium_cymbalariae_DBVPG_7215	2	0	226
Eremothecium_gossypii_ATCC_10895	0	0	269
Erysiphe_necator	0	190	10770
Exophiala_dermatitidis_NIH_UT8656	0	54	11484
Exophiala_mesophila	0	128	12600
Exophiala_spinifera	0	0	16745
Fomitopsis_pinicola_FP_58527_SS1	280	692	61151
Fusarium_fujikuroi_IMI_58289	67	19	26597
Fusarium_graminearum_PH_1	3	51	23714
Fusarium_oxysporum_f_sp_lycopersici_4287	12	327	32873
Fusarium_pseudograminearum_CS3096	7	2	23036
Fusarium_venenatum	103	3	24297
Fusarium_verticillioides_7600	0	226	26206
Gaeumannomyces_tritici_R3_111a_1	1	252	22981
Galerina_marginata_CBS_33988	558	1609	85961
Ganoderma_sinense_ZZ0214_1	37	270	66937
Hanseniaspora_osmophila	0	0	165
Hanseniaspora_uvarum	0	0	152
Hebeloma_cylindrosporum_h7	438	1111	61050
Heterobasidion_irregulare_TC_32_1	268	721	55853
Histoplasma_capsulatum_NAm1	3	14	23442
Jaapia_argillacea_MUCL_33604	330	1065	70035
Jaminaea_rosea	54	103	9325
Kalmanozyma_brasiliensis_GHG001	2	0	3065
Kazachstania_africana_CBS_2517	0	0	197
Kazachstania_naganishii_CBS_8797	0	0	154
Kluyveromyces_lactis	0	0	175
Kluyveromyces_marxianus_DMKU3_1042	0	0	176
Komagataella_pastoris	0	1	151
Komagataella_phaffii_GS115	3	1	571
Lachancea_thermotolerans_CBS_6340	0	2	282
Lodderomyces_elongisporus_NRRL_YB_4239	5	0	46
Madurella_mycetomatis	0	132	19261
Magnaporthe_oryzae_70_15	0	184	21438
Malassezia_pachydermatis	0	0	5099
Malassezia_restricta	11	4	2135
Melampsora_larici_populina_98AG31	163	91	62586
Metschnikowia_bicuspidata_var_bicuspidata_NRRL_YB_4993	27	80	1330
Meyerozyma_guilliermondii_ATCC_6260	2	1	12
Mycosphaerella_eumusae	3	5	13984
Naumovozyma_castellii_CBS_4309	0	2	199
Naumovozyma_dairenensis_CBS_421	0	0	169
Nematocida_displodere	0	0	0
Neurospora_crassa_OR74A	0	168	15463
Nosema_bombycis_CQ1	0	0	187
Ogataea_parapolymorpha_DL_1	0	0	498
Ophiocordyceps_camponoti_rufipedis	0	0	13879
Ophiostoma_piceae_UAMH_11346	4	2	11100
Paramicrosporidium_saccamoebae	3	0	3244
Parastagonospora_nodorum_SN15	308	623	23698
Penicillium_chrysogenum	0	0	21897
Pichia_kudriavzevii	34	4	1525
Pichia_membranifaciens_NRRL_Y_2026	28	24	1141
Pochonia_chlamydosporia_170	0	1082	20620
Pyrrhoderma_noxium	0	603	56878
Rhizopogon_vesiculosus	15	10	60663
Rhizopogon_vinicolor_AM_OR11_026	341	1280	61539
Saccharomyces_arboricola_H_6	0	0	0
Saccharomyces_cerevisiae_S288C	2	8	270
Saccharomyces_eubayanus	7	0	100
Saccharomyces_sp_boulardii	0	0	441
Saccharomycetaceae_sp_Ashbya_aceri	0	0	39
Scheffersomyces_stipitis_CBS_6054	0	0	2403
Schizosaccharomyces_pombe	3	7	5031
Sugiyamaella_lignohabitans	0	13	196
Tetrapisispora_blattae_CBS_6284	0	0	163
Tetrapisispora_phaffii_CBS_4417	0	0	149
Thermothelomyces_thermophila_ATCC_42464	99	180	15497
Thielavia_terrestris_NRRL_8126	103	245	16925
Torulaspora_delbrueckii	0	0	198
Ustilago_maydis_521	38	15	2831
Valsa_mali	13	30	18458
Yarrowia_lipolytica_CLIB122	2	3	1067
Zancudomyces_culisetae	0	0	6226
Zygosaccharomyces_parabailii	20	0	428
Zygosaccharomyces_rouxii	0	0	166
Zymoseptoria_tritici_IPO323	47	38	17277
