## Supplementary Data S10 for "Animal, fungi, and plant genome sequences harbour different non-canonical splice sites": Supplementary_Data_S10.tsv

Variants in splice sites
Species	GT-AG	Major ncss (GC-AG and AT-AC)	minor ncss	data sets
Aspergillus_niger	1.23%	3.42%	0.54%	ERR2238117,ERR2238316,SRR2841901,SRR5449081,SRR6437394,SRR6829479
Saccharomyces_cerevisiae	0.19%	0.00%	0.00%	ERR845706,ERR845707,SRR2977260,SRR2977279,SRR2977280,SRR3577359,SRR5462793,SRR5462794,SRR6443686,SRR6443687
Eurytemora_affinis	0.22%	0.44%	0.41%	SRR1043119,SRR2452638,SRR2452639,SRR2452640,SRR2452642
Fomitopsis_pinicola	0.09%	0.07%	1.57%	SRR397549,SRR499895
Zea_mays	0.39%	0.70%	2.11%	SRR1575500
Solanum_lycopersicum2	0.06%	0.10%	0.85%	SRR5764633
Solanum_lycopersicum	6.58%	8.44%	5.00%	ERR2231031
Vitis_vinifera	0.20%	0.43%	1.17%	SRR7141303,SRR7141304,SRR7141305,SRR7141306,SRR7141307,SRR7141308
Brachypodium_distachyon4	0.14%	0.58%	1.09%	SRR6218664
Brachypodium_distachyon3	0.19%	0.52%	2.25%	SRR563390
Brachypodium_distachyon2	0.11%	0.46%	1.40%	SRR556198
Brachypodium_distachyon	0.15%	0.43%	1.79%	SRR547946
Beta_vulgaris	0.11%	0.12%	0.33%	SRR6305245
Mus musculus	0.06%	0.03%	0.29%	SRR9703310,ERR3448862
Apis cerana	8.50%	5.37%	2.58%	SRR7525750,SRR3180625,DRR095707,DRR095708,SRR6301443,SRR6301442,SRR6301441
