## Supplementary Data S15 for "Animal, fungi, and plant genome sequences harbour different non-canonical splice sites": Supplementary_Data_S15.tsv

Species	ncss_genes_in_BUSCO	ncss_genes_in_all
Pseudomyrmex_gracilis	56 (5.88235294118%)	924 (8.67198498358%)
Kryptolebias_marmoratus	94 (10.0858369099%)	2215 (10.5200664925%)
Apteryx_rowi	111 (12.3883928571%)	2276 (15.313193837%)
Drosophila_busckii	29 (3.18331503842%)	802 (6.93891676761%)
Enhydra_lutris_kenyoni	87 (9.25531914894%)	2063 (12.0890711984%)
Colinus_virginianus	0 (0.0%)	7 (0.0442366026289%)
Jaculus_jaculus	131 (14.4273127753%)	3121 (18.7368673831%)
Orchesella_cincta	0 (0.0%)	38 (0.196463654224%)
Notechis_scutatus	132 (14.5214521452%)	2621 (14.5756867979%)
Meriones_unguiculatus	76 (8.74568469505%)	2098 (10.8390163257%)
Gorilla_gorilla_gorilla	96 (10.480349345%)	2437 (13.0014938114%)
Numida_meleagris	95 (10.5555555556%)	1795 (11.9754486624%)
Dasypus_novemcinctus	166 (18.4239733629%)	4263 (23.0744248985%)
Trichomalopsis_sarcophagae	3 (0.360576923077%)	173 (1.28443091544%)
Picoides_pubescens	167 (20.3163017032%)	3492 (26.1945840522%)
Theropithecus_gelada	100 (10.989010989%)	2077 (11.4814814815%)
Terrapene_mexicana_triunguis	86 (10.0233100233%)	2279 (11.4799516422%)
Parus_major	104 (11.7249154453%)	1961 (13.7094519016%)
Haliaeetus_albicilla	86 (13.3748055988%)	2090 (15.0500468064%)
Pongo_abelii	89 (9.61123110151%)	1928 (10.653110841%)
Copidosoma_floridanum	48 (5.28052805281%)	1230 (11.1191466281%)
Trachymyrmex_zeteki	66 (6.82523267839%)	1110 (10.6566820276%)
Polistes_dominula	38 (3.95421436004%)	780 (8.18382121498%)
Corvus_cornix_cornix	107 (13.6653895275%)	2218 (17.2044678871%)
Clunio_marinus	5 (0.550660792952%)	107 (0.551660136111%)
Oncorhynchus_kisutch	79 (15.4598825832%)	5024 (14.7340019943%)
Astyanax_mexicanus	89 (9.96640537514%)	2832 (12.1969077049%)
Rhinopithecus_bieti	126 (14.0625%)	2735 (14.5719004742%)
Erythrura_gouldiae	5 (0.641025641026%)	90 (0.50507884842%)
Bison_bison_bison	183 (19.9781659389%)	5204 (28.8518046238%)
Fulmarus_glacialis	92 (15.0819672131%)	2281 (16.3255081592%)
Sorex_araneus	161 (17.7900552486%)	3329 (19.9126689795%)
Cyphomyrmex_costatus	61 (6.40756302521%)	971 (9.14226532342%)
Fukomys_damarensis	134 (14.4086021505%)	3529 (20.2397338839%)
Nothoprocta_perdicaria	127 (14.3502824859%)	2242 (15.8512443439%)
Nipponia_nippon	167 (19.9522102748%)	3285 (23.3541874022%)
Trichoplusia_ni	43 (4.8532731377%)	1033 (7.80978301958%)
Apostichopus_japonicus	14 (1.9943019943%)	408 (1.65423289004%)
Propithecus_coquereli	119 (13.2369299221%)	2763 (16.2033779029%)
Hippocampus_comes	145 (15.3927813163%)	3525 (17.5749115022%)
Mesocricetus_auratus	80 (9.68523002421%)	2578 (14.4563449784%)
Ceratitis_capitata	23 (2.38589211618%)	465 (4.22612014905%)
Falco_peregrinus	171 (20.2127659574%)	2988 (21.3002566296%)
Erinaceus_europaeus	111 (12.012987013%)	2952 (17.4622892635%)
Echinococcus_granulosus	0 (0.0%)	24 (0.231772090777%)
Alligator_sinensis	159 (17.6079734219%)	3154 (18.0341929213%)
Plutella_xylostella	85 (12.0567375887%)	2983 (18.5233482365%)
Bambusicola_thoracicus	1 (0.167224080268%)	166 (1.13698630137%)
Dipodomys_ordii	137 (15.205327414%)	2961 (17.084006462%)
Cariama_cristata	89 (14.5662847791%)	2200 (15.8798902844%)
Manis_javanica	121 (13.4444444444%)	3895 (20.0113029182%)
Trachymyrmex_cornetzi	67 (7.03781512605%)	1216 (10.5932572524%)
Cebus_capucinus_imitator	145 (15.812431843%)	2893 (16.1026383168%)
Paralichthys_olivaceus	73 (8.05739514349%)	1942 (8.89846041056%)
Cavia_porcellus	107 (11.3347457627%)	2656 (15.0874801182%)
Dinoponera_quadriceps	46 (4.83193277311%)	808 (7.91536050157%)
Priapulus_caudatus	136 (16.0%)	2742 (20.3654188948%)
Carlito_syrichta	102 (11.6040955631%)	3057 (17.3112860298%)
Oncorhynchus_mykiss	0 (0%)	7544 (19.0365641323%)
Bicyclus_anynana	43 (4.54065469905%)	1206 (9.37645778262%)
Apis_mellifera	46 (4.77673935618%)	669 (7.1041733036%)
Operophtera_brumata	0 (0.0%)	0 (0.0%)
Pomacea_canaliculata	122 (12.9237288136%)	3060 (15.348347294%)
Pogona_vitticeps	151 (15.9957627119%)	3023 (17.2035055771%)
Loxodonta_africana	132 (14.1176470588%)	3056 (17.7036264628%)
Rhincodon_typus	109 (13.3089133089%)	2493 (12.3385300668%)
Myzus_persicae	56 (6.25698324022%)	894 (6.89123564326%)
Tauraco_erythrolophus	108 (17.7631578947%)	2597 (18.8735465116%)
Meleagris_gallopavo	118 (14.0476190476%)	2296 (13.6091517989%)
Bombus_terrestris	48 (5.04731861199%)	710 (7.16809692075%)
Taeniopygia_guttata	139 (17.9586563307%)	2982 (19.4520547945%)
Varroa_jacobsoni	73 (7.92616720955%)	897 (9.37597993101%)
Pelecanus_crispus	84 (13.7931034483%)	1960 (13.9770377237%)
Panthera_pardus	103 (10.9341825902%)	2570 (14.4756111299%)
Tropilaelaps_mercedesae	11 (1.31736526946%)	163 (1.3033743803%)
Chinchilla_lanigera	90 (10.067114094%)	2717 (15.0052465897%)
Polistes_canadensis	43 (4.49320794148%)	765 (8.22580645161%)
Teladorsagia_circumcincta	0 (0.0%)	51 (0.209755696307%)
Onthophagus_taurus	20 (2.15982721382%)	705 (5.54114595614%)
Crassostrea_virginica	89 (13.0116959064%)	3190 (10.4689704965%)
Sinocyclocheilus_anshuiensis	62 (23.0483271375%)	7190 (17.9723041544%)
Phoenicopterus_ruber_ruber	37 (5.72755417957%)	507 (5.09342977697%)
Tupaia_chinensis	170 (20.2140309156%)	4939 (26.7594950425%)
Rhopalosiphum_maidis	48 (5.44217687075%)	775 (7.11727431353%)
Cephus_cinctus	37 (3.87029288703%)	805 (7.42894056848%)
Hipposideros_armiger	116 (12.8888888889%)	2528 (14.8566055477%)
Microplitis_demolitor	42 (4.43974630021%)	830 (7.68162887552%)
Diachasma_alloeum	29 (3.02713987474%)	525 (4.74340440911%)
Bombyx_mori	100 (10.8459869848%)	1706 (14.0134713323%)
Vollenhovia_emeryi	68 (7.09071949948%)	1314 (10.5019181586%)
Poecilia_reticulata	107 (11.5301724138%)	3074 (14.3323386796%)
Canis_lupus_dingo	76 (8.25190010858%)	1933 (10.9122727786%)
Bactrocera_oleae	28 (2.96924708378%)	685 (6.00561108189%)
Oryctolagus_cuniculus	96 (11.7936117936%)	2751 (15.9348934198%)
Danio_rerio	100 (13.7551581843%)	3436 (11.4732202484%)
Caenorhabditis_latens	0 (0.0%)	14 (0.0585235348215%)
Ceratosolen_solmsi_marchali	75 (7.95334040297%)	1457 (15.8180436435%)
Drosophila_obscura	38 (4.25531914894%)	699 (5.49528301887%)
Felis_catus	85 (8.96624472574%)	1924 (11.0778443114%)
Mustela_putorius_furo	91 (10.1111111111%)	2601 (14.9715075117%)
Poecilia_latipinna	96 (10.6548279689%)	3030 (12.9238643634%)
Dromaius_novaehollandiae	106 (11.8568232662%)	2020 (13.904185022%)
Oesophagostomum_dentatum	8 (1.64948453608%)	110 (0.443333870708%)
Gekko_japonicus	144 (16.0356347439%)	3165 (18.1750315838%)
Gavialis_gangeticus	140 (16.6666666667%)	2401 (17.77728417%)
Capitella_teleta	53 (5.94170403587%)	376 (1.50713484047%)
Orycteropus_afer_afer	100 (10.6044538706%)	2779 (16.3692053955%)
Oryzias_latipes	86 (9.23737916219%)	2269 (11.0381397159%)
Gambusia_affinis	0 (0.0%)	0 (0.0%)
Austrofundulus_limnaeus	91 (10.9112709832%)	2620 (12.1877471275%)
Octodon_degus	123 (14.2691415313%)	3017 (17.1801150276%)
Lates_calcarifer	80 (8.97867564534%)	2332 (9.8884789891%)
Drosophila_arizonae	57 (6.25686059276%)	1081 (10.3683099942%)
Musca_domestica	21 (2.24839400428%)	671 (5.3279339368%)
Pantholops_hodgsonii	156 (17.8899082569%)	4706 (25.4653679654%)
Exaiptasia_pallida	104 (12.1495327103%)	2562 (14.0645586298%)
Apis_florea	83 (8.60103626943%)	1405 (13.879284797%)
Solenopsis_invicta	54 (5.72033898305%)	1000 (7.7261840377%)
Oryzias_melastigma	88 (9.48275862069%)	2619 (12.1734684392%)
Dufourea_novaeangliae	51 (5.2740434333%)	793 (8.59434268993%)
Drosophila_eugracilis	24 (2.52631578947%)	444 (3.79065995048%)
Diaphorina_citri	240 (33.5195530726%)	6286 (35.9323196525%)
Saccoglossus_kowalevskii	113 (12.8701594533%)	1896 (10.5099778271%)
Pieris_rapae	37 (3.9070749736%)	810 (7.20256091055%)
Otolemur_garnettii	113 (12.2692725299%)	2530 (14.8178517043%)
Ancylostoma_caninum	17 (2.58358662614%)	321 (1.09150260124%)
Eptesicus_fuscus	97 (10.4189044039%)	2860 (17.2278778387%)
Bemisia_tabaci	40 (4.329004329%)	636 (5.19522953766%)
Ovis_aries	158 (17.5360710322%)	3944 (22.0816303678%)
Linepithema_humile	65 (6.81341719078%)	1130 (10.4814024673%)
Odobenus_rosmarus_divergens	89 (9.69498910675%)	2388 (13.9461542954%)
Hypsibius_dujardini	48 (5.54913294798%)	973 (5.61000922509%)
Pygoscelis_adeliae	124 (15.8974358974%)	2885 (22.3090009279%)
Cervus_elaphus_hippelaphus	2 (0.297619047619%)	108 (0.579990333494%)
Aedes_aegypti	10 (1.10497237569%)	307 (2.37616099071%)
Microtus_ochrogaster	98 (10.5037513398%)	2241 (12.9710019101%)
Camelus_ferus	153 (17.0568561873%)	3890 (22.1690317433%)
Phalacrocorax_carbo	97 (16.5811965812%)	2593 (19.4275867236%)
Amphimedon_queenslandica	77 (9.15576694411%)	1886 (10.3026330165%)
Atta_colombica	81 (8.49056603774%)	1114 (11.4127650855%)
Stegodyphus_mimosarum	40 (4.89596083231%)	1637 (8.01115787413%)
Mesitornis_unicolor	105 (16.3043478261%)	2381 (16.5958040008%)
Urocitellus_parryii	83 (8.88650963597%)	2082 (12.3122412774%)
Cyprinus_carpio	133 (29.6875%)	10516 (22.6916686447%)
Callithrix_jacchus	110 (12.3180291153%)	3640 (20.0517820746%)
Ooceraea_biroi	65 (6.92225772098%)	976 (9.07147504415%)
Colobus_angolensis_palliatus	135 (15.117581187%)	3200 (17.8820899693%)
Galeopterus_variegatus	107 (12.0903954802%)	3522 (17.3071253071%)
Schistosoma_mansoni	32 (4.18848167539%)	683 (7.72886726265%)
Opisthocomus_hoazin	157 (21.302578019%)	3229 (25.8134143417%)
Papilio_machaon	86 (9.27723840345%)	1565 (12.6280965061%)
Cuculus_canorus	165 (19.4346289753%)	3118 (22.4817939289%)
Zonotrichia_albicollis	77 (11.175616836%)	2170 (16.3157894737%)
Leptinotarsa_decemlineata	70 (7.9185520362%)	1011 (8.22486169867%)
Pangasianodon_hypophthalmus	117 (13.1313131313%)	2794 (13.7412088723%)
Macaca_fascicularis	97 (10.4978354978%)	2286 (12.6165903196%)
Condylura_cristata	111 (12.2651933702%)	2779 (17.3948422634%)
Poecilia_formosa	94 (10.5975197294%)	3242 (13.6384670397%)
Trichoplax_sp_H2	6 (0.652173913043%)	70 (0.682261208577%)
Biomphalaria_glabrata	110 (12.8805620609%)	2514 (11.2067044087%)
Pterocles_gutturalis	86 (14.3333333333%)	2130 (15.6272927366%)
Ciona_intestinalis	62 (6.86600221484%)	1176 (9.63302752294%)
Corvus_brachyrhynchos	166 (20.243902439%)	3667 (26.1331242873%)
Ursus_maritimus	169 (18.3695652174%)	4392 (25.7112750263%)
Seriola_dumerili	81 (8.72844827586%)	2225 (10.7821283194%)
Salmo_salar	42 (9.58904109589%)	4973 (10.9522970533%)
Nanorana_parkeri	156 (16.8831168831%)	2933 (17.1240074731%)
Armadillidium_vulgare	0 (0.0%)	0 (0%)
Dictyocaulus_viviparus	11 (1.50273224044%)	145 (1.03571428571%)
Wasmannia_auropunctata	60 (6.25%)	1079 (8.62992881708%)
Scleropages_formosus	119 (13.4463276836%)	3905 (18.113925225%)
Amyelois_transitella	77 (8.36047774159%)	1569 (12.4711867101%)
Myotis_davidii	181 (20.2914798206%)	4605 (27.0643549809%)
Dendroctonus_ponderosae	105 (11.8778280543%)	2081 (17.2840531561%)
Takifugu_rubripes	105 (11.4130434783%)	2986 (14.8623761883%)
Fopius_arisanus	32 (3.38624338624%)	657 (6.46017699115%)
Equus_caballus	80 (8.58369098712%)	1865 (10.212463038%)
Eurypyga_helias	75 (13.1810193322%)	2064 (15.2900214831%)
Xenopus_tropicalis	101 (11.0382513661%)	2233 (11.7873733108%)
Anabas_testudineus	66 (7.20524017467%)	2272 (10.146934036%)
Pseudopodoces_humilis	103 (10.7853403141%)	1989 (13.4292080211%)
Necator_americanus	3 (0.433526011561%)	74 (0.408636589541%)
Manacus_vitellinus	124 (15.4613466334%)	2333 (15.4513543943%)
Neolamprologus_brichardi	120 (13.4529147982%)	3517 (16.4746112048%)
Onchocerca_flexuosa	8 (1.33111480865%)	79 (0.988117573483%)
Patagioenas_fasciata_monilis	82 (9.57943925234%)	1319 (7.20371381759%)
Mus_pahari	93 (10.0%)	2134 (12.2919186683%)
Egretta_garzetta	169 (21.3114754098%)	3356 (25.2901281085%)
Drosophila_elegans	22 (2.30607966457%)	431 (3.72482931467%)
Trichoplax_adhaerens	1 (0.113895216401%)	16 (0.164897454396%)
Brachionus_plicatilis	0 (0.0%)	7 (0.0148493848112%)
Lepidothrix_coronata	124 (14.0589569161%)	1961 (13.5484316706%)
Heterocephalus_glaber	90 (9.81461286805%)	2204 (12.7317890359%)
Callorhinus_ursinus	73 (9.0458488228%)	2212 (11.6335331861%)
Gavia_stellata	84 (14.4329896907%)	2253 (16.6371289322%)
Helicoverpa_armigera	90 (9.49367088608%)	1761 (14.1741790084%)
Bos_taurus	80 (8.59291084855%)	1831 (10.1361824624%)
Camelus_bactrianus	111 (12.7439724455%)	3421 (19.9941554646%)
Sturnus_vulgaris	114 (12.3778501629%)	2220 (15.4963004328%)
Chaetura_pelagica	169 (21.1779448622%)	3291 (24.7350620068%)
Ochotona_princeps	127 (13.864628821%)	2728 (16.4634882317%)
Pteropus_vampyrus	143 (15.4261057174%)	3417 (19.5502917954%)
Trichinella_nativa	12 (1.5503875969%)	76 (0.658122618635%)
Diuraphis_noxia	72 (8.48056537102%)	1162 (10.607028754%)
Aquila_chrysaetos_canadensis	115 (12.5683060109%)	2107 (14.3391860623%)
Rana_catesbeiana	2 (0.595238095238%)	87 (0.421572903038%)
Bactrocera_latifrons	16 (1.68421052632%)	639 (5.72478050529%)
Salvelinus_alpinus	75 (15.368852459%)	5080 (14.9284433865%)
Scophthalmus_maximus	69 (7.88571428571%)	1690 (8.74650657282%)
Drosophila_bipectinata	15 (1.59066808059%)	435 (3.68269556383%)
Callorhinchus_milii	111 (13.8403990025%)	2440 (14.7183013633%)
Pelodiscus_sinensis	164 (18.8073394495%)	3891 (22.3646396137%)
Delphinapterus_leucas	79 (8.43116328709%)	2020 (11.9717892491%)
Ictidomys_tridecemlineatus	98 (10.5831533477%)	2601 (15.0756390193%)
Vicugna_pacos	130 (14.0540540541%)	3567 (21.0008831322%)
Drosophila_rhopaloa	30 (3.22580645161%)	634 (5.00869015642%)
Strongyloides_ratti	11 (1.43415906128%)	144 (1.4189988175%)
Lottia_gigantea	14 (1.51515151515%)	221 (1.1991969179%)
Phaethon_lepturus	93 (14.263803681%)	2244 (16.1531816873%)
Esox_lucius	100 (11.0864745011%)	2907 (12.89363967%)
Temnothorax_curvispinosus	54 (6.29370629371%)	1042 (7.6036193812%)
Tribolium_castaneum	28 (2.93193717277%)	740 (6.28503482249%)
Pocillopora_damicornis	5 (0.570125427594%)	96 (0.437218199208%)
Desmodus_rotundus	99 (10.737527115%)	2781 (16.5990211293%)
Papilio_polytes	85 (9.24918389554%)	1541 (13.9583333333%)
Papio_anubis	107 (11.7971334068%)	2218 (12.2029049296%)
Boleophthalmus_pectinirostris	145 (15.7608695652%)	4054 (20.1041408381%)
Mastacembelus_armatus	81 (8.71905274489%)	2188 (10.5313823643%)
Parasteatoda_tepidariorum	83 (9.71896955504%)	2300 (14.7275405007%)
Branchiostoma_floridae	22 (2.61904761905%)	357 (1.46804835924%)
Chlamydotis_macqueenii	85 (14.3581081081%)	2064 (15.2832284339%)
Lagenorhynchus_obliquidens	92 (9.83957219251%)	2058 (12.3270440252%)
Aptenodytes_forsteri	131 (16.1728395062%)	2729 (20.0308279507%)
Struthio_camelus_australis	148 (18.3168316832%)	2881 (21.0414840783%)
Anopheles_sinensis	1 (0.116009280742%)	23 (0.173427838938%)
Drosophila_virilis	41 (4.32489451477%)	966 (8.60042735043%)
Cricetulus_griseus	121 (14.2185663925%)	3244 (17.9534008523%)
Balearica_regulorum_gibbericeps	93 (15.0974025974%)	2021 (14.6491736735%)
Ornithorhynchus_anatinus	150 (21.2464589235%)	3681 (20.7942605355%)
Opisthorchis_viverrini	4 (0.561797752809%)	95 (0.691009601397%)
Monomorium_pharaonis	59 (6.27659574468%)	836 (7.44832501782%)
Daphnia_magna	13 (1.47559591373%)	206 (1.11974778496%)
Caenorhabditis_nigoni	7 (0.864197530864%)	396 (1.51648604144%)
Apaloderma_vittatum	92 (16.3410301954%)	2329 (17.6292483536%)
Equus_asinus	105 (11.2299465241%)	2839 (15.9485422167%)
Octopus_bimaculoides	112 (12.2270742358%)	1774 (13.4150030248%)
Lepisosteus_oculatus	140 (15.2505446623%)	3373 (19.1953107216%)
Seriola_lalandi_dorsalis	82 (9.02090209021%)	2368 (9.92830489288%)
Rousettus_aegyptiacus	95 (10.0210970464%)	2117 (12.2646428365%)
Drosophila_biarmipes	23 (2.41850683491%)	455 (3.98773006135%)
Macaca_mulatta	84 (9.18032786885%)	1907 (10.3153567372%)
Loa_loa	105 (12.2807017544%)	1016 (7.84859018926%)
Lonchura_striata_domestica	117 (12.8148959474%)	2334 (16.1544850498%)
Sarcophilus_harrisii	90 (11.6279069767%)	3081 (17.4570797212%)
Sarcoptes_scabiei	0 (0.0%)	2 (0.0230149597238%)
Homo_sapiens	82 (8.93246187364%)	1730 (8.52342710745%)
Monopterus_albus	136 (14.623655914%)	3495 (17.4322908873%)
Brugia_malayi	25 (3.16856780735%)	173 (1.72070817585%)
Notothenia_coriiceps	67 (9.1280653951%)	2281 (9.82808393296%)
Drosophila_ananassae	20 (2.10084033613%)	586 (5.01755287268%)
Papilio_xuthus	58 (6.10526315789%)	987 (8.32700582131%)
Castor_canadensis	73 (8.08416389812%)	1989 (10.4838709677%)
Thamnophis_sirtalis	95 (14.0532544379%)	2478 (14.6367395157%)
Oreochromis_niloticus	74 (7.98274002157%)	2932 (10.7893284269%)
Clupea_harengus	139 (15.4101995565%)	4512 (20.3803243146%)
Pogonomyrmex_barbatus	79 (8.31578947368%)	1396 (13.2059407814%)
Rhinopithecus_roxellana	87 (9.44625407166%)	2175 (11.7086563307%)
Xenopus_laevis	49 (10.447761194%)	3428 (12.0691476253%)
Larimichthys_crocea	92 (10.9654350417%)	2695 (11.6023764422%)
Folsomia_candida	44 (4.87264673311%)	1329 (6.78961888219%)
Centruroides_sculpturatus	147 (16.877152698%)	2908 (14.1281640189%)
Bactrocera_dorsalis	16 (1.72043010753%)	895 (8.32713062895%)
Apis_cerana	51 (5.50755939525%)	836 (8.3458121194%)
Neodiprion_lecontei	55 (5.70539419087%)	869 (8.08522515817%)
Acromyrmex_echinatior	60 (6.23700623701%)	1069 (10.1221475239%)
Agrilus_planipennis	65 (7.63807285546%)	1309 (10.8146067416%)
Heliothis_virescens	9 (1.10024449878%)	278 (2.17868338558%)
Labrus_bergylta	77 (8.94308943089%)	2357 (10.1880267992%)
Leptosomus_discolor	91 (14.7967479675%)	2283 (16.4433880726%)
Haliaeetus_leucocephalus	135 (14.9667405765%)	2290 (15.9815758252%)
Cryptotermes_secundus	77 (8.26180257511%)	1306 (11.1082759207%)
Echinops_telfairi	147 (16.2251655629%)	3517 (21.4778625954%)
Sipha_flava	64 (7.16685330347%)	1115 (9.60296270778%)
Ancylostoma_duodenale	0 (0.0%)	3 (0.0118539592224%)
Cathartes_aura	17 (3.04659498208%)	494 (5.3244233671%)
Drosophila_ficusphila	22 (2.32558139535%)	470 (3.99931926481%)
Drosophila_melanogaster	23 (2.40585774059%)	348 (3.15674891147%)
Caenorhabditis_elegans	21 (2.47933884298%)	787 (4.03320863014%)
Hyposmocoma_kahamanoa	51 (5.64159292035%)	1061 (8.61620919279%)
Acanthisitta_chloris	86 (14.7008547009%)	2368 (17.0506912442%)
Monodelphis_domestica	105 (11.4254624592%)	2651 (14.6829133204%)
Hydra_vulgaris	86 (10.9833971903%)	1930 (12.0542127287%)
Podiceps_cristatus	28 (4.48%)	499 (5.23389972729%)
Acinonyx_jubatus	206 (22.6373626374%)	5191 (31.1061840844%)
Melopsittacus_undulatus	118 (14.1656662665%)	2276 (17.1166428518%)
Vulpes_vulpes	108 (11.7647058824%)	2927 (17.1430244817%)
Mandrillus_leucophaeus	132 (14.6017699115%)	3146 (17.4264665153%)
Caenorhabditis_remanei	16 (2.06985769728%)	1065 (3.72117400419%)
Camelus_dromedarius	121 (14.2018779343%)	4031 (23.266955267%)
Anoplophora_glabripennis	31 (3.30843116329%)	821 (6.21122711454%)
Astatotilapia_calliptera	72 (7.92079207921%)	2405 (10.0020794344%)
Geospiza_fortis	180 (22.2496909765%)	3633 (27.0574216132%)
Halyomorpha_halys	32 (3.426124197%)	885 (6.88287447503%)
Chelonia_mydas	176 (19.4905869324%)	3601 (21.9868115765%)
Ceratotherium_simum_simum	113 (11.8822292324%)	2879 (16.507081016%)
Blattella_germanica	13 (1.5587529976%)	1090 (5.19641495042%)
Oikopleura_dioica	243 (33.8912133891%)	6073 (37.0960845397%)
Lucilia_cuprina	16 (1.6632016632%)	559 (4.87570867859%)
Paramormyrops_kingsleyae	112 (12.6984126984%)	3170 (14.1530493794%)
Python_bivittatus	135 (14.5945945946%)	2877 (15.8050870736%)
Ixodes_scapularis	52 (6.66666666667%)	695 (4.74921415881%)
Macaca_nemestrina	114 (12.2580645161%)	2492 (13.4899583175%)
Crocodylus_porosus	116 (13.5831381733%)	2125 (15.318627451%)
Ailuropoda_melanoleuca	109 (11.5957446809%)	2844 (16.3938206133%)
Caenorhabditis_brenneri	10 (1.85873605948%)	735 (2.54316459638%)
Diploscapter_pachys	38 (10.7344632768%)	1152 (4.71879736206%)
Trichinella_papuae	7 (1.00286532951%)	78 (0.775733465937%)
Harpegnathos_saltator	47 (4.97881355932%)	868 (7.48146871229%)
Helobdella_robusta	81 (9.20454545455%)	836 (4.07685555447%)
Crassostrea_gigas	108 (12.2448979592%)	2576 (10.0920666014%)
Mus_caroli	79 (8.44919786096%)	2017 (11.4174119778%)
Ancylostoma_ceylanicum	65 (8.24873096447%)	1341 (5.52079044874%)
Lingula_anatina	82 (11.1869031378%)	2397 (9.6265060241%)
Atta_cephalotes	62 (6.53319283456%)	1028 (10.3639479786%)
Tyto_alba	89 (15.8362989324%)	2394 (18.6158631415%)
Maylandia_zebra	71 (7.85398230088%)	2364 (9.79490366687%)
Chrysochloris_asiatica	97 (10.4864864865%)	2344 (13.8126104891%)
Trichechus_manatus_latirostris	102 (10.8395324123%)	2529 (14.8764705882%)
Athene_cunicularia	105 (13.1909547739%)	2080 (15.9692898273%)
Equus_przewalskii	164 (18.2424916574%)	4073 (21.5217965654%)
Stegastes_partitus	93 (10.2535832415%)	2537 (11.8873582607%)
Amphiprion_ocellaris	62 (6.79824561404%)	1998 (9.0382701529%)
Miniopterus_natalensis	101 (10.7218683652%)	2998 (18.0450222704%)
Tetranychus_urticae	21 (2.57985257985%)	403 (4.10303400529%)
Anas_platyrhynchos	160 (20.5655526992%)	3355 (24.0174672489%)
Strongylocentrotus_purpuratus	124 (14.5539906103%)	3436 (13.569228339%)
Galleria_mellonella	58 (6.46599777035%)	1111 (9.01493021746%)
Acyrthosiphon_pisum	57 (6.55926352129%)	1153 (7.31227803146%)
Columba_livia	159 (19.2493946731%)	3339 (22.9185256366%)
Latimeria_chalumnae	106 (12.3399301513%)	2598 (13.6242068278%)
Cynoglossus_semilaevis	119 (12.8232758621%)	3466 (17.3005889987%)
Trichogramma_pretiosum	26 (2.8729281768%)	737 (6.48425127573%)
Ctenocephalides_felis	43 (7.57042253521%)	1757 (10.8988276162%)
Schistosoma_haematobium	12 (1.73661360347%)	213 (2.39918900653%)
Zootermopsis_nevadensis	110 (11.6156282999%)	1946 (16.589940324%)
Chlorocebus_sabeus	94 (10.1841820152%)	2418 (13.006993007%)
Varroa_destructor	69 (7.54923413567%)	856 (9.26406926407%)
Capra_hircus	76 (8.20734341253%)	1859 (10.4467547064%)
Drosophila_kikkawai	24 (2.53699788584%)	433 (3.67042468424%)
Trichinella_pseudospiralis	9 (1.2912482066%)	91 (0.851183238238%)
Trichinella_spiralis	5 (0.733137829912%)	47 (0.33504419732%)
Physeter_catodon	89 (9.58019375673%)	2342 (13.5235015591%)
Stylophora_pistillata	105 (11.5894039735%)	2550 (12.7112307462%)
Stomoxys_calcitrans	31 (3.25288562434%)	620 (5.17658846122%)
Nilaparvata_lugens	109 (14.0283140283%)	2958 (17.2347491697%)
Anser_cygnoides_domesticus	142 (17.8841309824%)	3069 (22.234296892%)
Colius_striatus	68 (11.3902847571%)	1965 (14.3211136215%)
Nestor_notabilis	93 (15.0485436893%)	2312 (16.9092371828%)
Mytilus_galloprovincialis	0 (0.0%)	26 (0.825396825397%)
Limosa_lapponica_baueri	28 (5.09090909091%)	444 (2.44668540255%)
Vanessa_tameamea	62 (6.44490644491%)	1107 (10.2490510138%)
Saimiri_boliviensis_boliviensis	121 (13.3997785161%)	3088 (17.5116252694%)
Pan_troglodytes	88 (9.38166311301%)	1800 (9.64320154291%)
Bubalus_bubalis	77 (8.20895522388%)	1852 (10.3504163639%)
Piliocolobus_tephrosceles	92 (10.2108768036%)	2276 (10.9438861374%)
Anopheles_gambia_str_PEST	9 (0.959488272921%)	129 (1.1760415717%)
Drosophila_willistoni	20 (2.1186440678%)	548 (4.8482703707%)
Elephantulus_edwardii	112 (13.160987074%)	2957 (17.0294862935%)
Merops_nubicus	79 (14.3897996357%)	2084 (15.5094143038%)
Nannospalax_galili	87 (9.35483870968%)	2285 (12.9549835582%)
Calypte_anna	169 (20.5346294046%)	3246 (23.7575935007%)
Sinocyclocheilus_rhinocerous	52 (16.3009404389%)	7328 (17.6893738232%)
Neomonachus_schauinslandi	89 (9.65292841649%)	2145 (12.7307258591%)
Ictalurus_punctatus	100 (10.8932461874%)	2710 (12.6252038202%)
Drosophila_suzukii	38 (4.39306358382%)	1278 (9.62494351559%)
Drosophila_yakuba	27 (2.93797606094%)	611 (5.07180210841%)
Aotus_nancymaae	105 (11.5766262404%)	2469 (13.7671462027%)
Microcebus_murinus	92 (9.96749729144%)	2216 (12.3083759165%)
Balaenoptera_acutorostrata_scammoni	154 (16.8490153173%)	3797 (22.2515236756%)
Drosophila_mojavensis	45 (4.75687103594%)	1044 (9.35064935065%)
Nephila_clavipes	1 (0.200400801603%)	21 (0.166336633663%)
Chrysemys_picta_bellii	109 (11.4978902954%)	2577 (13.666737378%)
Megachile_rotundata	50 (5.23012552301%)	944 (9.40239043825%)
Ursus_arctos_horribilis	85 (8.98520084567%)	1912 (11.0847005624%)
Puma_concolor	117 (12.9568106312%)	2894 (18.3361845023%)
Leptonychotes_weddellii	111 (13.1828978622%)	2834 (15.3288619645%)
Trichinella_nelsoni	9 (1.18577075099%)	63 (0.572623159426%)
Gallus_gallus	85 (9.33040614709%)	1648 (10.4014137844%)
Anolis_carolinensis	113 (13.4523809524%)	2602 (14.8643244787%)
Melanaphis_sacchari	69 (7.56578947368%)	980 (8.92450596485%)
Antrostomus_carolinensis	86 (15.061295972%)	2214 (15.6643554549%)
Sus_scrofa	76 (8.11965811966%)	1850 (10.56116915%)
Falco_cherrug	155 (18.6298076923%)	3173 (22.7781765973%)
Myotis_lucifugus	112 (12.7417519909%)	2929 (16.5639314596%)
Rhinolophus_sinicus	89 (9.58019375673%)	2135 (12.6586031068%)
Acanthaster_planci	108 (11.3089005236%)	1684 (11.1693307687%)
Hirundo_rustica_rustica	0 (0.0%)	0 (0.0%)
Athalia_rosae	50 (5.1652892562%)	795 (7.74702786981%)
Danaus_plexippus_plexippus	12 (1.31578947368%)	164 (1.23076923077%)
Acanthochromis_polyacanthus	92 (10.0877192982%)	2697 (11.7184444927%)
Habropoda_laboriosa	108 (11.2617309698%)	1360 (14.440433213%)
Cimex_lectularius	53 (5.64430244941%)	902 (8.38445807771%)
Charadrius_vociferus	143 (17.6543209877%)	2942 (21.6769820218%)
Nasonia_vitripennis	53 (5.88888888889%)	1305 (10.7389730086%)
Culex_quinquefasciatus	0 (0.0%)	26 (0.152869238006%)
Toxocara_canis	92 (11.1650485437%)	1603 (9.45499587118%)
Tinamus_guttatus	168 (22.6720647773%)	3603 (24.4519850696%)
Melipona_quadrifasciata	68 (7.81609195402%)	1127 (9.03406813627%)
Calidris_pugnax	130 (14.7727272727%)	2403 (15.634352635%)
Euroglyphus_maynei	0 (0.0%)	1 (0.0119019281124%)
Ophiophagus_hannah	9 (1.33928571429%)	80 (0.472115668339%)
Rhagoletis_zephyria	40 (5.95238095238%)	2281 (11.0182591054%)
Cyprinodon_variegatus	115 (12.5820568928%)	2712 (12.4420791852%)
Lipotes_vexillifer	139 (14.9301825994%)	3201 (19.1150125403%)
Drosophila_takahashii	17 (1.79894179894%)	421 (3.43057366362%)
Poecilia_mexicana	103 (11.3186813187%)	3059 (12.9871783986%)
Apteryx_australis_mantelli	173 (21.4374225527%)	3729 (24.481355042%)
Pygocentrus_nattereri	102 (11.2582781457%)	2699 (11.4939102291%)
Ficedula_albicollis	202 (23.6811254396%)	4069 (28.0659401297%)
Trichinella_zimbabwensis	7 (0.991501416431%)	94 (0.773981062166%)
Marmota_marmota_marmota	98 (10.6637649619%)	2625 (15.0914108313%)
Drosophila_miranda	32 (3.45572354212%)	694 (6.1166931077%)
Alligator_mississippiensis	108 (11.4044350581%)	2224 (12.7376861397%)
Drosophila_navojoa	52 (6.77083333333%)	1082 (12.2053017484%)
Drosophila_sechellia	25 (2.72034820457%)	524 (4.22648814325%)
Oncorhynchus_tshawytscha	73 (16.4414414414%)	5502 (14.3288712954%)
Pediculus_humanus_corporis	10 (1.0649627263%)	165 (1.58410138249%)
Hyalella_azteca	118 (13.5632183908%)	2301 (14.6401985112%)
Drosophila_grimshawi	26 (2.8230184582%)	528 (4.55525839013%)
Trachymyrmex_septentrionalis	65 (6.75675675676%)	1181 (11.4860922%)
Carassius_auratus	32 (11.7647058824%)	5389 (10.9436874277%)
Myotis_brandtii	160 (18.539976825%)	4265 (24.0268153907%)
Tursiops_truncatus	95 (11.2160566706%)	2574 (16.7045233305%)
Mus_musculus	69 (7.70089285714%)	1813 (9.14917238595%)
Trichuris_suis	10 (1.35317997294%)	100 (1.19217930377%)
Xiphophorus_maculatus	94 (10.0534759358%)	2291 (10.5488534856%)
Amazona_aestiva	35 (4.26829268293%)	577 (3.90075716604%)
Nothobranchius_furzeri	88 (9.57562568009%)	2074 (10.1353662708%)
Sinocyclocheilus_grahami	99 (22.2471910112%)	7673 (17.8483368225%)
Pundamilia_nyererei	98 (10.6870229008%)	2553 (11.8238236384%)
Bos_mutus	165 (18.1119648738%)	4350 (24.2258854979%)
Callipepla_squamata	0 (0.0%)	0 (0.0%)
Clonorchis_sinensis	38 (5.71428571429%)	540 (3.99851906701%)
Camponotus_floridanus	54 (5.64853556485%)	933 (8.13710099424%)
Galendromus_occidentalis	59 (6.62177328844%)	1252 (12.7755102041%)
Mizuhopecten_yessoensis	63 (6.70212765957%)	1727 (8.07839835345%)
Nicrophorus_vespilloides	27 (2.83315844701%)	655 (5.7496488764%)
Coturnix_japonica	101 (10.9189189189%)	1759 (11.7071547421%)
Branchiostoma_belcheri	98 (10.2617801047%)	2930 (13.3600838995%)
Zeugodacus_cucurbitae	20 (2.08768267223%)	727 (6.49165104027%)
Neotoma_lepida	7 (0.922266139657%)	40 (0.175292519392%)
Bombus_impatiens	55 (5.73514077164%)	1195 (12.0548774337%)
Eurytemora_affinis	477 (55.5944055944%)	10329 (52.2696219827%)
Orcinus_orca	82 (8.7326943557%)	2274 (13.7169743033%)
Panthera_tigris_altaica	188 (20.8425720621%)	4615 (27.8599456686%)
Frankliniella_occidentalis	73 (7.71670190275%)	1605 (11.1473815808%)
Nematostella_vectensis	36 (4.05405405405%)	285 (1.62885066011%)
Drosophila_hydei	37 (3.89884088514%)	787 (7.22084594917%)
Lasius_niger	0 (0.0%)	0 (0.0%)
Trichinella_britovi	7 (0.940860215054%)	68 (0.523519901455%)
Limulus_polyphemus	112 (13.6419001218%)	2513 (12.165367672%)
Haplochromis_burtoni	91 (10.0%)	2621 (11.6805561745%)
Electrophorus_electricus	137 (14.989059081%)	3862 (18.6461954423%)
Odocoileus_virginianus_texanus	94 (10.295728368%)	2252 (12.2637913195%)
Peromyscus_maniculatus_bairdii	119 (12.9912663755%)	2787 (15.0145458464%)
Canis_lupus_familiaris	95 (10.3598691385%)	2390 (13.6345484625%)
Ceratina_calcarata	63 (6.81081081081%)	935 (9.08384338871%)
Pan_paniscus	104 (11.316648531%)	2411 (13.4677689644%)
Drosophila_simulans	38 (3.99159663866%)	811 (7.07617136376%)
Apis_dorsata	92 (9.61337513062%)	1669 (17.6222151832%)
Aplysia_californica	66 (7.39910313901%)	2247 (12.6534519653%)
Eufriesea_mexicana	61 (6.46871686108%)	975 (10.1078167116%)
Rattus_norvegicus	82 (9.21348314607%)	2512 (13.0894690219%)
Thelohanellus_kitauei	2 (0.653594771242%)	19 (0.181540225492%)
Orbicella_faveolata	137 (16.136631331%)	3429 (16.2481046247%)
Nomascus_leucogenys	169 (18.8826815642%)	4299 (23.6416630004%)
Bos_indicus	117 (13.1019036954%)	2648 (15.4438352969%)
Fundulus_heteroclitus	104 (12.1495327103%)	2974 (13.6128530233%)
Trichinella_patagoniensis	7 (0.968188105118%)	84 (0.677091729808%)
Orussus_abietinus	40 (4.1928721174%)	693 (7.31244064577%)
Cercocebus_atys	119 (12.9067245119%)	2534 (13.8994021173%)
Cyanistes_caeruleus	115 (13.7724550898%)	2232 (14.6025515211%)
Spodoptera_litura	34 (3.5864978903%)	900 (6.8954949433%)
Protobothrops_mucrosquamatus	129 (14.0983606557%)	2762 (15.1425438596%)
Acropora_digitifera	199 (27.3727647868%)	4438 (20.9903987135%)
Daphnia_pulex	53 (5.89543937709%)	907 (3.5832806574%)
Buceros_rhinoceros_silvestris	134 (22.5589225589%)	3512 (26.0785624118%)
Pteropus_alecto	133 (14.1489361702%)	3104 (18.7575537829%)
