## Supplementary Data S16 for "Animal, fungi, and plant genome sequences harbour different non-canonical splice sites": Supplementary_Data_S16.tsv

Species	ncss_genes_in_BUSCO	ncss_genes_in_all
Aspergillus_aculeatinus_CBS_121060	6 (2.11267605634%)	170 (1.83624972996%)
Naumovozyma_castellii_CBS_4309	0 (0.0%)	2 (1.04166666667%)
Hanseniaspora_uvarum	0 (0.0%)	0 (0.0%)
Acremonium_chrysogenum_ATCC_11550	0 (0.0%)	1 (0.0149992500375%)
Nematocida_displodere	0 (0.0%)	0 (0%)
Ascochyta_rabiei	4 (1.4440433213%)	82 (1.05984231614%)
Zygosaccharomyces_parabailii	0 (0.0%)	14 (3.30969267139%)
Fusarium_venenatum	2 (0.692041522491%)	82 (0.782517415784%)
Agaricus_bisporus_var_bisporus_H97	37 (13.6531365314%)	979 (10.9483337061%)
Melampsora_larici_populina_98AG31	5 (1.83823529412%)	222 (1.50897226754%)
Eremothecium_gossypii_ATCC_10895	0 (0.0%)	0 (0.0%)
Ogataea_parapolymorpha_DL_1	0 (0.0%)	0 (0.0%)
Sugiyamaella_lignohabitans	0 (0.0%)	13 (6.95187165775%)
Nosema_bombycis_CQ1	0 (0.0%)	0 (0.0%)
Cercospora_beticola	2 (0.709219858156%)	187 (2.43078122969%)
Pichia_kudriavzevii	0 (0.0%)	35 (2.6158445441%)
Exophiala_mesophila	5 (1.76056338028%)	124 (2.1156799181%)
Kazachstania_naganishii_CBS_8797	0 (0.0%)	0 (0.0%)
Allomyces_macrogynus_ATCC_38327	2 (2.63157894737%)	306 (2.02769862832%)
Heterobasidion_irregulare_TC_32_1	29 (10.4316546763%)	853 (7.8552352887%)
Galerina_marginata_CBS_33988	45 (16.1290322581%)	1824 (10.4479321801%)
Blastomyces_dermatitidis_ER_3	2 (0.706713780919%)	105 (1.45288501453%)
Jaapia_argillacea_MUCL_33604	28 (9.96441281139%)	1216 (8.73186844751%)
Beauveria_bassiana_ARSEF_2860	0 (0.0%)	0 (0.0%)
Cryptococcus_neoformans_var_neoformans_JEC21	28 (9.79020979021%)	757 (11.7510090034%)
Kluyveromyces_lactis	0 (0.0%)	0 (0.0%)
Encephalitozoon_hellem_ATCC_50504	0 (0.0%)	1 (3.22580645161%)
Lachancea_thermotolerans_CBS_6340	0 (0.0%)	2 (0.72202166065%)
Ophiocordyceps_camponoti_rufipedis	0 (0.0%)	0 (0.0%)
Zygosaccharomyces_rouxii	0 (0.0%)	0 (0.0%)
Neurospora_crassa_OR74A	5 (1.73611111111%)	165 (2.17879308068%)
Kluyveromyces_marxianus_DMKU3_1042	0 (0.0%)	0 (0.0%)
Diplodia_corticola	4 (1.393728223%)	77 (0.897959183673%)
Bipolaris_oryzae_ATCC_44560	2 (0.711743772242%)	180 (2.04336474061%)
Lodderomyces_elongisporus_NRRL_YB_4239	0 (0.0%)	5 (10.0%)
Torulaspora_delbrueckii	0 (0.0%)	0 (0.0%)
Eremothecium_cymbalariae_DBVPG_7215	0 (0.0%)	2 (0.909090909091%)
Pichia_membranifaciens_NRRL_Y_2026	0 (0.0%)	44 (5.01710376283%)
Calocera_viscosa_TUFC12733	25 (8.92857142857%)	784 (7.70137524558%)
Acaromyces_ingoldii	3 (1.08695652174%)	130 (2.04950338956%)
Jaminaea_rosea	6 (2.23880597015%)	147 (3.17769130999%)
Candida_albicans_SC5314	0 (0.0%)	1 (0.277777777778%)
Cordyceps_sp_RAO_2017	7 (2.91666666667%)	241 (3.1314968815%)
Anncaliia_algerae_PRA339	0 (0.0%)	0 (0%)
Saccharomyces_eubayanus	0 (0.0%)	2 (1.96078431373%)
Fusarium_oxysporum_f_sp_lycopersici_4287	5 (1.8115942029%)	375 (2.60688216893%)
Aspergillus_candidus	1 (0.353356890459%)	166 (2.22341280471%)
Ganoderma_sinense_ZZ0214_1	9 (3.515625%)	286 (2.1156975884%)
Botryobasidium_botryosum_FD_172_SS1	56 (19.649122807%)	1907 (13.962512813%)
Bifiguratus_adelaidae	2 (0.917431192661%)	11 (0.230173676501%)
Batrachochytrium_salamandrivorans	17 (6.640625%)	476 (6.38069705094%)
Malassezia_restricta	0 (0.0%)	15 (1.25628140704%)
Kalmanozyma_brasiliensis_GHG001	0 (0.0%)	2 (0.093153237075%)
Madurella_mycetomatis	6 (2.76497695853%)	129 (1.54657714902%)
Paramicrosporidium_saccamoebae	0 (0.0%)	2 (0.120918984281%)
Encephalitozoon_romaleae_SJ_2008	0 (0.0%)	0 (0.0%)
Anthracocystis_flocculosa_PF_1	0 (0.0%)	21 (0.394959563664%)
Cordyceps_militaris_CM01	8 (2.8880866426%)	255 (3.36189848385%)
Penicillium_chrysogenum	0 (0.0%)	0 (0.0%)
Naumovozyma_dairenensis_CBS_421	0 (0.0%)	0 (0.0%)
Aspergillus_japonicus_CBS_114_51	4 (1.42348754448%)	194 (2.0972972973%)
Amorphotheca_resinae_ATCC_22711	14 (4.86111111111%)	338 (4.53934998657%)
Zymoseptoria_tritici_IPO323	0 (0.0%)	81 (1.05813193991%)
Ophiostoma_piceae_UAMH_11346	0 (0.0%)	6 (0.102704553235%)
Yarrowia_lipolytica_CLIB122	0 (0.0%)	5 (0.527983104541%)
Aspergillus_brasiliensis_CBS_101740	7 (2.47349823322%)	268 (2.71337450643%)
Gaeumannomyces_tritici_R3_111a_1	5 (1.78571428571%)	246 (2.27862171175%)
Histoplasma_capsulatum_NAm1	2 (0.833333333333%)	17 (0.204425204425%)
Thermothelomyces_thermophila_ATCC_42464	10 (3.57142857143%)	251 (3.69933677229%)
Capronia_coronata_CBS_61796	0 (0.0%)	0 (0.0%)
Cyberlindnera_jadinii_NRRL_Y_1542	1 (0.37037037037%)	74 (5.21494009866%)
Aspergillus_aculeatus_ATCC_16872	5 (1.77304964539%)	172 (1.96886446886%)
Parastagonospora_nodorum_SN15	24 (9.02255639098%)	858 (6.63881151346%)
Saccharomycetaceae_sp_Ashbya_aceri	0 (0.0%)	0 (0.0%)
Botrytis_cinerea_B0510	6 (2.07612456747%)	254 (2.74594594595%)
Fusarium_pseudograminearum_CS3096	0 (0.0%)	9 (0.0954198473282%)
Cryptococcus_gattii_WM276	26 (9.15492957746%)	635 (10.1958895311%)
Colletotrichum_higginsianum_IMI_349063	2 (0.709219858156%)	21 (0.192290083326%)
Aspergillus_fumigatus_Af293	3 (1.05633802817%)	63 (0.834326579261%)
Meyerozyma_guilliermondii_ATCC_6260	0 (0.0%)	3 (20.0%)
Candida_orthopsilosis_Co_90_125	0 (0.0%)	2 (0.568181818182%)
Tetrapisispora_blattae_CBS_6284	0 (0.0%)	0 (0.0%)
Saccharomyces_arboricola_H_6	0 (0.0%)	0 (0%)
Candida_dubliniensis_CD36	1 (0.34965034965%)	24 (7.20720720721%)
Thielavia_terrestris_NRRL_8126	11 (3.87323943662%)	324 (4.43228454172%)
Mycosphaerella_eumusae	0 (0.0%)	8 (0.108858348075%)
Debaryomyces_hansenii_CBS767	0 (0.0%)	3 (0.714285714286%)
Schizosaccharomyces_pombe	1 (0.375939849624%)	10 (0.421407501054%)
Fusarium_verticillioides_7600	4 (1.40845070423%)	227 (2.01294670568%)
Aspergillus_calidoustus	5 (1.77304964539%)	249 (2.19344608879%)
Pyrrhoderma_noxium	16 (5.83941605839%)	577 (6.27242091532%)
Armillaria_gallica	34 (12.1863799283%)	1936 (9.07088975308%)
Fomitopsis_pinicola_FP_58527_SS1	20 (7.14285714286%)	854 (6.98054601929%)
Cutaneotrichosporon_oleaginosum	9 (3.22580645161%)	244 (3.56516656926%)
Hanseniaspora_osmophila	0 (0.0%)	0 (0.0%)
Cadophora_sp_DSE1049	9 (3.22580645161%)	562 (3.30122180451%)
Drechmeria_coniospora	1 (0.348432055749%)	21 (0.352881868594%)
Exophiala_dermatitidis_NIH_UT8656	3 (1.05263157895%)	54 (0.963081861958%)
Rhizopogon_vesiculosus	2 (0.732600732601%)	34 (0.271305458027%)
Pochonia_chlamydosporia_170	1 (0.355871886121%)	721 (7.69066666667%)
Tetrapisispora_phaffii_CBS_4417	0 (0.0%)	0 (0.0%)
Exophiala_spinifera	0 (0.0%)	0 (0.0%)
Komagataella_phaffii_GS115	1 (0.357142857143%)	4 (0.746268656716%)
Amphiamblys_sp_WSBS2006	0 (0.0%)	0 (0%)
Ceraceosorus_guamensis	5 (1.82481751825%)	197 (3.105296343%)
Malassezia_pachydermatis	0 (0.0%)	0 (0.0%)
Ascosphaera_apis_ARSEF_7405	0 (0.0%)	0 (0.0%)
Aspergillus_oryzae_RIB40	0 (0.0%)	32 (0.343458194698%)
Metschnikowia_bicuspidata_var_bicuspidata_NRRL_YB_4993	5 (1.75438596491%)	109 (9.46180555556%)
Magnaporthe_oryzae_70_15	9 (3.10344827586%)	181 (1.79920477137%)
Erysiphe_necator	11 (4.2471042471%)	184 (3.78678740482%)
Hebeloma_cylindrosporum_h7	53 (19.1335740072%)	1333 (10.8092766786%)
Ustilago_maydis_521	5 (1.74825174825%)	108 (5.86001085187%)
Zancudomyces_culisetae	0 (0.0%)	0 (0.0%)
Komagataella_pastoris	0 (0.0%)	1 (0.735294117647%)
Aspergillus_niger	11 (3.90070921986%)	531 (6.04026845638%)
Alternaria_alternata	6 (2.12014134276%)	283 (2.89277317796%)
Diplodia_seriata	4 (1.48148148148%)	126 (2.19550444328%)
Saccharomyces_sp_boulardii	0 (0.0%)	0 (0.0%)
Arthrobotrys_oligospora_ATCC_24927	0 (0.0%)	11 (0.12411147467%)
Fusarium_fujikuroi_IMI_58289	3 (1.03448275862%)	88 (0.795013099648%)
Kazachstania_africana_CBS_2517	0 (0.0%)	0 (0.0%)
Babjeviella_inositovora_NRRL_Y_12698	5 (1.81818181818%)	55 (4.4319097502%)
Encephalitozoon_intestinalis_ATCC_50506	0 (0.0%)	0 (0.0%)
Valsa_mali	1 (0.350877192982%)	42 (0.481044553888%)
Encephalitozoon_cuniculi_GB_M1	0 (0.0%)	0 (0.0%)
Fusarium_graminearum_PH_1	2 (0.699300699301%)	52 (0.510655013257%)
Rhizopogon_vinicolor_AM_OR11_026	45 (16.0714285714%)	1388 (11.3574993863%)
Scheffersomyces_stipitis_CBS_6054	0 (0.0%)	0 (0.0%)
Saccharomyces_cerevisiae_S288C	0 (0.0%)	10 (3.7037037037%)
