## Supplementary Data S17 for "Animal, fungi, and plant genome sequences harbour different non-canonical splice sites": Supplementary_Data_S17.tsv

A_planci	A_mississippiensis	A_cerana	B_tabaci	B_malayi	C_floridanus	D_rerio	D_magna	D_melanogaster	E_caballus	E_affinis	F_catus	F_heteroclitus	G_gallus	H_sapiens	H_vulgaris	I_punctatus	I_tridecemlineatus	L_decemlineata	M_fascicularis	M_zebra	M_gallopavo	M_auratus	M_yessoensis	M_musculus	N_vitripennis	N_vectensis	O_cuniculus	O_dioica	P_tepidariorum	P_canaliculata	P_bivittatus
DRR072325	DRR048618	SRR1380970	SRR3179621	SRR4308251	SRR059744	ERR2146967	ERR2322377	ERR1145742	ERR2019960	SRR1296555	ERR1331678	SRR1692373	ERR2455350	ERR2200169	DRR048589	SRR070299	SRR087418	SRR1820736	SRR5945751	ERR1749515	ERR1737290	SRR1549161	SRR1185949	DRR124520	SRR1262366	ERR1368838	ERR1331669	SRR1693762	DRR046994	SRR125493	SRR059243
DRR072326	DRR048619	SRR1380976	SRR3179637	SRR4308252	SRR1609918	ERR2146968	ERR2322378	ERR1145743	ERR2019961	SRR1297318	ERR1331679	SRR1692374	ERR2455351	ERR2200170	DRR048590	SRR070300	SRR087419	SRR1820750	SRR5945754	ERR1749516	SRR1796119	SRR1549162	SRR1185962	ERR2643739	SRR1262367	ERR1368845	ERR1331670	SRR1693765	DRR046995	SRR1616966	SRR059244
DRR072327	DRR048620	SRR1380979	SRR4039449	SRR4308253	SRR1609919	ERR2146969	ERR2322379	ERR1145745	ERR2019962	SRR1298386	ERR2233470	SRR2062963	ERR2455355	ERR2200171	DRR048591	SRR1186812	SRR087420	SRR1820763	SRR5945757	ERR1952987	SRR1797814	SRR1549163	SRR1185963	ERR2643740	SRR1262368	ERR1368850	ERR1331671	SRR1693766	DRR046996	SRR1616967	SRR059245
DRR072328	DRR048621	SRR1380984	SRR4039450	SRR4308254	SRR2050532	ERR2146970	ERR2322380	ERR1145746	ERR2019963	SRR1298416	ERR2233471	SRR4384819	ERR2455356	ERR2200172	DRR048592	SRR1186813	SRR087421	SRR1820770	SRR5945758	ERR1952988	SRR1797815	SRR2132057	SRR1185966	ERR2643741	SRR2748921	ERR1368851	ERR2534293	SRR1693767	DRR047004	SRR1616968	SRR059246
DRR072329	DRR048622	SRR1388774	SRR4426109	SRR4308255	SRR2050532	ERR2146971	ERR2322381	ERR1145747	ERR2019964	SRR1298419	ERR2233473	SRR4384820	ERR2664180	ERR2200173	SRR1024340	SRR1186814	SRR087422	SRR1820776	SRR5945759	ERR1952989	SRR1797820	SRR3481337	SRR1562992	ERR2643742	SRR2748922	ERR1368852	ERR2534294		DRR047005	SRR1616969	SRR059247
DRR072330	DRR048623	SRR1406762	SRR4426110	SRR4308256	SRR2050533	ERR2146972	ERR2322382	ERR1145748	ERR2019965	SRR1298422	ERR2233474	SRR4384821	ERR2664197	ERR2200174	SRR3674960	SRR1186815	SRR3957257	SRR1820785	SRR5945762	ERR1953032	SRR3084689	SRR3481338	SRR2025018	ERR2704936	SRR2748923	SRR1286756	ERR2534295		DRR047006	SRR5229980	SRR059248
DRR072331	DRR048624	SRR1653592	SRR4426111	SRR4308257	SRR2050533	ERR2146973	ERR2322383	ERR1145750	ERR2019966	SRR1298424	ERR2233475	SRR4384822	ERR2664198	ERR2200176	SRR3674961	SRR1186816	SRR3957258	SRR1820807	SRR5945764	ERR1953033	SRR3084690	SRR3481339	SRR2954682	ERR2705015	SRR2748925	SRR1286757	ERR2534297		DRR047007	SRR6395537	SRR4280472
DRR072332	DRR048625	SRR1653605	SRR4426112	SRR4308258	SRR2050534	ERR2146974	ERR2322384	ERR1145751	ERR2019967	SRR1298426	ERR2233476	SRR4384823	ERR2664215	SRR8197315	SRR3674966	SRR1782681	SRR3957259	SRR1820827	SRR5945765	ERR1953034	SRR3084692	SRR3498270	SRR3289263	ERR2705016	SRR2748926	SRR1286758	ERR2534298		DRR047010	SRR6395538	SRR4280473
DRR072333	DRR048626	SRR1914350	SRR4426113	SRR4308259	SRR2050534	ERR2146975	ERR2322385	ERR1145752	ERR2019968	SRR1298702	ERR2233477	SRR4384824	ERR2664217	SRR8197349	SRR3674967	SRR1783009	SRR5180536	SRR1820839	SRR5945766	ERR2819030	SRR3084693	SRR3498271	SRR3298368	ERR2705017	SRR2748927	SRR6320874	ERR2534299		DRR047011	SRR6395539	SRR4280478
DRR072334	DRR048627	SRR1914351	SRR4426114	SRR5609084	SRR2050535	ERR2146976	ERR2322386	ERR1145753	ERR2019969	SRR1298705	ERR2233478	SRR4384825	SRR7214037	SRR8197350	SRR3674968	SRR1783010	SRR5180537	SRR1820843	SRR5945770	ERR2819031	SRR4106406	SRR3498272	SRR4415805	ERR2705018	SRR2748984	SRR6706292	ERR2534300		DRR047012	SRR6395540	SRR4280479
DRR072335	DRR048628	SRR4051820	SRR4426115	SRR5609085	SRR2050535	ERR2146977	ERR2322387	ERR1145754	ERR2584125	SRR1298712	ERR2233479	SRR4431230	SRR7214038	SRR8197351	SRR6761693	SRR1783012	SRR5195257	SRR1820867	SRR5945771	ERR2819032	SRR4106407	SRR4175400	SRR4415806	ERR2705039	SRR2748985	SRR6706323	SRR6206910		DRR047013	SRR6395541	SRR4280480
DRR072336	DRR048629	SRR4067782	SRR4426116	SRR5609086	SRR2050536	ERR2146978	ERR2322388	ERR1145755	ERR2584126	SRR1298714	ERR2233480	SRR4431231	SRR7214039	SRR8197396	SRR6761694	SRR1783013	SRR5195266	SRR1820877	SRR5945773	ERR2844871	SRR4106428	SRR5070506	SRR4415807	ERR2705040	SRR2748986	SRR6710013	SRR6206915		DRR047014	SRR6395542	SRR4280481
DRR072337	DRR048630	SRR4084079	SRR4426117	SRR5609087	SRR2050536	ERR2146979	ERR952154	ERR1145757	ERR2584133	SRR1298716	ERR2233481	SRR4431232	SRR7239141	SRR8197397	SRR6761695	SRR1984599	SRR5195267	SRR1827565	SRR5945774	ERR2854145	SRR4106464	SRR5070507	SRR4415808	ERR2705041	SRR2748988	SRR6710014	SRR6206920		DRR047015	SRR6395543	SRR4280482
DRR072338	DRR048631	SRR4084080	SRR4426118	SRR5609088	SRR2050537	ERR2146980	SRR2063852	ERR2534933	ERR2584134	SRR1842295	ERR2233482	SRR4431233	SRR7239142	SRR8197398	SRR6761696	SRR1984907	SRR5195268	SRR1827566	SRR5945775	ERR2854153	SRR4106465	SRR5070517	SRR4415809	ERR2705042	SRR2748989	SRR6710017	SRR6206925		DRR047016	SRR6395544	SRR4280483
DRR072339	DRR048632	SRR4084081	SRR4426119	SRR5609123	SRR2050537	ERR2146981	SRR2063853	ERR2535180	ERR2584158	SRR1842296	ERR2233483	SRR4431234	SRR7239143	SRR8205133	SRR6761697	SRR1986577	SRR5195269	SRR1948057	SRR5945779	SRR077285	SRR4106466	SRR5070518	SRR4415810	ERR2705043	SRR2748990	SRR6713983	SRR6281822		DRR047017	SRR6395545	SRR4280484
SRR1197243	DRR048633	SRR4084082	SRR4426120	SRR5609124	SRR2060721	ERR2146982	SRR3996409	ERR2535181	ERR2584159	SRR1842297	SRR2495945	SRR4431235	SRR7239144	SRR8205134	SRR6761698	SRR3105457	SRR6293975	SRR1948059	SRR5945781	SRR077289	SRR4106467	SRR5092310	SRR4415811	ERR2705044	SRR3046454	SRR6713984	SRR6281823		SRR1507193	SRR6429133	SRR4280487
SRR6378152	DRR048634	SRR4084083	SRR4426121	SRR5609125	SRR2060722	ERR2402429	SRR3996412	ERR2535182	ERR2584177	SRR2537213	SRR5064004	SRR4431236	SRR7239145	SRR8205135	SRR6761699	SRR3105458	SRR6293976	SRR2556962	SRR5945782	SRR099406	SRR4244369	SRR5092311	SRR4415812	ERR2705045	SRR3046455	SRR6713985	SRR6281824		SRR1824487	SRR6429134	SRR4280488
SRR6378153	DRR048635	SRR4084084	SRR5086009	SRR5609130	SRR2060723	ERR2402430	SRR3996414	ERR2798249	ERR2584178	SRR2537214	SRR5064004	SRR4431237	SRR7263035	SRR8205136	SRR8089745	SRR3105459	SRR6293977	SRR2600374	SRR5945783	SRR099407	SRR4244370	SRR5092312	SRR4415813	ERR2705046	SRR3046457	SRR6713986	SRR7290035		SRR1824488	SRR6429135	SRR4280489
SRR6378154	DRR048636	SRR4084085	SRR5086010	SRR5609131	SRR330970	ERR2402431	SRR3996415	SRR7548516	ERR2584185	SRR2541814	SRR5064005	SRR4431238	SRR7263036	SRR8205169	SRR8089746	SRR3105461	SRR6293979	SRR2600376	SRR5945789	SRR099408	SRR4244371	SRR5092313	SRR4415814	SRR8181330	SRR3748960	SRR6713987	SRR7290036		SRR1824489	SRR6429136	SRR4280491
SRR6378155	SRR3208124	SRR4084086	SRR5109958	SRR5609132	SRR330971	ERR2402432	SRR3996416	SRR7777477	ERR2584186	SRR2541827	SRR5064005	SRR4431239	SRR7263037	SRR8205170	SRR8089747	SRR3105478	SRR6293980	SRR2600438	SRR5945790	SRR1640190	SRR4244372	SRR5092317	SRR4415815	SRR8184527	SRR3748961	SRR836050	SRR7290037		SRR5131057	SRR6429137	SRR4280492
SRR6378156	SRR3208125	SRR4084087	SRR5110307	SRR5609133	SRR490201	ERR2716245	SRR5723902	SRR7777478	ERR2584210	SRR2551243	SRR5064006	SRR4431240	SRR7263038	SRR8224283	SRR8089748	SRR3195355	SRR6293981	SRR2600681	SRR5945791	SRR1640196	SRR453558	SRR5092318	SRR4415816	SRR8184528	SRR3748963	SRR836051	SRR7290038		SRR5458595	SRR6429138	SRR4280493
SRR6378161	SRR3208126	SRR4084089	SRR5277649	SRR5609134	SRR490202	ERR2716246	SRR5723903	SRR7777479	ERR2584211	SRR2551250	SRR5064006	SRR4431241	SRR7263039	SRR8224284	SRR922615	SRR3195357	SRR6293982	SRR2600974	SRR5945794	SRR1640210	SRR453558	SRR5092319	SRR4415817	SRR8184533	SRR4419177	SRR836052	SRR7503064		SRR5602548	SRR6429139	SRR4280494
SRR6378162	SRR3208127	SRR4084090	SRR5723126	SRR5609135		ERR2865434	SRR5723904	SRR7777487	ERR2722409	SRR2551502	SRR5064007	SRR4431242	SRR7263040	SRR8235572		SRR3195359	SRR6294003	SRR2600998	SRR5945795	SRR1640212	SRR453559	SRR5092320	SRR4415818	SRR8184535	SRR6203361	SRR836054	SRR7503065		SRR5602549	SRR6429140	SRR4280495
SRR6378163	SRR3208128	SRR536773	SRR6117406	SRR5609136		ERR2865435	SRR5723905	SRR7777489	ERR2722410	SRR2551505	SRR5064007	SRR4431243	SRR7263044			SRR3199842	SRR6294004	SRR2600999	SRR5945796	SRR2145984	SRR453559	SRR5092321	SRR4415819	SRR8184542	SRR6203362	SRR836055	SRR7503066		SRR5602550	SRR6429153	SRR4280496
	SRR3208129	SRR5481633	SRR6117407	SRR5609137		ERR2865436	SRR5723906	SRR7777491	ERR2722411	SRR2551506	SRR5064008	SRR4431244	SRR7356426			SRR3199843	SRR6294005	SRR2601000	SRR5945797	SRR2145985	SRR453560	SRR5137264	SRR4415820	SRR8185912	SRR6203363	SRR987321	SRR7991979		SRR5602551	SRR6429154	SRR5434342
	SRR3208130	SRR5481634		SRR5609138		ERR2865437	SRR5723907	SRR7777504	ERR2722413	SRR2551507	SRR5064008	SRR4431245	SRR7356427			SRR3199846	SRR6294006	SRR7127649	SRR5945798	SRR385846	SRR453560	SRR5137265	SRR4415821	SRR8185913	SRR6203367	SRR987322	SRR7991981			SRR6429155	SRR5434343
	SRR3208131	SRR6505206		SRR5609139		ERR2865438	SRR5723908	SRR7963963	ERR2722415	SRR2551508	SRR5064020	SRR7348023	SRR7356428			SRR3213605	SRR6294020	SRR7127650	SRR5945799	SRR385849	SRR478420	SRR5137266	SRR4415822	SRR8191119	SRR6203368	SRR987324	SRR7991982			SRR6429156	SRR5434344
	SRR3208132	SRR6505209		SRR7825596		ERR2865439	SRR5723909	SRR7963964	ERR2722416	SRR2551509	SRR5064020	SRR7348024	SRR7356429			SRR3213606	SRR6294022	SRR7127651	SRR5945800	SRR385850	SRR478421	SRR5137267	SRR4415823	SRR8191120	SRR6203369	SRR987325	SRR7991983			SRR6490388	SRR5434345
	SRR3208133	SRR6505211		SRR7825597		SRR6250348	SRR5723909	SRR7993646	ERR2722417	SRR2551510	SRR5064021	SRR7348025	SRR7356430			SRR3213607	SRR6294030	SRR7127652	SRR5945801	SRR385852	SRR478422	SRR6026035	SRR4415824	SRR8191121	SRR6279904	SRR987326	SRR7991984			SRR6793906	SRR6351163
	SRR3208135	SRR6505783				SRR6250349	SRR6822980	SRR7993647	ERR2722418	SRR2551511	SRR5064021	SRR7348026	SRR7523562			SRR3213637	SRR6294031	SRR7127653	SRR5945802	SRR385853	SRR6354189	SRR6026036	SRR4415825	SRR8191122	SRR6279905		SRR7991987				SRR6351164
	SRR3208136	SRR6505784				SRR6250350	SRR6822981	SRR7993648	ERR593553	SRR2551512	SRR5064022	SRR7348027	SRR7523563			SRR3213638	SRR6294032	SRR7127654	SRR5945803	SRR385854	SRR6354190	SRR6026037	SRR4415826	SRR8194732	SRR6279906		SRR8174580
	SRR3208137	SRR6505785				SRR6250351	SRR6822982	SRR7993649	SRR2567552	SRR2551513	SRR5064022	SRR7348028	SRR7664917			SRR3213656	SRR6294033	SRR7127655	SRR5945804	SRR385858	SRR6354191	SRR6026038	SRR4415827	SRR8194733	SRR6279907		SRR8174581
	SRR3208138	SRR6506058				SRR6250352	SRR6822983	SRR8078472	SRR2567553	SRR2551514	SRR5064023	SRR7348029	SRR7664918			SRR3213658	SRR6294034	SRR7127656	SRR5945805	SRR385859	SRR6354208		SRR4428736	SRR8204090	SRR6788728		SRR8174582
	SRR3208138	SRR6506157				SRR6250356	SRR6822984	SRR8078473	SRR2567554	SRR2551515	SRR5064023	SRR7348030	SRR7664919			SRR3213659	SRR6294035	SRR7127657	SRR5945807	SRR385861	SRR6354209		SRR4428737	SRR8204091	SRR6788729
	SRR3208139					SRR6250357	SRR6822985	SRR8078483	SRR2567555	SRR2551516	SRR5064024	SRR7348031	SRR7664920			SRR3213660	SRR6294036	SRR7127658	SRR6032531	SRR387536	SRR7771850		SRR4428738	SRR8204092	SRR6788730
	SRR3208140					SRR6250358	SRR6822986	SRR8078484	SRR2567556	SRR2551517	SRR5064024	SRR7348032	SRR7664921			SRR3213683	SRR6294037	SRR7127659	SRR6032533	SRR387537			SRR4428739	SRR8204099	SRR7640051
	SRR3208141					SRR6250359	SRR6822987	SRR8078485	SRR2567557	SRR2551527	SRR5064025	SRR7348033	SRR7700649			SRR3213684	SRR6294038	SRR7127664	SRR6032534	SRR387540			SRR4431129	SRR8204100	SRR7640052
	SRR3208142					SRR6250360	SRR7058642	SRR8078486	SRR2567558	SRR2551712	SRR5064026	SRR7348034	SRR7700650			SRR3213685	SRR6294039	SRR7591622	SRR6032535	SRR6322515			SRR4431130	SRR8204101	SRR7640053
	SRR3208143					SRR7751607	SRR7058643	SRR8078487	SRR2567559	SRR2551713	SRR5064027	SRR7348035	SRR7700651			SRR3570110	SRR6294041		SRR6516046	SRR6322515			SRR4431155	SRR8233773	SRR7640054
	SRR3208144					SRR7751608	SRR7058644		SRR2567560	SRR2551714	SRR5064027	SRR7348036	SRR7700652			SRR3570111			SRR6516047				SRR4431156	SRR8233774	SRR940321
	SRR3208146					SRR7751609	SRR7058645		SRR6388416	SRR2551764	SRR5064028	SRR7348037	SRR7700653			SRR357322			SRR6516048				SRR4473632	SRR8233775	SRR940323
	SRR3208147					SRR7751610	SRR7058646		SRR6388417		SRR5064029	SRR7348038	SRR7700654			SRR357323			SRR6516049				SRR653778	SRR8233776
	SRR3593681					SRR7751611	SRR7058647		SRR6388418		SRR5064029	SRR7348039	SRR7719540			SRR357324			SRR6516050
	SRR3593682					SRR7751612	SRR7058648		SRR6388419		SRR5064030	SRR7348040	SRR7719541			SRR392743			SRR7586102
	SRR3593683					SRR7751613	SRR7058649		SRR6388420		SRR5064030	SRR7348041	SRR7719542			SRR392744			SRR7586103
	SRR3593684					SRR7751614	SRR7058650				SRR5064031		SRR7764462			SRR493667			SRR7586105
	SRR3593685					SRR7751615	SRR7058651				SRR5064031		SRR7764463			SRR493669			SRR7586106
	SRR3593686					SRR7751616	SRR7058652						SRR7764464			SRR493670			SRR7586107
	SRR3593687					SRR7751617							SRR7764465			SRR5995893
	SRR3593688					SRR7751618							SRR7764466			SRR5995899
	SRR3593689					SRR7789506							SRR7779691			SRR641295
	SRR3593690					SRR7789507							SRR7779692			SRR641296
	SRR3593691					SRR7881079							SRR7779693			SRR641297
	SRR3593692					SRR7881080							SRR7779697			SRR653303
	SRR3593693					SRR8132755							SRR7779698			SRR7614751
	SRR3593694					SRR8132756							SRR7779699			SRR7614752
	SRR3593695					SRR8173223							SRR7779715			SRR7614753
	SRR3593696					SRR8173225							SRR7779716			SRR7614756
	SRR3593697					SRR8173226							SRR7779724			SRR798119
	SRR3593698												SRR7779725			SRR798120
	SRR3593699												SRR7779726			SRR798121
	SRR3593700												SRR7779733			SRR917955
	SRR3593701												SRR7779734			SRR917956
	SRR3593703												SRR7779735			SRR917957
	SRR3593704												SRR7795558			SRR917958
	SRR3593705												SRR7795559			SRR917959
	SRR3593706												SRR7795560			SRR917960
	SRR3593707												SRR7795562			SRR942315
	SRR3593708												SRR7795563			SRR942316
	SRR3593709												SRR7842489			SRR942317
	SRR3593710												SRR7842490
	SRR3593711												SRR7842491
	SRR3593712
	SRR3593713
	SRR3593714
	SRR3593715
	SRR3593716
	SRR3593717
	SRR3593718
	SRR3593719
	SRR3593720
	SRR3593721
	SRR3593722
	SRR3593723
	SRR3593724
	SRR3593725
	SRR3593726
	SRR3593727
	SRR3593728
	SRR3593729
	SRR3593730
	SRR3593731
	SRR3593732
	SRR3593733
	SRR3593734
	SRR3593735
	SRR3593736
	SRR3593737
	SRR3593738
	SRR3593739
	SRR3593740
	SRR629636
