## Supplementary Data S18 for "Animal, fungi, and plant genome sequences harbour different non-canonical splice sites": Supplementary_Data_S18.tsv

A_alternata	A_brasiliensis	A_calidoustus	A_fumigatus	A_niger	C_albicans	C_neoformans	F_pinicola	F_graminearum	F_oxysporum	F_pseudograminearum	G_tritici	K_brasiliensis	K_lactis	K_phaffii	M_oryzae	N_crassa	P_chrysogenum	P_kudriavzevii	P_noxium	S_cerevisiae	S_eubayanus	S_pombe	T_delbrueckii	Y_lipolytica	Z_parabailii	Z_rouxii	Z_tritici
SRR4063372	SRR5126180	ERR677097	DRR101025	SRR1799411	SRR447599	SRR1796376	SRR1587697	SRR1179892	SRR7030093	SRR3695296	SRR081547	SRR6002294	SRR5319171	SRR385720	SRR081552	SRR100067	SRR2070795	SRR6166455	SRR5377156	ERR1778929	SRR7532656	DRR099438	SRR2833623	ERR629120	SRR6133431	SRR6821094	SRR612168
SRR4063373	SRR5126181	ERR677098	DRR101026	SRR1799412	SRR447603	SRR1796479	SRR1587698	SRR1179893	SRR7030094	SRR3695297	SRR081548	SRR6002295	SRR5319172	SRR385721	SRR081553	SRR1534767	SRR2070818	SRR6166456	SRR5377157	ERR1778930	SRR7532657	DRR099439	SRR2859086	ERR629121	SRR6133432	SRR6821095	SRR612169
SRR6191341	SRR5126182	ERR677099	DRR101027	SRR1799413	SRR447608	SRR1797881	SRR1587699	SRR1179894	SRR7030095	SRR3695302	SRR081549	SRR6002296	SRR5319173	SRR385722	SRR081554	SRR1534768	SRR2070836	SRR6166457	SRR5377158	ERR1778931	SRR7532658	DRR099440	SRR2859087	ERR629122	SRR6133433	SRR6821096	SRR612170
SRR6191342		ERR677100	DRR101028	SRR1799414	SRR489760	SRR1797885		SRR1179895	SRR7030096	SRR3695303	SRR081550	SRR6002297	SRR5319174	SRR385724	SRR081555	SRR1534769	SRR2079293	SRR6166458	SRR5377159	ERR1778932	SRR7532659	DRR099441	SRR2859088	ERR629123	SRR6133434	SRR6821097	SRR612171
SRR6191343		ERR677101	DRR101029	SRR2767073	SRR489763			SRR1179896	SRR7030097	SRR3695305	SRR081551	SRR6002298		SRR385726	SRR081556	SRR3207366	SRR2079294	SRR6166459	SRR5377160	ERR1778933	SRR7545273	DRR099442	SRR2859089	ERR629124	SRR6133435	SRR6821098	SRR612173
SRR6191344		ERR677102	DRR101030	SRR2771015	SRR489766			SRR1179897	SRR7030098	SRR3695311		SRR6002299		SRR385729	SRR3176886	SRR3207367	SRR2079295	SRR6166460	SRR5377161	ERR1778934	SRR7545274	DRR099443	SRR2859360	ERR629125	SRR6133436	SRR6821101	SRR612174
		ERR677103	ERR237734	SRR2771678	SRR489771			SRR1185285		SRR3695320		SRR6002300		SRR385730	SRR3176887	SRR3207368	SRR2079296		SRR5377162	ERR1778935		DRR099444	SRR2859361	ERR629126	SRR6133437		SRR612175
		ERR677104	ERR237735	SRR2771682	SRR489772			SRR1596316		SRR3695321		SRR6002301			SRR3176888	SRR3207369	SRR2079297		SRR5377163	ERR1778936		DRR099445	SRR2859418	ERR629127	SRR6133438
		ERR677105	ERR237736	SRR2771688	SRR489773			SRR1772890		SRR3695322		SRR6002302			SRR3176889	SRR3207370	SRR3479404		SRR5377164	ERR1778937		DRR099446	SRR2859742	ERR629128	SRR6133439
			ERR237737	SRR2772085	SRR489785			SRR1772891		SRR3695323		SRR6002303			SRR3176890	SRR3207371	SRR3479405		SRR5377165	ERR1778938		DRR099447	SRR2859780	ERR629129	SRR6133440
			ERR237738	SRR3479433	SRR501091			SRR1772892		SRR3695324					SRR3176891	SRR3207372	SRR3479406		SRR5377166	ERR1778939		DRR099448	SRR2859781	ERR629130	SRR6133441
			ERR237739	SRR3479434	SRR501096			SRR1772893		SRR3695326						SRR3207373	SRR3479407		SRR5377167	ERR1778940		ERR2899931	SRR2859782	ERR629131	SRR6133442
			ERR237740	SRR3479435	SRR5130479			SRR1772894		SRR3695327						SRR3207374	SRR3479408			ERR1778941		ERR2899932	SRR2859783
			ERR237741	SRR3479437	SRR5130480			SRR1772895		SRR3695328						SRR3207375	SRR3479409			ERR1778942		ERR2899933	SRR2859784
			ERR237744	SRR3479438	SRR5130481			SRR1772896		SRR3695329						SRR3207376	SRR3479410			ERR1778943		ERR2899934	SRR2859786
			ERR237745	SRR3479439	SRR5130482			SRR1772897		SRR3695330						SRR3207377	SRR3479411			SRR1198664		ERR2899935	SRR2859787
			ERR237746	SRR5196831	SRR5130483			SRR1772898								SRR3207378	SRR3479412			SRR1198665		ERR2899936	SRR2859788
			ERR237747	SRR5196832	SRR5130484			SRR1772899								SRR3207379	SRR3479417			SRR1198666		ERR2899937	SRR2859790
			ERR237748	SRR5196834	SRR5798524			SRR1772900								SRR3207380	SRR3479418			SRR1198667		ERR2899938	SRR2859792
			SRR5306452	SRR5196835	SRR5798525			SRR1772901								SRR3207381	SRR3479419			SRR1198668		ERR2899939	SRR2859794
			SRR5306453	SRR5196836				SRR1772902								SRR3207382	SRR3479420			SRR1521177		ERR2899940	SRR2859797
			SRR5306454	SRR5196837				SRR1772903								SRR3207384	SRR3479421			SRR1980742		ERR2899941
			SRR5306455	SRR5196838				SRR1772904								SRR3207385	SRR3479470			SRR1980743		ERR2899942
			SRR5306456	SRR6232693				SRR1772905								SRR3207386	SRR3479471			SRR1980744		ERR2899943
			SRR5306457	SRR6232695				SRR1772906								SRR3207387	SRR3479472			SRR1980745		ERR2899944
			SRR6503048	SRR6232700				SRR1772907								SRR3207388	SRR3479473			SRR1980746		ERR2899945
			SRR6653380	SRR6232701				SRR1772908								SRR3207389	SRR3479474			SRR1980747		SRR6375920
			SRR7193142	SRR7772836				SRR1772909								SRR3207390	SRR3479475			SRR1980748		SRR6375921
			SRR7193143	SRR7772837				SRR1772910								SRR3207391	SRR3479476			SRR1980749		SRR6435041
			SRR7193144	SRR7772838				SRR1772911								SRR3207392	SRR3479477			SRR1980750		SRR6435042
			SRR7193145	SRR7772839				SRR1772912								SRR3207393	SRR3479478			SRR1980751		SRR6435043
				SRR7772840				SRR1772913								SRR3207394	SRR3479479			SRR3396381		SRR6435044
				SRR7772841				SRR1772914								SRR5177529	SRR3479480			SRR3396382		SRR6435045
				SRR7772842				SRR1772915								SRR5177530	SRR3479485			SRR3396384		SRR6435046
				SRR7772843				SRR1772916									SRR3479486			SRR3396385		SRR6435047
				SRR7772844				SRR1772917									SRR3479487			SRR3396386		SRR6435048
				SRR7772845				SRR1772918									SRR3479488			SRR3396387		SRR6435049
				SRR7772846				SRR2431465									SRR3479489			SRR3396388		SRR6715995
				SRR7772847				SRR2431466									SRR3479490			SRR3396389		SRR6715996
				SRR7772848													SRR3479491			SRR3396390		SRR6715997
				SRR7772849													SRR3479492			SRR3396391		SRR6826859
				SRR7772850																SRR3396392		SRR6826860
																				SRR3396393		SRR6826862
																				SRR488141		SRR6826865
																				SRR488142		SRR6826866
																				SRR488143		SRR6826888
																				SRR488144
																				SRR488145
																				SRR488146
